# Regional interneuron transcriptional changes reveal pathologic markers of disease progression in a mouse model of Alzheimer’s disease

**DOI:** 10.1101/2023.11.01.565165

**Authors:** Kevin S. Chen, Mohamed H. Noureldein, Diana M. Rigan, John M. Hayes, Masha G. Savelieff, Eva L. Feldman

**Author notes:** Correspondence: Eva L. Feldman, MD, PhD, 5017 AAT-BSRB, 109 Zina Pitcher Place, Ann Arbor, MI 48109. Equally contributing authors (Kevin S. Chen, Mohamed H. Noureldein).

## Abstract

Alzheimer’s disease (AD) is a progressive neurodegenerative disorder and leading cause of dementia, characterized by neuronal and synapse loss, amyloid-β and tau protein aggregates, and a multifactorial pathology involving neuroinflammation, vascular dysfunction, and disrupted metabolism. Additionally, there is growing evidence of imbalance between neuronal excitation and inhibition in the AD brain secondary to dysfunction of parvalbumin (PV)- and somatostatin (SST)-positive interneurons, which differentially modulate neuronal activity. Importantly, impaired interneuron activity in AD may occur upstream of amyloid-β pathology rendering it a potential therapeutic target. To determine the underlying pathologic processes involved in interneuron dysfunction, we spatially profiled the brain transcriptome of the 5XFAD AD mouse model versus controls, across four brain regions, dentate gyrus, hippocampal CA1 and CA3, and cortex, at early-stage (12 weeks-of-age) and late-stage (30 weeks-of-age) disease. Global comparison of differentially expressed genes (DEGs) followed by enrichment analysis of 5XFAD versus control highlighted various biological pathways related to RNA and protein processing, transport, and clearance in early-stage disease and neurodegeneration pathways at late-stage disease. Early-stage DEGs examination found shared, *e.g*., RNA and protein biology, and distinct, *e.g*., N-glycan biosynthesis, pathways enriched in PV-versus somatostatin SST-positive interneurons and in excitatory neurons, which expressed neurodegenerative and axon- and synapse-related pathways. At late-stage disease, PV-positive interneurons featured cancer and cancer signaling pathways along with neuronal and synapse pathways, whereas SST-positive interneurons showcased glycan biosynthesis and various infection pathways. Late-state excitatory neurons were primarily characterized by neurodegenerative pathways. These fine-grained transcriptomic profiles for PV- and SST-positive interneurons in a time- and spatial-dependent manner offer new insight into potential AD pathophysiology and therapeutic targets.
