## Supplemental Table 5 for "Regional interneuron transcriptional changes reveal pathologic markers of disease progression in a mouse model of Alzheimer’s disease"

### Sheet: KEGG Pv early-stage 
Annot	Term	Annotated	Significant	P-value	Padj	GeneID
4140	Autophagy - animal	142	26	5.22422e-06	0.00090389	Ctsb,Eif2s1,Gabarap,Mtmr4,Rab39b,Rps6kb1,Trp53inp2,Atg10,Bcl2,Bcl2l1,Atg16l1,Eif2ak4,Hif1a,Mtor,Rab8a,Rragc,Stx17,Akt1s1,Itpr1,Map1lc3a,Map1lc3b,Mapk8,Pik3r3,Prkacb,Rab7,Atg12
3040	Spliceosome	134	25	5.59684e-06	0.00090389	Ddx39b,Lsm6,Lsm8,Ncbp1,Ncbp2,Prpf38b,Sart1,Thoc1,Acin1,Eif4a3,Ppie,Rbm17,Snrpd2,Srsf3,Srsf4,Srsf7,Lsm3,Plrg1,Alyref,Lsm4,Prpf18,Prpf6,Sf3b4,Syf2,Usp39
5012	Parkinson disease	264	36	8.79665e-05	0.00947106	Atf4,Daxx,Ddit3,Eif2s1,Ndufa7,Psmd1,Ryr3,Tuba8,Uba1,Ube2j1,Tuba1a,Rps27a,Bcl2l1,Cox5b,Gnai1,Psmc5,Psmd8,Txn1,Uqcrc2,Adrm1,Itpr2,Maoa,Map3k5,Ndufc2,Ndufv3,Ppif,Slc39a1,Uqcrb,Uqcrfs1,Atp5g2,Itpr1,Mapk8,Prkacb,Psmc4,Sem1,Ndufa1
4141	Protein processing in endoplasmic reticulum	172	25	0.000393581	0.027769	Atf4,Ddit3,Derl1,Dnajc1,Eif2s1,Mbtps2,Skp1,Ube2j1,Ubxn6,Bcl2,Eif2ak1,Hspa4l,Rad23b,Ubqln1,Atf6b,Eif2ak4,Map3k5,Plaa,Sec61b,Uggt2,Capn2,Dnajb1,Mapk8,Ssr2,Ppp1r15a
3013	Nucleocytoplasmic transport	117	19	0.000481178	0.027769	Ddx39b,Ncbp1,Ncbp2,Sumo3,Thoc1,Tpr,Acin1,Eif4a3,Ipo8,Kpna1,Aaas,Casc3,Alyref,Nup37,Nupl2,Phax,Pym1,Senp2,Sumo2
5020	Prion disease	268	34	0.000541845	0.027769	Atf4,Ddit3,Eif2s1,Ndufa7,Psmd1,Ryr3,Tuba8,Tuba1a,Cox5b,Psmc5,Psmd8,Uqcrc2,Adrm1,Atf6b,Cav2,Csnk2a2,Itpr2,Mapk13,Ndufc2,Ndufv3,Ppif,Ppp3cc,Uqcrb,Uqcrfs1,Atp5g2,Itpr1,Mapk8,Pik3r3,Prkacb,Prnp,Psmc4,Sem1,Stip1,Ndufa1
5014	Amyotrophic lateral sclerosis	369	43	0.00066765	0.027769	Atf4,Daxx,Ddit3,Derl1,Eif2s1,Ncbp1,Ndufa7,Psmd1,Rab39b,Tpr,Tuba8,Tuba1a,Bcl2,Bcl2l1,Cox5b,Dctn3,Nefh,Psmc5,Psmd8,Srsf3,Tomm40l,Ubqln1,Uqcrc2,Adrm1,Map3k5,Mapk13,Mtor,Ndufc2,Ndufv3,Ppp3cc,Rab8a,Srsf7,Uqcrb,Uqcrfs1,Atp5g2,Alyref,Dctn6,Map1lc3a,Map1lc3b,Nup37,Psmc4,Sem1,Ndufa1
5022	Pathways of neurodegeneration - multiple diseases	471	52	0.000687777	0.027769	Atf4,Csnk1e,Daxx,Ddit3,Derl1,Eif2s1,Ndufa7,Psmd1,Rab39b,Ryr3,Tuba8,Uba1,Ube2j1,Tuba1a,Rps27a,Bcl2,Bcl2l1,Cox5b,Dctn3,Fzd8,Nefh,Psmc5,Psmd8,Tomm40l,Uqcrc2,Adrm1,Axin2,Csnk2a2,Itpr2,Map3k5,Mapk13,Mtor,Ndufc2,Ndufv3,Ppif,Ppp3cc,Rab8a,Uqcrb,Uqcrfs1,Atp5g2,Capn2,Dctn6,Grm5,Itpr1,Map1lc3a,Map1lc3b,Mapk8,Prkcb,Prnp,Psmc4,Sem1,Ndufa1
4210	Apoptosis	136	20	0.00125912	0.0451885	Atf4,Ctsb,Ctsf,Daxx,Ddit3,Eif2s1,Tuba8,Tuba1a,Bcl2,Bcl2l1,Map3k14,Ikbkb,Itpr2,Map3k5,Capn2,Dffa,Itpr1,Lmna,Mapk8,Pik3r3
310	Lysine degradation	64	12	0.00146406	0.047289	Setdb1,Aldh3a2,Dhtkd1,Ehhadh,Kmt2b,Prdm2,Dot1l,Dld,Kmt2e,Kmt5c,Nsd2,Suv39h2
4925	Aldosterone synthesis and secretion	102	16	0.00190669	0.0559874	Atf4,Kcnk3,Lipe,Pde2a,Adcy8,Agt,Atf1,Atf6b,Cacna1i,Itpr2,Ldlr,Orai1,Daglb,Itpr1,Prkacb,Prkcb
4137	Mitophagy - animal	68	12	0.00250929	0.0675417	Atf4,Gabarap,Rps27a,Bcl2l1,Nbr1,Csnk2a2,Hif1a,Map1lc3a,Map1lc3b,Mapk8,Rab7,Usp15
4714	Thermogenesis	231	28	0.00319366	0.0793502	Cox18,Kdm3a,Lipe,Ndufa7,Rps6kb1,Smarca2,Smarce1,Acsl3,Actl6a,Adcy8,Cox5b,Ppargc1a,Smarcd1,Uqcrc2,Map3k5,Mapk13,Mtor,Ndufc2,Ndufv3,Uqcrb,Uqcrfs1,Atp5g2,Akt1s1,Arid1a,Frs2,Prkacb,Sirt6,Ndufa1
1100	Metabolic pathways	1621	140	0.0036919	0.0851775	Acp1,B4galt5,Cds1,Chka,Fdft1,Fpgt,Gstz1,Hibadh,Mccc1,Mccc2,Mppe1,Msmo1,Mtmr1,Mtmr2,Mtmr4,Ndufa7,Neu1,Nt5c,Pcbd2,Pcca,Pde2a,Pde4a,Pfkm,Pigo,Ppox,Prune1,Pts,Selenoi,Sephs2,Sepsecs,Setdb1,Smpd1,Sptlc1,Sqle,Tkfc,Umps,Urod,Acadm,Acsl3,Adcy8,Aldh3a2,Alox8,Apip,Atp6v1a,B3galt4,Car15,Cmpk2,Cox5b,Dhtkd1,Ehhadh,Gatc,Gmds,Grhpr,Gstm7,H6pd,Hddc2,Hexdc,Kmt2b,Ldhb,Mdh1,Mthfr,Mvk,Pde3b,Pfkp,Pi4k2a,Pisd,Prdm2,Qa…
4927	Cortisol synthesis and secretion	72	12	0.00409471	0.0881728	Atf4,Kcna4,Kcnk3,Adcy8,Agt,Atf6b,Cacna1i,Itpr2,Ldlr,Orai1,Itpr1,Prkacb
280	Valine, leucine and isoleucine degradation	57	10	0.00584383	0.0940088	Hibadh,Mccc1,Mccc2,Pcca,Acadm,Aldh3a2,Ehhadh,Acaa1a,Acaa2,Dld
440	Phosphonate and phosphinate metabolism	6	3	0.00589294	0.0940088	Selenoi,Chpt1,Pcyt1b
4924	Renin secretion	76	12	0.0063993	0.0940088	Ctsb,Ren2,Agt,Gnai1,Kcnj2,Pde3b,Itpr2,Orai1,Ppp3cc,Adora1,Itpr1,Prkacb
5212	Pancreatic cancer	76	12	0.0063993	0.0940088	Cdc42,Rps6kb1,Stat3,Bcl2l1,Brca2,Rac3,Ralgds,Ikbkb,Mtor,Mapk8,Pik3r3,Ralb
511	Other glycan degradation	18	5	0.00671716	0.0940088	Engase,Neu1,Fuca1,Hexdc,Hexa
4146	Peroxisome	86	13	0.00674584	0.0940088	Decr2,Abcd3,Acsl3,Ehhadh,Mvk,Pex13,Pxmp4,Acaa1a,Idh1,Pex12,Pex19,Far1,Pex6
3440	Homologous recombination	41	8	0.0068793	0.0940088	Nbn,Rpa1,Uimc1,Brca2,Topbp1,Mus81,Rad51d,Sem1
4070	Phosphatidylinositol signaling system	96	14	0.00694388	0.0940088	Cds1,Mtmr1,Mtmr2,Mtmr4,Pi4k2a,Ppip5k2,Itpr2,Plce1,Inpp4a,Itpr1,Mtmr7,Pik3r3,Pikfyve,Prkcb
30	Pentose phosphate pathway	33	7	0.00702634	0.0940088	Pfkm,H6pd,Pfkp,Pgm1,Tkt,Prps1,Rpe
5010	Alzheimer disease	383	40	0.00727623	0.0940088	Atf4,Csnk1e,Ddit3,Eif2s1,Lpl,Ndufa7,Psmd1,Ryr3,Tuba8,Tuba1a,Cox5b,Fzd8,Psmc5,Psmd8,Uqcrc2,Adrm1,Axin2,Csnk2a2,Ikbkb,Itpr2,Map3k5,Mtor,Ndufc2,Ndufv3,Ppif,Ppp3cc,Psenen,Slc39a1,Uqcrb,Uqcrfs1,Atp5g2,Capn2,Grm5,Itpr1,Mapk8,Nae1,Pik3r3,Psmc4,Sem1,Ndufa1
5231	Choline metabolism in cancer	98	14	0.00832125	0.103375	Chka,Rps6kb1,Slc22a21,Rac3,Ralgds,Chpt1,Hif1a,Mtor,Pcyt1b,Plpp1,Mapk8,Pdgfra,Pik3r3,Prkcb
4932	Non-alcoholic fatty liver disease	156	19	0.0130788	0.156461	Atf4,Cdc42,Ddit3,Eif2s1,Ndufa7,Adipor2,Cox5b,Uqcrc2,Ikbkb,Map3k5,Mapk13,Ndufc2,Ndufv3,Uqcrb,Uqcrfs1,Mapk8,Mlx,Pik3r3,Ndufa1
3018	RNA degradation	84	12	0.013991	0.161397	Cnot6l,Lsm6,Lsm8,Pfkm,Tent4a,Hspa9,Dis3,Pfkp,Edc4,Lsm3,Lsm4,Pan3
604	Glycosphingolipid biosynthesis - ganglio series	15	4	0.0177082	0.197232	B3galt4,St3gal1,St6galnac3,Hexa
640	Propanoate metabolism	31	6	0.0191564	0.201935	Pcca,Ehhadh,Ldhb,Acss2,Echdc1,Dld
5235	PD-L1 expression and PD-1 checkpoint pathway in cancer	88	12	0.0197234	0.201935	Rps6kb1,Stat3,Nfatc1,Csnk2a2,Hif1a,Ifngr2,Ikbkb,Mapk13,Mtor,Ppp3cc,Lat,Pik3r3
5017	Spinocerebellar ataxia	141	17	0.0200059	0.201935	Cic,Psmd1,Rora,Psmc5,Psmd8,Adrm1,Itpr2,Map3k5,Mtor,Ppif,Atxn10,Itpr1,Mapk8,Pik3r3,Prkcb,Psmc4,Sem1
1521	EGFR tyrosine kinase inhibitor resistance	79	11	0.0216971	0.212369	Rps6kb1,Stat3,Bcl2,Bcl2l1,Gas6,Mtor,Nf1,Pdgfra,Pik3r3,Prkcb,Shc3
3460	Fanconi anemia pathway	51	8	0.0247839	0.235447	Polh,Rpa1,Brca2,Fan1,Telo2,Ercc4,Mus81,Wdr48
4144	Endocytosis	272	28	0.0265189	0.237279	Arpc1a,Cdc42,Chmp3,Dnm3,Snf8,Snx12,Spg21,Vps35,Washc4,Acap3,Arap1,Arf2,Cblb,Cltc,Dnm1,Gm8909,Vps4b,Washc1,Capza1,Cav2,Ldlr,Rab8a,Vps4a,Arfgap3,Chmp1b,Pdgfra,Prkci,Rab7
4142	Lysosome	135	16	0.0271806	0.237279	Abcb9,Ctsa,Ctsb,Ctsf,Gnptg,Neu1,Smpd1,Cltc,Fuca1,Abca2,Atp6v0a1,Gga3,Hexa,Hgsnat,Ncoa7,Wdr7
4728	Dopaminergic synapse	135	16	0.0271806	0.237279	Atf4,Drd5,Gnai1,Gng12,Gng5,Ppp2r2b,Atf6b,Clock,Itpr2,Maoa,Mapk13,Ppp3cc,Itpr1,Mapk8,Prkacb,Prkcb
1522	Endocrine resistance	93	12	0.0291518	0.237677	Rps6kb1,Adcy8,Bcl2,Jag1,Mmp2,Mapk13,Mtor,Ncoa3,Mapk8,Pik3r3,Prkacb,Shc3
4710	Circadian rhythm	34	6	0.0292962	0.237677	Csnk1e,Rora,Skp1,Nfil3,Clock,Bhlhe40
5205	Proteoglycans in cancer	205	22	0.0306198	0.237677	Cdc42,Eif4b,Flnb,Pxn,Rps6kb1,Stat3,Fzd8,Mmp2,Ppp1r12a,Rock2,Cav2,Hif1a,Iqgap1,Itpr2,Mapk13,Mtor,Plce1,Frs2,Itpr1,Pik3r3,Prkacb,Prkcb
4371	Apelin signaling pathway	137	16	0.030663	0.237677	Lipe,Rps6kb1,Ryr3,Adcy8,Gnai1,Gng12,Gng5,Jag1,Pde3b,Ppargc1a,Itpr2,Mtor,Itpr1,Map1lc3a,Map1lc3b,Prkacb
4310	Wnt signaling pathway	171	19	0.0312426	0.237677	Csnk1e,Ctnnbip1,Skp1,Tle1,Ctbp1,Fzd8,Nfatc1,Rac3,Rock2,Axin2,Csnk2a2,Frzb,Ppard,Ppp3cc,Daam1,Mapk8,Prkacb,Prkcb,Senp2
4659	Th17 cell differentiation	105	13	0.0321374	0.237677	Rora,Stat3,Nfatc1,Stat6,Ahr,Hif1a,Ifngr2,Ikbkb,Mapk13,Mtor,Ppp3cc,Lat,Mapk8
3022	Basal transcription factors	44	7	0.032377	0.237677	Taf1,Taf5,Taf5l,Taf6l,Cdk7,Gtf2e2,Gtf2h2
600	Sphingolipid metabolism	54	8	0.0337233	0.242058	B4galt5,Neu1,Smpd1,Sptlc1,Gal3st1,Kdsr,Hexa,Plpp1
4935	Growth hormone synthesis, secretion and action	117	14	0.0346734	0.243096	Atf4,Stat3,Adcy8,Gnai1,Atf6b,Itpr2,Mapk13,Mtor,Itpr1,Mapk8,Pik3r3,Prkacb,Prkcb,Shc3
4934	Cushing syndrome	162	18	0.0353731	0.243096	Atf4,Kcna4,Kcnk3,Adcy8,Agt,Fzd8,Gnai1,Ahr,Atf6b,Axin2,Cacna1i,Itpr2,Ldlr,Orai1,Ash2l,Itpr1,Prkacb,Wdr5
51	Fructose and mannose metabolism	36	6	0.0377108	0.253762	Fpgt,Pfkm,Tkfc,Gmds,Pfkp,Pfkfb2
5100	Bacterial invasion of epithelial cells	76	10	0.0393029	0.259079	Arpc1a,Cdc42,Dnm3,Pxn,Cltc,Dnm1,Cav2,Elmo1,Pik3r3,Shc3
4919	Thyroid hormone signaling pathway	120	14	0.0416973	0.268789	Hdac3,Med16,Pfkm,Ncoa1,Pfkp,Hif1a,Mtor,Ncoa3,Plce1,Pfkfb2,Pik3r3,Prkacb,Prkcb,Slc16a2
4614	Renin-angiotensin system	37	6	0.0424404	0.268789	Ctsa,Mas1,Ren2,Agt,Enpep,Nln
5210	Colorectal cancer	88	11	0.0437006	0.270555	Appl1,Rps6kb1,Bcl2,Msh6,Rac3,Ralgds,Axin2,Mtor,Mapk8,Pik3r3,Ralb
3050	Proteasome	47	7	0.0443946	0.270555	Psmd1,Psmc5,Psmd8,Adrm1,Psmc4,Psme4,Sem1

### Sheet: KEGG Sst early-stage 
Annot	Term	Annotated	Significant	P-value	Padj	GeneID
510	N-Glycan biosynthesis	50	15	2.15836e-05	0.00657877	Rpn2,Alg8,Man1c1,Mgat4b,Alg6,B4galt1,Dad1,Mogs,St6gal2,Dpm3,Alg1,Alg9,B4galt3,Man1a,St6gal1
3040	Spliceosome	134	27	5.40508e-05	0.00657877	Aqr,Cdc40,Cherp,Srsf2,Bcas2,Hnrnpm,Prpf18,Sf3a2,Wbp11,Zmat2,Ddx39b,Dhx15,Sf3b3,Sf3b6,Smndc1,Snrnp200,Thoc1,Thoc2,Snrpc,Prpf3,Sf3b2,Snrpa1,Srsf1,Srsf7,Srsf9,Thoc3,Tra2a
4141	Protein processing in endoplasmic reticulum	172	32	5.9807e-05	0.00657877	Mapk9,Rpn2,Ssr3,Ubqln2,Ubxn4,Yod1,Amfr,Dnaja2,Lman1,Man1c1,Map2k7,Marchf6,Traf2,Ube2d1,Ube2g2,Dad1,Derl2,Dnaja1,Herpud1,Hyou1,Mogs,Ubqln4,Ppp1r15a,Atf4,Dnajb11,Eif2ak3,Man1a,Pdia6,Rnf5,Sec24d,Selenos,Sec61g
4137	Mitophagy - animal	68	17	8.34891e-05	0.00688785	Atg5,Atg9a,Map1lc3b,Mapk9,Mras,Hras,Rras2,Tax1bp1,Tbk1,Ubc,Fis1,Atf4,E2f1,Eif2ak3,Kras,Tbc1d15,Uba52
4919	Thyroid hormone signaling pathway	120	24	0.000156109	0.0093855	Actb,Akt2,Bad,Ncoa2,Pik3r1,Sin3a,Tsc2,Gsk3b,Hdac2,Hras,Med12l,Plcg1,Plcg2,Rxra,Atp1a1,Atp1a3,Kat2b,Med1,Med16,Plcb4,Casp9,Kras,Map2k1,Slc2a1
4664	Fc epsilon RI signaling pathway	66	16	0.000197873	0.0093855	Akt2,Fyn,Gab2,Lyn,Map2k4,Mapk9,Pik3r1,Sos2,Hras,Map2k7,Plcg1,Plcg2,Kras,Map2k1,Map2k6,Rac3
5012	Parkinson disease	264	42	0.000199086	0.0093855	Mapk9,Ndufb4,Psmc1,Psmc4,Psmd13,Sdhd,Slc25a4,Slc39a7,Tubb4a,Txn1,Atp5g1,Atp5pb,Drd2,Plcg1,Psmd7,Trap1,Ube2g2,Vdac1,Uqcrc1,Ubc,Atp5a1,Atp5g3,Cox5a,Psma6,Psmd11,Slc39a11,Slc39a9,Tubb3,Atf4,Atp5e,Casp9,Cox5b,Cox6a1,Cox7a2,Eif2ak3,Klc4,Ndufb10,Slc39a2,Uba52,Uqcrb,Tuba1a,Uqcr10
4120	Ubiquitin mediated proteolysis	147	27	0.000274736	0.0102479	Fbxw11,Pias4,Ppil2,Anapc15,Birc2,Cdc26,Nedd4l,Rhobtb2,Trim37,Ube2d1,Ube2g2,Ube3a,Ubox5,Ubc,Anapc4,Cdc34,Cul3,Trim32,Uba6,Ube2o,Anapc10,Anapc7,Cdc16,Herc1,Nhlrc1,Uba52,Ube2s
4072	Phospholipase D signaling pathway	149	27	0.000344478	0.0102479	Akt2,Dgkb,Fyn,Gab2,Mras,Pdgfra,Pik3r1,Tsc2,Plpp1,Sos2,Dgki,Hras,Pip5k1c,Plcg1,Plcg2,Ptk2b,Rras2,Lpar6,Plcb4,Ralgds,Adcy1,Cyth2,Grm4,Kras,Lpar1,Map2k1,Pip5k1a
5010	Alzheimer disease	383	55	0.000348247	0.0102479	Akt2,Apc2,Bad,Ikbkg,Mapk9,Ndufb4,Nrbf2,Pik3r1,Psmc1,Psmc4,Psmd13,Sdhd,Slc25a4,Slc39a7,Tubb4a,Atp5g1,Atp5pb,Braf,Dvl1,Frat1,Fzd3,Gsk3b,Hras,Map2k7,Psmd7,Ptgs2,Traf2,Vdac1,Uqcrc1,Atp5a1,Atp5g3,Cox5a,Plcb4,Psma6,Psmd11,Slc39a11,Slc39a9,Tubb3,Apoe,Atf4,Atp5e,Casp9,Cox5b,Cox6a1,Cox7a2,Eif2ak3,Ide,Klc4,Kras,Map2k1,Ndufb10,Slc39a2,Uqcrb,Tuba1a,Uqcr10
5212	Pancreatic cancer	76	17	0.00035606	0.0102479	Akt2,Bad,Ikbkg,Jak1,Mapk9,Pik3r1,Rb1,Arhgef6,Braf,Ralgds,Vegfa,Casp9,Cdk4,E2f1,Kras,Map2k1,Rac3
4140	Autophagy - animal	142	26	0.000372652	0.0102479	Akt2,Atg5,Atg9a,Bad,Map1lc3b,Mapk9,Mras,Nrbf2,Pik3r1,Prkaa1,Tsc2,Wdr41,Hras,Lamp2,Rras2,Tbk1,Atg10,Map3k7,Vmp1,Atg16l1,Dapk3,Eif2ak3,Hmgb1,Kras,Map2k1,Prkaa2
4722	Neurotrophin signaling pathway	121	23	0.000460216	0.0116824	Akt2,Arhgdig,Bad,Crk,Irak2,Map3k3,Mapk9,Pik3r1,Sos2,Braf,Gsk3b,Hras,Map2k7,Plcg1,Plcg2,Rap1b,Sh2b1,Ngf,Atf4,Kras,Map2k1,Rps6ka5,Sh2b3
4370	VEGF signaling pathway	58	14	0.000513039	0.0118611	Akt2,Bad,Pik3r1,Hras,Plcg1,Plcg2,Ptgs2,Pxn,Nfatc2,Vegfa,Casp9,Kras,Map2k1,Rac3
5223	Non-small cell lung cancer	72	16	0.000568742	0.0118611	Akt2,Bad,Fhit,Pik3r1,Rb1,Sos2,Braf,Hras,Plcg1,Plcg2,Rxra,Casp9,Cdk4,E2f1,Kras,Map2k1
1521	EGFR tyrosine kinase inhibitor resistance	79	17	0.000575081	0.0118611	Akt2,Bad,Eif4e2,Jak1,Pdgfra,Pik3r1,Sos2,Axl,Braf,Gsk3b,Hras,Plcg1,Plcg2,Gas6,Vegfa,Kras,Map2k1
5208	Chemical carcinogenesis - reactive oxygen species	222	35	0.000782561	0.0143815	Akt2,Bad,Ikbkg,Map2k4,Mapk9,Ndufb4,Pik3r1,Sdhd,Slc25a4,Atp5g1,Sos2,Atp5pb,Braf,Ephx1,Hmox1,Hras,Map2k7,Ptprj,Vdac1,Uqcrc1,Acp1,Atp5a1,Atp5g3,Cox5a,Vegfa,Atp5e,Cox5b,Cox6a1,Cox7a2,Gstt1,Kras,Map2k1,Ndufb10,Uqcrb,Uqcr10
5014	Amyotrophic lateral sclerosis	369	52	0.000784448	0.0143815	Actb,Bad,Map1lc3b,Ndufb4,Nrbf2,Nup155,Psmc1,Psmc4,Psmd13,Rab5a,Rae1,Sdhd,Tubb4a,Ubqln2,Wdr41,Atp5g1,Atp5pb,Nup133,Psmd7,Tbk1,Traf2,Vdac1,Nupl1,Uqcrc1,Atp5a1,Atp5g3,Cox5a,Dctn4,Psma6,Psmd11,Seh1l,Spg11,Tomm40l,Tubb3,Ubqln4,Atf4,Atp5e,Casp9,Ccs,Cox5b,Cox6a1,Cox7a2,Eif2ak3,Klc4,Map2k6,Ndufb10,Nup160,Nup93,Srsf7,Uqcrb,Tuba1a,Uqcr10
5022	Pathways of neurodegeneration - multiple diseases	471	63	0.00091914	0.015964	Apc2,Bad,Cacna1b,Map1lc3b,Mapk9,Ndufb4,Nrbf2,Psmc1,Psmc4,Psmd13,Rab5a,Sdhd,Slc25a4,Tubb4a,Wdr41,Atp5g1,Atp5pb,Braf,Dvl1,Frat1,Fzd3,Gsk3b,Hras,Map2k7,Plcg1,Psmd7,Ptgs2,Tbk1,Traf2,Trap1,Ube2g2,Vdac1,Uqcrc1,Ubc,Atp5a1,Atp5g3,Cox5a,Dctn4,Plcb4,Psma6,Psmd11,Spg11,Tomm40l,Tubb3,Atf4,Atp5e,Casp9,Ccs,Cox5b,Cox6a1,Cox7a2,Eif2ak3,Gria3,Klc4,Kras,Map2k1,Map2k6,Ndufb10,Ryr2,Uba52,Uqcrb,Tuba1a,Uqcr10
5016	Huntington disease	302	44	0.000986929	0.0162843	Cacna1b,Mapk9,Ndufb4,Nrbf2,Psmc1,Psmc4,Psmd13,Sdhd,Sin3a,Slc25a4,Tubb4a,Atp5g1,Atp5pb,Hdac2,Map2k7,Polr2g,Polr2i,Psmd7,Traf2,Vdac1,Uqcrc1,Atp5a1,Atp5g3,Cox5a,Dctn4,Plcb4,Psma6,Psmd11,Rcor1,Tubb3,Atp5e,Casp9,Cltc,Cox5b,Cox6a1,Cox7a2,Creb5,Gria3,Klc4,Ndufb10,Tbp,Uqcrb,Tuba1a,Uqcr10
1100	Metabolic pathways	1621	180	0.00107762	0.0163704	Acadsb,Acly,Adi1,Adprm,B4galnt4,Cers4,Ckb,Coq5,Cox17,Cyp2s1,Dgkb,Fhit,Fut9,Galnt16,Gba,Guk1,Hadhb,Hmgcll1,Bpnt2,Inpp5e,Mat2a,Mboat2,Mpi,Mvd,Naga,Ndufb4,Nsd2,Prodh,Rpn2,Sat1,Scly,Sdhd,Setd1b,Setd2,Sirt2,St8sia1,Sult2b1,Tmlhe,Gfus,Upp2,Atp5g1,Plpp1,Ahcyl2,Ak5,Aldh5a1,Aldob,Alg8,Atp5pb,B3galnt1,B3galnt2,B3galt6,B4gat1,Chpf2,Coq6,Cox10,Dgki,Ext1,Fkrp,Galnt17,Galnt18,Gmppb,Hadha,Hmbs,Hmox1,Inpp5k,Kmt5…
5231	Choline metabolism in cancer	98	19	0.00109136	0.0163704	Akt2,Dgkb,Mapk9,Pdgfra,Pik3r1,Tsc2,Plpp1,Sos2,Dgki,Hras,Pip5k1c,Plcg1,Slc44a2,Ralgds,Kras,Map2k1,Pip5k1a,Rac3,Slc22a21
4012	ErbB signaling pathway	84	17	0.00119636	0.0171652	Akt2,Bad,Crk,Map2k4,Mapk9,Pik3r1,Sos2,Braf,Gsk3b,Hras,Map2k7,Pak5,Plcg1,Plcg2,Kras,Map2k1,Pak3
4910	Insulin signaling pathway	139	24	0.00145175	0.0194603	Akt2,Bad,Crk,Eif4e2,Mapk9,Phka2,Pik3r1,Prkaa1,Prkar2b,Tsc2,Sos2,Braf,Gsk3b,Hras,Pygl,Inpp5a,Ppp1r3f,Srebf1,Gys1,Kras,Map2k1,Pck2,Prkaa2,Prkar2a
3022	Basal transcription factors	44	11	0.00147427	0.0194603	Ercc2,Gtf2e1,Gtf2h1,Gtf2h3,Taf9b,Gtf2a1,Taf15,Gtf2f1,Taf3,Taf6l,Tbp
601	Glycosphingolipid biosynthesis - lacto and neolacto series	26	8	0.0015495	0.0196667	Fut9,St8sia1,B3galnt1,St3gal6,B4galt1,B3gnt2,B4galt3,Gcnt2
5166	Human T-cell leukemia virus 1 infection	250	37	0.00183231	0.0223949	Akt2,Bub3,Egr2,H2-K1,Ikbkg,Jak1,Map2k4,Map3k3,Mapk9,Pik3r1,Rb1,Slc25a4,Anapc15,Cdc26,Elk4,Hras,Vdac1,Anapc4,Fdps,H2-T10,Kat2b,Nfatc2,Xpo1,Adcy1,Anapc10,Anapc7,Atf4,Cdc16,Cdk4,Creb5,E2f1,Gps2,H2-D1,Kras,Map2k1,Slc2a1,Tbp
5020	Prion disease	268	39	0.00191536	0.0225739	Bad,C1qa,Cacna1b,Fyn,Mapk9,Ndufb4,Pik3r1,Psmc1,Psmc4,Psmd13,Sdhd,Slc25a4,Tubb4a,Atp5g1,Atp5pb,Gsk3b,Psmd7,Vdac1,Uqcrc1,Atp5a1,Atp5g3,Cox5a,Psma6,Psmd11,Tubb3,Atf4,Atp5e,Casp9,Cox5b,Cox6a1,Cox7a2,Creb5,Eif2ak3,Klc4,Ndufb10,Ryr2,Uqcrb,Tuba1a,Uqcr10
650	Butanoate metabolism	27	8	0.00202991	0.023099	Hmgcll1,Aldh5a1,Hadha,L2hgdh,Gad1,Acat1,Oxct1,Hmgcs1
513	Various types of N-glycan biosynthesis	40	10	0.00239742	0.0263716	B4galnt4,Rpn2,Man1c1,Mgat4b,B4galt1,Dad1,Alg1,Alg9,B4galt3,Man1a
5203	Viral carcinogenesis	229	34	0.00261213	0.0274905	Actn4,Bad,Egr2,H2-K1,Hdac4,Ikbkg,Jak1,Lyn,Pik3r1,Psmc1,Rb1,Usp7,Actn1,Ddx3x,Gtf2e1,Gtf2h1,Gtf2h3,Hdac2,Hras,Pxn,Traf2,Ube3a,Gtf2a1,H2bu2,H2-T10,Kat2b,Atf4,Cdk4,Creb5,H2-D1,Hdac8,Kras,Tbp,Ywhaq
5211	Renal cell carcinoma	68	14	0.00266575	0.0274905	Akt2,Bad,Crk,Pik3r1,Sos2,Braf,Hras,Pak5,Rap1b,Vegfa,Kras,Map2k1,Pak3,Slc2a1
5219	Bladder cancer	41	10	0.00291895	0.0283141	Rb1,Braf,Hras,Vegfa,Cdk4,Dapk3,E2f1,Kras,Map2k1,Rps6ka5
5220	Chronic myeloid leukemia	76	15	0.0029443	0.0283141	Akt2,Bad,Crk,Gab2,Ikbkg,Pik3r1,Rb1,Sos2,Braf,Hdac2,Hras,Cdk4,E2f1,Kras,Map2k1
5161	Hepatitis B	163	26	0.00300301	0.0283141	Akt2,Bad,Egr2,Ikbkg,Jak1,Map2k4,Mapk9,Pik3r1,Rb1,Sos2,Braf,Ddx3x,Hras,Map2k7,Ptk2b,Tbk1,Map3k7,Nfatc2,Atf4,Casp9,Creb5,E2f1,Kras,Map2k1,Map2k6,Ywhaq
515	Mannose type O-glycan biosynthesis	23	7	0.00326113	0.0290858	Fut9,B3galnt2,B4gat1,Fkrp,B4galt1,Pomk,B4galt3
900	Terpenoid backbone biosynthesis	23	7	0.00326113	0.0290858	Mvd,Fdps,Acat1,Idi1,Icmt,Pdss2,Hmgcs1
5167	Kaposi sarcoma-associated herpesvirus infection	224	33	0.00339636	0.0294947	Akt2,H2-K1,Ikbkg,Jak1,Lyn,Map1lc3b,Map2k4,Mapk9,Pik3r1,Rb1,Gsk3b,Hras,Map2k7,Plcg1,Plcg2,Ptgs2,Tbk1,Traf2,Ubc,H2-T10,Nfatc2,Vegfa,Casp9,Cdk4,E2f1,Gnb4,Gng11,H2-D1,Kras,Map2k1,Map2k6,Prex1,Uba52
4150	mTOR signaling pathway	157	25	0.00365998	0.030969	Akt2,Eif4e2,Mios,Pik3r1,Prkaa1,Tsc2,Rnf152,Sos2,Braf,Clip1,Dvl1,Fzd3,Gsk3b,Hras,Cab39,Lamtor3,Seh1l,Cab39l,Kras,Map2k1,Prkaa2,Prr5l,Sesn2,Strada,Atp6v1f
3013	Nucleocytoplasmic transport	117	20	0.00392779	0.0324042	Nup155,Rae1,Kpna6,Nup133,Nupl1,Ddx39b,Ipo11,Kpnb1,Seh1l,Thoc1,Thoc2,Tmem33,Upf2,Xpo1,Nup160,Nup93,Pnn,Rnps1,Thoc3,Xpo5
4520	Adherens junction	71	14	0.00404009	0.0325178	Actb,Actn4,Fyn,Actn1,Nectin1,Ptprj,Ssx2ip,Tjp1,Acp1,Map3k7,Iqgap1,Lmo7,Rac3,Yes1
5214	Glioma	74	14	0.00594111	0.0466801	Akt2,Pdgfra,Pik3r1,Rb1,Sos2,Braf,Hras,Plcg1,Plcg2,Camk1,Cdk4,E2f1,Kras,Map2k1
3250	Viral life cycle - HIV-1	61	12	0.00764752	0.0586903	Aff4,Ccnt1,Ell2,Fez1,Vps4a,Mllt3,Kat2b,Xpo1,Pin1,Psip1,Serinc5,Tsg101
4935	Growth hormone synthesis, secretion and action	117	19	0.00852418	0.0639313	Akt2,Crk,Map2k4,Mapk9,Pik3r1,Sos2,Gsk3b,Hras,Plcg1,Plcg2,Plcb4,Sst,Adcy1,Atf4,Creb5,Kras,Map2k1,Map2k6,Igfbp3
4710	Circadian rhythm	34	8	0.00942484	0.0665484	Csnk1d,Fbxw11,Prkaa1,Cry2,Per1,Fbxl21,Nfil3,Prkaa2
4010	MAPK signaling pathway	294	39	0.00944938	0.0665484	Akt2,Cacna1b,Cacng5,Crk,Dusp8,Ikbkg,Jund,Map2k4,Map3k3,Mapk9,Mras,Pdgfra,Ptpn5,Sos2,Braf,Cacnb3,Elk4,Hras,Map2k7,Mapk8ip1,Mapk8ip3,Rap1b,Rasgrf2,Rps6ka4,Rras2,Traf2,Cacna2d3,Lamtor3,Map3k7,Ngf,Vegfa,Atf4,Efna3,Kras,Map2k1,Map2k6,Rac3,Rps6ka5,Taok2
5135	Yersinia infection	135	21	0.00958792	0.0665484	Actb,Akt2,Crk,Ikbkg,Map2k4,Mapk9,Pik3r1,Gsk3b,Map2k7,Pip5k1c,Plcg1,Ptk2b,Pxn,Tbk1,Traf2,Map3k7,Nfatc2,Map2k1,Map2k6,Pip5k1a,Rac3
4540	Gap junction	86	15	0.00967977	0.0665484	Csnk1d,Pdgfra,Tubb4a,Sos2,Drd2,Hras,Prkg1,Tjp1,Plcb4,Tubb3,Adcy1,Kras,Lpar1,Map2k1,Tuba1a
4660	T cell receptor signaling pathway	103	17	0.0106211	0.0715296	Akt2,Fyn,Ikbkg,Mapk9,Pik3r1,Sos2,Gsk3b,Hras,Map2k7,Pak5,Plcg1,Map3k7,Nfatc2,Cdk4,Kras,Map2k1,Pak3
5210	Colorectal cancer	88	15	0.0119108	0.0779365	Akt2,Apc2,Bad,Mapk9,Pik3r1,Sos2,Braf,Gsk3b,Hras,Ralgds,Casp9,Dcc,Kras,Map2k1,Rac3
280	Valine, leucine and isoleucine degradation	57	11	0.0120447	0.0779365	Acadsb,Hadhb,Hmgcll1,Hadha,Acadm,Aldh3a2,Acat1,Aldh6a1,Mccc1,Oxct1,Hmgcs1
4014	Ras signaling pathway	235	32	0.0123431	0.078331	Akt2,Bad,Gab2,Ikbkg,Mapk9,Mras,Pdgfra,Pik3r1,Rab5a,Sos2,Hras,Ksr1,Pak5,Plcg1,Plcg2,Rap1b,Rasgrf2,Rras2,Tbk1,Ngf,Ralgds,Rgl2,Vegfa,Efna3,Gnb4,Gng11,Htr7,Kras,Map2k1,Pak3,Pla2g12a,Rac3
5213	Endometrial cancer	58	11	0.0136868	0.0852195	Akt2,Apc2,Bad,Pik3r1,Sos2,Braf,Gsk3b,Hras,Casp9,Kras,Map2k1
5163	Human cytomegalovirus infection	256	34	0.0144775	0.0884738	Akt2,Crk,H2-K1,Ikbkg,Jak1,Pdgfra,Pik3r1,Rb1,Tsc2,Sos2,Gsk3b,Hras,Ptgs2,Ptk2b,Pxn,Tbk1,Traf2,H2-T10,Nfatc2,Plcb4,Vegfa,Adcy1,Atf4,Casp9,Cdk4,Creb5,E2f1,Gnb4,Gng11,H2-D1,Kras,Map2k1,Map2k6,Rac3
5215	Prostate cancer	99	16	0.0156783	0.0939251	Akt2,Bad,Ikbkg,Pdgfra,Pik3r1,Rb1,Sos2,Braf,Gsk3b,Hras,Atf4,Casp9,Creb5,E2f1,Kras,Map2k1
5032	Morphine addiction	91	15	0.0159883	0.0939251	Cacna1b,Gabbr1,Gabrb2,Gabrg3,Kcnj6,Pde4b,Gabra3,Gabrg2,Adcy1,Gabrg1,Gnb4,Gng11,Oprm1,Pde1b,Pde8a
4714	Thermogenesis	231	31	0.0165537	0.0939251	Actb,Cox16,Cox17,Ndufb4,Prkaa1,Sdhd,Tsc2,Atp5g1,Sos2,Atp5pb,Cox10,Hras,Kdm3b,Ndufaf6,Prkg1,Uqcrc1,Atp5a1,Atp5g3,Cox5a,Adcy1,Atp5e,Cox5b,Cox6a1,Cox7a2,Creb5,Kras,Ndufaf8,Ndufb10,Prkaa2,Uqcrb,Uqcr10
5169	Epstein-Barr virus infection	231	31	0.0165537	0.0939251	Akt2,H2-K1,Ikbkg,Jak1,Lyn,Map2k4,Mapk9,Pik3r1,Psmc1,Psmc4,Psmd13,Rb1,Sin3a,Usp7,Hdac2,Map2k7,Plcg2,Psmd7,Tbk1,Traf2,H2-T10,Map3k7,Psmd11,Casp9,Cdk4,E2f1,H2-D1,Hes1,Map2k6,Ncor2,Vim
4110	Cell cycle	125	19	0.0167927	0.0939251	Bub3,Mcm6,Orc5,Rb1,Anapc15,Cdc26,Gsk3b,Hdac2,Smc1a,Anapc4,Rad21,Anapc10,Anapc7,Cdc16,Cdk4,Cdkn2d,E2f1,Prkdc,Ywhaq
4730	Long-term depression	60	11	0.0174715	0.095083	Crh,Lyn,Braf,Hras,Prkg1,Plcb4,Gnaz,Gria3,Kras,Map2k1,Ppp2r1a
534	Glycosaminoglycan biosynthesis - heparan sulfate / heparin	24	6	0.0175759	0.095083	B3galt6,Ext1,Hs2st1,B4galt7,Ext2,Ndst2
1240	Biosynthesis of cofactors	152	22	0.0181813	0.0953633	Coq5,Mat2a,Mpi,Ak5,Coq6,Cox10,Gmppb,Hmbs,Mocs2,Pank1,Rfk,Ak2,Aldh3a2,Ears2,Fech,Nme3,Adssl1,Ak3,Cad,Nmnat1,Oxsm,Pts
190	Oxidative phosphorylation	135	20	0.0187127	0.0953633	Cox17,Ndufb4,Ppa1,Sdhd,Atp5g1,Atp5pb,Cox10,Uqcrc1,Atp5a1,Atp5g3,Cox5a,Atp5e,Cox5b,Cox6a1,Cox7a2,Ndufb10,Ppa2,Uqcrb,Atp6v1f,Uqcr10
4142	Lysosome	135	20	0.0187127	0.0953633	Ap4b1,Gba,M6pr,Naga,Slc17a5,Ctso,Lamp2,Laptm4b,Ap3d1,Entpd4,Lipa,Ap1g1,Ap3m2,Arsa,Cltc,Galc,Gnptab,Neu1,Pla2g15,Smpd1
3010	Ribosome	179	25	0.0187837	0.0953633	Mrpl13,Mrpl17,Mrpl33,Mrps10,Mrps18c,Mrps7,Rpl36a,Rps9,Rpsa,Rps27l,Mrpl19,Rps3,Mrps15,Rpl14,Rps5,Mrpl2,Mrpl24,Rpl32l,Rpl4,Rpl7a,Rps21,Rps23,Rps24,Rps25,Uba52
4666	Fc gamma R-mediated phagocytosis	93	15	0.0192525	0.0962625	Akt2,Crk,Gab2,Lyn,Marcks,Pik3r1,Plpp1,Pip5k1c,Plcg1,Plcg2,Amph,Asap1,Map2k1,Myo10,Pip5k1a
4152	AMPK signaling pathway	127	19	0.0196126	0.0965996	Akt2,Pik3r1,Prkaa1,Tsc2,Ppp2r5c,Rab2a,Cab39,Map3k7,Srebf1,Cab39l,Creb5,Elavl1,Gys1,Pck2,Ppp2r1a,Ppp2r2a,Prkaa2,Scd1,Strada
4210	Apoptosis	136	20	0.0201449	0.0977621	Actb,Akt2,Bad,Dffa,Hrk,Ikbkg,Mapk9,Pik3r1,Birc2,Ctso,Diablo,Hras,Traf2,Ngf,Atf4,Casp9,Eif2ak3,Kras,Map2k1,Tuba1a
3020	RNA polymerase	32	7	0.0219257	0.103646	Cd3eap,Polr3gl,Polr2g,Polr2i,Polr3f,Polr1h,Polr1e
1212	Fatty acid metabolism	62	11	0.0219855	0.103646	Acadsb,Hadhb,Hadha,Acadm,Tecr,Acadl,Acat1,Elovl1,Hsd17b4,Oxsm,Scd1
4510	Focal adhesion	201	27	0.0238963	0.110056	Actb,Actn4,Akt2,Bad,Crk,Fyn,Mapk9,Pdgfra,Pik3r1,Sos2,Actn1,Birc2,Braf,Gsk3b,Hras,Pak5,Parva,Pip5k1c,Pxn,Rap1b,Itgb5,Vegfa,Col4a1,Map2k1,Pak3,Pip5k1a,Rac3
5160	Hepatitis C	165	23	0.0240123	0.110056	Akt2,Bad,Ikbkg,Jak1,Pik3r1,Rb1,Sos2,Braf,Gsk3b,Hras,Ocln,Rxra,Tbk1,Traf2,Casp9,Cdk4,E2f1,Eif2ak3,Kras,Map2k1,Ppp2r1a,Ppp2r2a,Ywhaq
3450	Non-homologous end-joining	13	4	0.024528	0.110116	Fen1,Xrcc4,Mre11a,Prkdc
5033	Nicotine addiction	40	8	0.0246926	0.110116	Cacna1b,Gabrb2,Gabrg3,Chrnb2,Gabra3,Gabrg2,Gabrg1,Gria3
4218	Cellular senescence	184	25	0.0255679	0.111703	Akt2,Fbxw11,H2-K1,Mras,Pik3r1,Rb1,Slc25a4,Tsc2,Hipk1,Hras,Rras2,Vdac1,H2-T10,Hipk3,Mre11a,Nfatc2,Cdk4,E2f1,H2-D1,Kras,Lin52,Map2k1,Map2k6,Rad9a,Igfbp3
4130	SNARE interactions in vesicular transport	33	7	0.0257256	0.111703	Stx2,Bet1,Gosr2,Vti1b,Stx1b,Bet1l,Stx4a
562	Inositol phosphate metabolism	72	12	0.0270936	0.116115	Inpp5e,Inpp5k,Pip5k1c,Plcg1,Plcg2,Inpp5a,Inpp5f,Pi4k2a,Plcb4,Aldh6a1,Cdipt,Pip5k1a
4122	Sulfur relay system	8	3	0.0292532	0.123763	Ctu1,Mocs2,Urm1
4144	Endocytosis	272	34	0.0325192	0.13584	Arfgap3,H2-K1,Pdgfra,Rab5a,Vps25,Vps26b,Vps4a,Hras,Iqsec2,Nedd4l,Pip5k1c,Psd,Rab11fip3,Rab4a,Stam2,Snx3,Chmp2a,H2-T10,Mvb12a,Rab11fip2,Rufy2,Snx6,Zfyve27,Amph,Arfgef2,Asap1,Cltc,Cyth2,H2-D1,Pip5k1a,Rab11fip5,Tsg101,Vps37a,Vps37d
4914	Progesterone-mediated oocyte maturation	92	14	0.0363678	0.150017	Akt2,Mapk9,Pik3r1,Anapc15,Braf,Cdc26,Anapc4,Adcy1,Anapc10,Anapc7,Cdc16,Cpeb4,Kras,Map2k1
1522	Endocrine resistance	93	14	0.0394008	0.160522	Akt2,Bad,Mapk9,Pik3r1,Rb1,Sos2,Braf,Hras,Med1,Adcy1,Cdk4,E2f1,Kras,Map2k1
4062	Chemokine signaling pathway	192	25	0.0401606	0.161622	Akt2,Bad,Crk,Ikbkg,Lyn,Pik3r1,Sos2,Braf,Gsk3b,Hras,Plcg1,Plcg2,Ptk2b,Pxn,Rap1b,Ccl27b,Plcb4,Adcy1,Ccl25,Gnb4,Gng11,Kras,Map2k1,Prex1,Rac3
4932	Non-alcoholic fatty liver disease	156	21	0.0418394	0.165046	Akt2,Mapk9,Ndufb4,Pik3r1,Prkaa1,Sdhd,Gsk3b,Rxra,Traf2,Uqcrc1,Cox5a,Srebf1,Atf4,Cox5b,Cox6a1,Cox7a2,Eif2ak3,Ndufb10,Prkaa2,Uqcrb,Uqcr10
4926	Relaxin signaling pathway	129	18	0.0420118	0.165046	Akt2,Map2k4,Mapk9,Pik3r1,Sos2,Hras,Map2k7,Plcb4,Vegfa,Adcy1,Atf4,Col4a1,Creb5,Gnb4,Gng11,Kras,Map2k1,Rxfp3
5170	Human immunodeficiency virus 1 infection	240	30	0.0426456	0.165565	Akt2,Bad,Crk,Fbxw11,H2-K1,Ikbkg,Mapk9,Pik3r1,Hras,Map2k7,Pak5,Plcg1,Plcg2,Ptk2b,Pxn,Tbk1,Traf2,H2-T10,Map3k7,Nfatc2,Ap1g1,Casp9,Gnb4,Gng11,H2-D1,Kras,Map2k1,Map2k6,Pak3,Rac3
5216	Thyroid cancer	37	7	0.0453485	0.174012	Braf,Ccdc6,Hras,Rxra,Tfg,Kras,Map2k1
4668	TNF signaling pathway	113	16	0.0474233	0.179881	Akt2,Ikbkg,Map2k4,Mapk9,Pik3r1,Birc2,Map2k7,Ptgs2,Rps6ka4,Traf2,Map3k7,Atf4,Creb5,Map2k1,Map2k6,Rps6ka5
4260	Cardiac muscle contraction	87	13	0.0484236	0.181589	Cacng5,Cacnb3,Uqcrc1,Atp1a1,Atp1a3,Cacna2d3,Cox5a,Cox5b,Cox6a1,Cox7a2,Ryr2,Uqcrb,Uqcr10
4070	Phosphatidylinositol signaling system	96	14	0.0495728	0.183809	Dgkb,Bpnt2,Inpp5e,Pik3r1,Dgki,Pip5k1c,Plcg1,Plcg2,Inpp5a,Inpp5f,Pi4k2a,Plcb4,Cdipt,Pip5k1a

### Sheet: KEGG Vglut early-stage 
Annot	Term	Annotated	Significant	P-value	Padj	GeneID
5017	Spinocerebellar ataxia	141	42	1.72051e-07	5.72931e-05	Afg3l1,Akt3,Atxn1,Dab1,Ern1,Gria3,Grin2a,Grin2b,Gtf2b,Mapk8,Pik3cb,Psma4,Psmc5,Psmd4,Psmd7,Pum1,Ryr1,Slc25a5,Wipi1,Xbp1,Cycs,Mcu,Psma1,Psmc4,Slc25a4,Ulk2,Becn1,Nrbf2,Psma3,Ulk1,Cacna1a,Cic,Gnaq,Grin2c,Grin3a,Grm1,Mtor,Pik3r1,Psmd1,Psmd9,Sp1,Wipi2
4360	Axon guidance	181	49	4.32771e-07	7.20564e-05	Camk2a,Efnb2,Epha6,Ephb1,Gnai2,Lrrc4,Myl12b,Pak2,Pak4,Pak6,Pak5,Pard6g,Pik3cb,Plxna4,Ppp3ca,Rhoa,Sema3f,Sema4d,Trpc4,Unc5d,Cfl2,L1cam,Nck1,Pak1,Pard6b,Plxna3,Ptpn11,Rasa1,Sema6b,Camk2b,Epha5,Nras,Ntng1,Pik3r1,Plxna2,Ppp3r1,Rgma,Rnd1,Robo2,Sema3c,Sema6d,Slit1,Slit2,Src,Srgap2,Srgap3,Trpc1,Trpc5,Unc5c
5031	Amphetamine addiction	69	24	3.96938e-06	0.000440601	Atf6b,Calm3,Camk2a,Gria3,Grin2a,Grin2b,Jun,Maoa,Ppp3ca,Fos,Arc,Creb3,Drd1,Camk2b,Fosb,Atf2,Cacna1c,Camk4,Gria4,Grin2c,Grin3a,Hdac2,Ppp1cc,Ppp3r1
4014	Ras signaling pathway	235	55	1.18766e-05	0.000882514	Akt3,Arf6,Calm3,Egf,Flt3,Grin2a,Grin2b,Igf2,Insr,Mapk8,Ntrk2,Pak2,Pak4,Pak6,Pak5,Pdgfc,Pik3cb,Ralgapa1,Rapgef5,Rasgrp1,Rhoa,Shc3,Syngap1,Tiam1,Vegfa,Gng10,Gng11,Igf1r,Kitl,Pak1,Ptpn11,Rala,Rasa1,Rasa2,Stk4,Brap,Ikbkg,Pdgfb,Vegfb,Exoc2,Fgf5,Gab1,Gng7,Nras,Pdgfrb,Pik3r1,Ralgds,Rap1b,Rasa3,Rasal2,Rasgrf2,Rel,Rgl1,Rras2,Shoc2
4072	Phospholipase D signaling pathway	149	39	1.52721e-05	0.000882514	Adcy3,Adcy8,Agpat4,Akt3,Arf2,Arf6,Cyth1,Dgka,Dnm2,Egf,Insr,Pdgfc,Pik3cb,Pip5k1a,Pip5k1b,Rapgef4,Rhoa,Shc3,Adcy6,Cyth4,Kitl,Ptpn11,Rala,Grm3,Pdgfb,Adcy9,F2r,Gab1,Grm1,Grm7,Grm8,Mtor,Nras,Pdgfrb,Pik3r1,Pip5k1c,Ralgds,Rapgef3,Rras2
4724	Glutamatergic synapse	113	32	1.59012e-05	0.000882514	Adcy3,Adcy8,Glul,Gnai2,Gria3,Grin2a,Grin2b,Grk3,Ppp3ca,Shank1,Slc1a2,Slc1a3,Adcy6,Gng10,Gng11,Grm3,Adcy9,Cacna1a,Cacna1c,Gls,Gnaq,Gng7,Gria4,Grin2c,Grin3a,Grm1,Grm7,Grm8,Ppp3r1,Slc38a1,Slc38a3,Trpc1
4211	Longevity regulating pathway	90	27	2.33547e-05	0.00111102	Adcy3,Adcy8,Akt3,Atf6b,Cat,Ehmt2,Insr,Pik3cb,Adcy6,Creb3,Igf1r,Irs2,Prkaa2,Sod2,Prkag2,Ulk1,Adcy9,Atf2,Camk4,Camkk2,Eif4e2,Foxo3,Kl,Mtor,Nras,Pik3r1,Ppargc1a
4010	MAPK signaling pathway	294	64	2.79831e-05	0.0011648	Akt3,Cacnb2,Dusp1,Dusp5,Dusp6,Egf,Flt3,Hspa1a,Igf2,Insr,Jun,Map4k4,Mapk8,Mapk8ip2,Mknk2,Ntrk2,Pak2,Pdgfc,Ppm1b,Ppp3ca,Ppp5c,Rasgrp1,Relb,Rps6ka1,Vegfa,Fos,Cacna1i,Cacna2d1,Cacng2,Cacng7,Crk,Igf1r,Kitl,Map3k7,Mapk11,Pak1,Rasa1,Rasa2,Rps6ka2,Rps6ka3,Stk4,Taok1,Ikbkg,Jund,Myc,Pdgfb,Vegfb,Arrb2,Atf2,Cacna1a,Cacna1c,Cacnb1,Cacng5,Fgf5,Mapk8ip1,Mapkapk5,Max,Nras,Pdgfrb,Ppp3r1,Rap1b,Rapgef2,Rasgrf2,Rras2
4727	GABAergic synapse	89	26	5.45654e-05	0.00185043	Adcy3,Adcy8,Glul,Gnai2,Gphn,Slc6a1,Slc6a11,Adcy6,Gabra3,Gabrb1,Gad1,Gng10,Gng11,Slc32a1,Gabarapl2,Gabrg1,Adcy9,Cacna1a,Cacna1c,Gabra1,Gls,Gng7,Slc12a5,Slc38a1,Slc38a3,Src
514	Other types of O-glycan biosynthesis	43	16	6.32298e-05	0.00185043	C1galt1,Galnt1,Galnt18,St6gal2,Galnt13,Galnt3,Galntl6,Plod3,Pomt2,St3gal3,Colgalt2,Galnt14,Galnt16,Galnt17,Galnt7,Ogt
5016	Huntington disease	302	64	6.60403e-05	0.00185043	Ap2a1,Atp5g3,Cltb,Cltc,Dctn1,Dctn4,Ern1,Gria3,Grin2b,Map3k10,Mapk8,Ndufb2,Ndufs8,Polr2h,Psma4,Psmc5,Psmd4,Psmd7,Slc1a2,Slc1a3,Slc25a5,Tubb3,Wipi1,Cox5a,Creb3,Cycs,Kcnj10,Klc2,Ndufa11,Ndufa12,Ndufs1,Ndufs2,Ndufs3,Ndufs6,Polr2a,Polr2l,Psma1,Psmc4,Sdhb,Slc25a4,Ulk2,Uqcrfs1,Gpx3,Sod2,Becn1,Nrbf2,Psma3,Ulk1,Ndufb11,Uqcrh,Cox7c,Dnal4,Gnaq,Gria4,Hdac2,Mtor,Polr2k,Ppargc1a,Psmd1,Psmd9,Sp1,Taf4,Wipi2,Atp5…
4140	Autophagy - animal	142	36	6.66822e-05	0.00185043	Akt3,Ern1,Hif1a,Hmgb1,Lamp1,Mapk8,Pik3cb,Wipi1,Zfyve1,Deptor,Eif2s1,Igf1r,Irs2,Map3k7,Mtmr4,Prkaa2,Ulk2,Atg4b,Becn1,Gabarapl2,Nrbf2,Pten,Ulk1,Atg12,Camkk2,Ctsd,Igbp1,Lamp2,Mlst8,Mtor,Nras,Pik3r1,Rras2,Rubcn,Stx17,Wipi2
3013	Nucleocytoplasmic transport	117	30	0.000212211	0.00526893	Ahctf1,Casc3,Kpna4,Nup188,Nup210,Nup50,Nxt1,Phax,Srrm1,Thoc2,Thoc2l,Upf2,Upf3a,Xpot,Thoc7,Nup155,Nup85,Rae1,Ranbp2,Xpo6,Xpo7,Snupn,Tnpo3,Cse1l,Eif4a3,Nup62,Pom121,Ran,Seh1l,Thoc6
4146	Peroxisome	86	24	0.000227457	0.00526893	Acsl3,Cat,Far2,Idh1,Mlycd,Mpv17l,Nudt19,Pex12,Acsl6,Ech1,Mpv17l2,Pex11a,Pex5,Pex5l,Phyh,Prdx5,Scp2,Sod2,Ddo,Dhrs4,Pecr,Pex1,Pex13,Pmvk
1100	Metabolic pathways	1621	259	0.000237339	0.00526893	Acsl3,Adcy3,Adcy8,Agpat4,Ahcyl1,Aldh18a1,Aldh4a1,Aldh5a1,Aldoc,Alg11,Ampd2,Aoc2,Aprt,Arsb,Asah1,Atp5g3,Atp6v0b,Atp6v1c1,B3galt5,B3galt6,B4gat1,C1galt1,Cant1,Carnmt1,Cat,Chpf,Crls1,Dgka,Dlst,Dnmt3a,Dse,Ebp,Echs1,Ehmt2,Elovl6,Enoph1,Fkrp,Galnt1,Galnt18,Galt,Gclc,Gclm,Gda,Gk,Glul,Got1,Gpam,Gphn,Gpt2,Gucy2g,H2-Ke6,Hsd11b1,Hsd17b7,Idh1,Ids,Itpk1,Itpka,Kmt5a,Lancl1,Lpin1,Man1a,Maoa,Mgat5b,Mlycd,Mthfd2,…
4213	Longevity regulating pathway - multiple species	62	19	0.000272014	0.0054944	Adcy3,Adcy8,Akt3,Cat,Hspa1a,Insr,Pik3cb,Adcy6,Igf1r,Irs2,Prkaa2,Sod2,Prkag2,Adcy9,Foxo3,Hdac2,Mtor,Nras,Pik3r1
4720	Long-term potentiation	67	20	0.000280495	0.0054944	Adcy8,Calm3,Camk2a,Grin2a,Grin2b,Ppp3ca,Rps6ka1,Rps6ka2,Rps6ka3,Camk2b,Cacna1c,Camk4,Gnaq,Grin2c,Grm1,Nras,Ppp1cc,Ppp3r1,Rap1b,Rapgef3
4120	Ubiquitin mediated proteolysis	147	35	0.000314753	0.00582293	Anapc4,Cop1,Cul3,Cul5,Herc4,Klhl9,Mid1,Nedd4l,Rchy1,Rhobtb2,Syvn1,Trim37,Uba52,Ube2a,Ube2q2,Ube2w,Ube3c,Ubr5,Anapc7,Mgrn1,Ube2e3,Ube2n,Ube2z,Vhl,Ube2d2a,Ube2h,Cdc26,Cdc27,Fbxw11,Ppil2,Siah1a,Ube2b,Ube2d1,Ube2o,Ube4b
5211	Renal cell carcinoma	68	20	0.000348798	0.00611314	Akt3,Hif1a,Jun,Pak2,Pak4,Pak6,Pak5,Pik3cb,Vegfa,Crk,Fh1,Pak1,Ptpn11,Vhl,Pdgfb,Arnt,Gab1,Nras,Pik3r1,Rap1b
4141	Protein processing in endoplasmic reticulum	172	39	0.00042732	0.00711488	Amfr,Atf6b,Bag2,Dnajc10,Ern1,Fbxo6,Hsp90ab1,Hspa1a,Hsph1,Man1a,Mapk8,Marchf6,Nsfl1c,Pdia6,Plaa,Sec23a,Ssr4,Syvn1,Tram1l1,Ubqln4,Xbp1,Bcap31,Ubxn1,Dad1,Derl1,Eif2s1,Herpud1,Ngly1,Sec61g,Ero1a,Nfe2l2,Ube2d2a,Dnajb2,Hyou1,Rpn2,Sec24b,Svip,Ube2d1,Ube4b
512	Mucin type O-glycan biosynthesis	32	12	0.000479243	0.00759942	C1galt1,Galnt1,Galnt18,Galnt13,Galnt3,Galntl6,Gcnt4,Galnt14,Galnt16,Galnt17,Galnt7,St6galnac4
3040	Spliceosome	134	32	0.000528899	0.00800561	Ccdc12,Ddx5,Dhx16,Hnrnpa1,Hnrnpm,Hspa1a,Pcbp1,Prpf38a,Rbmx,Sf3b2,Sf3b3,Snrnp40,Snrpa1,Snrpb,Srsf4,Srsf5,Srsf6,Thoc2,Thoc2l,Ddx23,Dhx38,Lsm8,Tra2a,Aqr,Eif4a3,Isy1,Puf60,Rbm22,Sf3a3,Snrpg,Snw1,U2af1
4728	Dopaminergic synapse	135	32	0.000607347	0.00815789	Akt3,Atf6b,Calm3,Camk2a,Gnai2,Gria3,Grin2a,Grin2b,Gsk3a,Maoa,Mapk8,Ppp2r2b,Ppp2r2d,Ppp2r5a,Ppp3ca,Fos,Creb3,Drd1,Gng10,Gng11,Mapk11,Camk2b,Arntl,Arrb2,Atf2,Cacna1a,Cacna1c,Gnal,Gnaq,Gng7,Gria4,Ppp1cc
5135	Yersinia infection	135	32	0.000607347	0.00815789	Actr3,Akt3,Arf6,Arpc2,Elmo2,Irf3,Jun,Mapk8,Pik3cb,Pip5k1a,Pip5k1b,Pkn1,Rhoa,Rps6ka1,Wipf2,Fos,Arhgef28,Crk,Map3k7,Mapk11,Rps6ka2,Rps6ka3,Ikbkg,Arpc1a,Arpc1b,Bcar1,Gnaq,Itga4,Pik3r1,Pip5k1c,Pxn,Src
4261	Adrenergic signaling in cardiomyocytes	152	35	0.000612454	0.00815789	Adcy3,Adcy8,Akt3,Atf6b,Cacnb2,Calm3,Camk2a,Crem,Gnai2,Ppp2r2b,Ppp2r2d,Ppp2r5a,Rapgef4,Tnnc1,Adcy6,Adra1a,Atp2b4,Cacna2d1,Cacng2,Cacng7,Creb3,Fxyd2,Mapk11,Slc8a2,Camk2b,Adcy9,Adra1d,Atf2,Atp1b3,Cacna1c,Cacnb1,Cacng5,Gnaq,Ppp1cc,Rapgef3
4713	Circadian entrainment	98	25	0.000752438	0.009637	Adcy3,Adcy8,Calm3,Camk2a,Gnai2,Gria3,Grin2a,Grin2b,Per1,Ryr1,Fos,Adcy6,Cacna1i,Gng10,Gng11,Camk2b,Adcy9,Cacna1c,Gnaq,Gng7,Gria4,Grin2c,Gucy1a2,Prkg1,Rasd1
4710	Circadian rhythm	34	12	0.000903555	0.0111438	Cry1,Cry2,Npas2,Per1,Bhlhe40,Csnk1e,Nr1d1,Prkaa2,Nfil3,Prkag2,Arntl,Fbxw11
4144	Endocytosis	272	54	0.00124289	0.0147425	Acap2,Actr3,Ap2a1,Arf2,Arf3,Arf6,Arfgef2,Arpc2,Capza2,Chmp7,Cltb,Cltc,Cyth1,Dnm2,Epn2,Grk3,Hspa1a,Nedd4l,Pard6g,Pip5k1a,Pip5k1b,Pip5kl1,Rhoa,Smap1,Stam2,Wipf2,Arap2,Asap1,Cyth4,Ehd1,Igf1r,Pard6b,Psd3,Sh3gl3,Sh3kbp1,Stam,Vps4a,Washc5,Zfyve27,Pdcd6ip,Vps37c,Agap2,Arf4,Arpc1a,Arpc1b,Arrb2,Iqsec2,Iqsec3,Pip5k1c,Rab10,Rab31,Smad2,Src,Washc1
4142	Lysosome	135	31	0.00128388	0.0147425	Ap3s1,Arsb,Asah1,Atp6v0b,Cltb,Cltc,Ids,Lamp1,Nagpa,Slc11a2,Ap3b1,Cd63,Cln3,Gba,Scarb2,Lgmn,Ap4b1,Arsa,Atp6v0a2,Manba,Acp2,Aga,Ap1s2,Ap1s3,Atp6v0d1,Ctsd,Fuca1,Gnptg,Hexb,Lamp2,Mfsd8
4714	Thermogenesis	231	47	0.00148362	0.0163337	Acsl3,Adcy3,Adcy8,Atp5g3,Cnr1,Ndufaf4,Ndufb2,Ndufs8,Rps6ka1,Smarca4,Smarcb1,Acsl6,Adcy6,Coa5,Cox14,Cox5a,Creb3,Mapk11,Ndufa11,Ndufa12,Ndufs1,Ndufs2,Ndufs3,Ndufs6,Prkaa2,Rps6ka2,Rps6ka3,Sdhb,Uqcrfs1,Zfp516,Ndufaf5,Ndufaf7,Prkag2,Ndufb11,Uqcrh,Adcy9,Atf2,Cox15,Cox7c,Cpt1c,Mlst8,Mtor,Nras,Ppargc1a,Prkg1,Slc25a29,Atp5g1
4510	Focal adhesion	201	42	0.00152055	0.0163337	Akt3,Egf,Itga8,Jun,Lama4,Mapk8,Myl12b,Pak2,Pak4,Pak6,Pak5,Parvb,Pdgfc,Pik3cb,Pip5k1a,Pip5k1b,Rhoa,Shc3,Vcl,Vegfa,Ccnd3,Col4a2,Crk,Diaph1,Igf1r,Pak1,Tnr,Actn4,Pdgfb,Pten,Vegfb,Bcar1,Itga4,Itga6,Pdgfrb,Pik3r1,Pip5k1c,Ppp1cc,Pxn,Rap1b,Src,Thbs3
5100	Bacterial invasion of epithelial cells	76	20	0.00163594	0.0168291	Actr3,Arpc2,Cltb,Cltc,Dnm2,Elmo2,Pik3cb,Rhoa,Shc3,Vcl,Crk,Arpc1a,Arpc1b,Bcar1,Ctnna2,Gab1,Pik3r1,Pxn,Septin11,Src
4015	Rap1 signaling pathway	214	44	0.00166775	0.0168291	Adcy3,Adcy8,Akt3,Calm3,Cnr1,Egf,Gnai2,Grin2a,Grin2b,Insr,Pard6g,Pdgfc,Pik3cb,Prkd3,Rapgef4,Rapgef5,Rhoa,Tiam1,Vegfa,Adcy6,Crk,Igf1r,Kitl,Mapk11,Pard6b,Rala,Sipa1l1,Evl,Magi1,Pdgfb,Vegfb,Adcy9,Bcar1,F2r,Fgf5,Gnaq,Nras,Pdgfrb,Pik3r1,Ralgds,Rap1b,Rapgef2,Rapgef3,Src
20	Citrate cycle (TCA cycle)	32	11	0.00187974	0.018374	Dlst,Idh1,Ogdhl,Idh3g,Dlat,Fh1,Idh3b,Ogdh,Pdha1,Sdhb,Pdhb
4020	Calcium signaling pathway	240	48	0.0019312	0.018374	Adcy3,Adcy8,Calm3,Camk2a,Cckbr,Ednrb,Egf,Grin2a,Itpka,Ntrk2,Ntsr1,Orai1,Orai3,Pdgfc,Phkb,Plcd4,Ppp3ca,Ryr1,Slc25a5,Tnnc1,Vegfa,Adra1a,Atp2b4,Cacna1i,Camk1g,Chrm1,Drd1,Mcu,Orai2,Slc25a4,Slc8a2,Camk2b,Pdgfb,Vegfb,Adcy9,Adra1d,Cacna1a,Cacna1c,Camk4,F2r,Fgf5,Gnal,Gnaq,Grin2c,Grm1,Htr4,Pdgfrb,Ppp3r1
5208	Chemical carcinogenesis - reactive oxygen species	222	45	0.00200029	0.0183945	Akt3,Atp5g3,Cat,Egf,Ephx1,Hif1a,Jun,Mapk8,Ndufb2,Ndufs8,Pik3cb,Prkd3,Slc25a5,Vegfa,Fos,Cox5a,Gstm6,Mapk11,Mgst3,Ndufa11,Ndufa12,Ndufs1,Ndufs2,Ndufs3,Ndufs6,Ptpn11,Sdhb,Slc25a4,Uqcrfs1,Sod2,Ikbkg,Nfe2l2,Pten,Slc26a2,Slc26a6,Ndufb11,Uqcrh,Arnt,As3mt,Cox7c,Foxo3,Nras,Pik3r1,Src,Atp5g1
562	Inositol phosphate metabolism	72	19	0.00204383	0.0183945	Itpk1,Itpka,Pi4k2a,Pik3cb,Pikfyve,Pip5k1a,Pip5k1b,Pip5kl1,Plcd4,Synj1,Inpp5j,Mtmr4,Pi4kb,Pip4k2a,Pten,Isyna1,Mtmr6,Pi4ka,Pip5k1c
5014	Amyotrophic lateral sclerosis	369	68	0.00243294	0.0211275	Atp5g3,Cat,Dctn1,Dctn4,Ern1,Grin2a,Grin2b,Hnrnpa1,Hnrnpa2b1,Ndufb2,Ndufs8,Nup188,Nup210,Nup50,Nxt1,Ppp3ca,Psma4,Psmc5,Psmd4,Psmd7,Slc1a2,Tubb3,Ubqln4,Wipi1,Xbp1,Cox5a,Cycs,Derl1,Eif2s1,Klc2,Mapk11,Mcu,Ndufa11,Ndufa12,Ndufs1,Ndufs2,Ndufs3,Ndufs6,Nup155,Nup85,Psma1,Psmc4,Rae1,Ranbp2,Sdhb,Sigmar1,Ulk2,Uqcrfs1,Gpx3,Becn1,Nrbf2,Psma3,Ulk1,Ndufb11,Uqcrh,Als2,Cox7c,Dnal4,Grin2c,Mtor,Nup62,Pom121,Ppp3r1,…
4012	ErbB signaling pathway	84	21	0.0025234	0.0211275	Akt3,Camk2a,Egf,Jun,Mapk8,Pak2,Pak4,Pak6,Pak5,Pik3cb,Shc3,Crk,Nck1,Pak1,Camk2b,Myc,Gab1,Mtor,Nras,Pik3r1,Src
5020	Prion disease	268	52	0.00253784	0.0211275	Atf6b,Atp5g3,Csnk2b,Egr1,Grin2a,Grin2b,Hspa1a,Mapk8,Ncam2,Ndufb2,Ndufs8,Pik3cb,Ppp3ca,Psma4,Psmc5,Psmd4,Psmd7,Ryr1,Slc25a5,Tubb3,Cox5a,Creb3,Cycs,Eif2s1,Klc2,Mapk11,Mcu,Ndufa11,Ndufa12,Ndufs1,Ndufs2,Ndufs3,Ndufs6,Psma1,Psmc4,Sdhb,Slc25a4,Uqcrfs1,Psma3,Ndufb11,Uqcrh,Atf2,Cacna1c,Cox7c,Grin2c,Grin3a,Ncam1,Pik3r1,Ppp3r1,Psmd1,Psmd9,Atp5g1
5010	Alzheimer disease	383	70	0.00262535	0.0213229	Akt3,Aph1b,Atp5g3,Axin2,Calm3,Csnk2b,Ern1,Grin2a,Grin2b,Insr,Mapk8,Ndufb2,Ndufs8,Pik3cb,Ppp3ca,Psma4,Psmc5,Psmd4,Psmd7,Slc11a2,Slc25a5,Tubb3,Wipi1,Xbp1,Apoe,Adam10,Chrm1,Cox5a,Csnk1e,Cycs,Eif2s1,Irs2,Klc2,Mcu,Ndufa11,Ndufa12,Ndufs1,Ndufs2,Ndufs3,Ndufs6,Psma1,Psmc4,Sdhb,Slc25a4,Ulk2,Uqcrfs1,Becn1,Ikbkg,Nae1,Nrbf2,Psma3,Ulk1,Ndufb11,Uqcrh,Apc2,Cacna1c,Cox7c,Fzd8,Gnaq,Grin2c,Mtor,Nras,Pik3r1,Ppp3r1,…
5030	Cocaine addiction	48	14	0.00284265	0.0225381	Atf6b,Gnai2,Grin2a,Grin2b,Jun,Maoa,Creb3,Drd1,Rgs9,Fosb,Grm3,Atf2,Grin2c,Grin3a
4070	Phosphatidylinositol signaling system	96	23	0.00292158	0.0226252	Calm3,Dgka,Ip6k2,Itpk1,Itpka,Pi4k2a,Pik3cb,Pikfyve,Pip4p1,Pip5k1a,Pip5k1b,Plcd4,Synj1,Mtmr4,Pi4kb,Pip4k2a,Pten,Cds1,Bpnt2,Mtmr6,Pi4ka,Pik3r1,Pip5k1c
4723	Retrograde endocannabinoid signaling	148	32	0.00302898	0.0229238	Adcy3,Adcy8,Cnr1,Gnai2,Gria3,Mapk8,Ndufb2,Ndufs8,Adcy6,Gabra3,Gabrb1,Gng10,Gng11,Mapk11,Ndufa11,Ndufa12,Ndufs1,Ndufs2,Ndufs3,Ndufs6,Slc32a1,Gabrg1,Ndufb11,Adcy9,Cacna1a,Cacna1c,Faah,Gabra1,Gnaq,Gng7,Gria4,Grm1
4068	FoxO signaling pathway	131	29	0.00323371	0.0239295	Akt3,Cat,Ccng2,Egf,Insr,Mapk8,Pik3cb,S1pr1,Smad4,Cdkn2d,Csnk1e,Igf1r,Irs2,Mapk11,Prkaa2,Setd7,Sgk1,Stk4,Sod2,Gabarapl2,Prkag2,Pten,Atg12,Agap2,Foxo3,Grm1,Klf2,Nras,Pik3r1
5132	Salmonella infection	253	49	0.0034543	0.0250062	Actr3,Akt3,Arf2,Arf6,Arpc2,Cyth1,Dctn1,Dctn4,Dnm2,Elmo2,Exoc5,Hsp90ab1,Jun,Kpna4,Mapk8,Myl12b,Nod1,Pik3cb,Pkn1,Rhoa,Tab3,Tubb3,Vps16,Vps41,Fos,Abi1,Cycs,Cyth4,Dync1i2,Klc2,Map3k7,Mapk11,Pak1,Plekhm2,Rala,Ripk2,Ripk3,Brk1,Ikbkg,Myc,Acbd3,Arpc1a,Arpc1b,Cse1l,Exoc2,Tcf7l2,Vps11,Vps33a,Vps39
1522	Endocrine resistance	93	22	0.00420253	0.0297754	Adcy3,Adcy8,Akt3,Jun,Mapk8,Mmp2,Pik3cb,Shc3,Fos,Adcy6,Igf1r,Mapk11,Carm1,Adcy9,E2f3,Med1,Mtor,Ncoa3,Nras,Pik3r1,Sp1,Src
5033	Nicotine addiction	40	12	0.00432315	0.0299919	Gria3,Grin2a,Grin2b,Gabra3,Gabrb1,Slc32a1,Gabrg1,Cacna1a,Gabra1,Gria4,Grin2c,Grin3a
4810	Regulation of actin cytoskeleton	231	45	0.00442192	0.030051	Abi2,Actr3,Akt3,Arpc2,Egf,Itga8,Myl12b,Pak2,Pak4,Pak6,Pak5,Pdgfc,Pik3cb,Pikfyve,Pip5k1a,Pip5k1b,Rhoa,Tiam1,Vcl,Cfl2,Chrm1,Crk,Diaph1,Pak1,Pip4k2a,Actn4,Brk1,Pdgfb,Apc2,Arpc1a,Arpc1b,Bcar1,F2r,Fgf5,Iqgap2,Itga4,Itga6,Nras,Pdgfrb,Pik3r1,Pip5k1c,Ppp1cc,Pxn,Rras2,Src
563	Glycosylphosphatidylinositol (GPI)-anchor biosynthesis	26	9	0.00456586	0.0304086	Pigb,Pigc,Pigs,Pigk,Pigv,Pigx,Pigl,Pigq,Pigyl
4926	Relaxin signaling pathway	129	28	0.00504111	0.0329155	Adcy3,Adcy8,Akt3,Atf6b,Ednrb,Gnai2,Jun,Mapk8,Mmp2,Pik3cb,Shc3,Vegfa,Fos,Adcy6,Col4a2,Creb3,Gng10,Gng11,Mapk11,Vegfb,Adcy9,Arrb2,Atf2,Gng7,Nras,Pik3r1,Smad2,Src
4921	Oxytocin signaling pathway	153	32	0.00516142	0.0330529	Adcy3,Adcy8,Cacnb2,Calm3,Camk2a,Gnai2,Jun,Ppp3ca,Rgs2,Rhoa,Ryr1,Fos,Adcy6,Cacna2d1,Cacng2,Cacng7,Camk1g,Prkaa2,Camk2b,Prkag2,Adcy9,Cacna1c,Cacnb1,Cacng5,Camk4,Camkk2,Gnaq,Gucy1a2,Nras,Ppp1cc,Ppp3r1,Src
3018	RNA degradation	84	20	0.00572264	0.0359554	Btg3,Cnot1,Cnot2,Cnot4,Cnot7,Cnot9,Dcp2,Exosc8,Pabpc1,Pabpc4,Tob1,Ttc37,Zcchc7,Btg1,Dhx36,Exosc3,Lsm8,Tent4b,Hspa9,Exosc10
511	Other glycan degradation	18	7	0.00588045	0.0362628	Gba,Man2c1,Manba,Neu3,Aga,Fuca1,Hexb
4136	Autophagy - other	32	10	0.00649795	0.0393421	Wipi1,Ulk2,Atg4b,Becn1,Gabarapl2,Atg12,Igbp1,Mlst8,Mtor,Wipi2
4150	mTOR signaling pathway	157	32	0.00767075	0.0449908	Akt3,Atp6v1c1,Fnip1,Insr,Lamtor4,Lpin1,Pik3cb,Rhoa,Rps6ka1,Deptor,Igf1r,Prkaa2,Rps6ka2,Rps6ka3,Sgk1,Slc3a2,Ulk2,Pten,Ulk1,Eif4e2,Fzd8,Mlst8,Mtor,Nprl2,Nras,Pik3r1,Seh1l,Tbc1d7,Tti1,Wdr24,Wnt7b,Wnt9a
1200	Carbon metabolism	121	26	0.00770482	0.0449908	Aldoc,Cat,Dlst,Echs1,Got1,Gpt2,Idh1,Ogdhl,Psph,Tkt,Idh3g,Dlat,Fh1,Gldc,Hibch,Idh3b,Ogdh,Pdha1,Pgam1,Pgam2,Sdhb,Tkfc,Adpgk,Pcca,Gcsh,Pdhb
4914	Progesterone-mediated oocyte maturation	92	21	0.00783624	0.0449908	Adcy3,Adcy8,Akt3,Anapc4,Gnai2,Hsp90ab1,Mapk8,Pik3cb,Rps6ka1,Adcy6,Anapc7,Cpeb3,Igf1r,Mapk11,Rps6ka2,Rps6ka3,Adcy9,Cdc26,Cdc27,Cpeb1,Pik3r1
5231	Choline metabolism in cancer	98	22	0.00808126	0.0456112	Akt3,Dgka,Egf,Hif1a,Jun,Mapk8,Pdgfc,Pik3cb,Pip5k1a,Pip5k1b,Slc44a1,Fos,Chpt1,Pdgfb,Chka,Mtor,Nras,Pdgfrb,Pik3r1,Pip5k1c,Ralgds,Sp1
4024	cAMP signaling pathway	220	42	0.00834164	0.0462961	Adcy3,Adcy8,Akt3,Calm3,Camk2a,Crhr1,Gnai2,Gria3,Grin2a,Grin2b,Htr1a,Jun,Mapk8,Orai1,Pik3cb,Rapgef4,Rhoa,Tiam1,Fos,Adcy6,Atp2b4,Chrm1,Creb3,Drd1,Fxyd2,Pak1,Camk2b,Adcy9,Atp1b3,Cacna1c,Camk4,F2r,Gria4,Grin2c,Grin3a,Hcn2,Htr4,Pik3r1,Ppp1cc,Rap1b,Rapgef3,Rras2
4915	Estrogen signaling pathway	134	28	0.00863734	0.0471514	Adcy3,Adcy8,Akt3,Atf6b,Calm3,Fkbp5,Gnai2,Hsp90ab1,Hspa1a,Jun,Mmp2,Pik3cb,Shc3,Fos,Adcy6,Creb3,Rara,Adcy9,Atf2,Ctsd,Gnaq,Grm1,Ncoa2,Ncoa3,Nras,Pik3r1,Sp1,Src
5210	Colorectal cancer	88	20	0.00978637	0.0525623	Akt3,Axin2,Egf,Jun,Mapk8,Msh3,Pik3cb,Rhoa,Smad4,Fos,Cycs,Rala,Myc,Apc2,Mtor,Nras,Pik3r1,Ralgds,Smad2,Tcf7l2
250	Alanine, aspartate and glutamate metabolism	39	11	0.0102059	0.0539457	Aldh4a1,Aldh5a1,Glul,Got1,Gpt2,Gad1,Adsl,Adss,Ddo,Gfpt1,Gls
4725	Cholinergic synapse	112	24	0.0105496	0.054891	Adcy3,Adcy8,Akt3,Camk2a,Gnai2,Kcnq3,Pik3cb,Fos,Ache,Adcy6,Chrm1,Creb3,Gng10,Gng11,Camk2b,Adcy9,Cacna1a,Cacna1c,Camk4,Gnaq,Gng7,Kcnq2,Nras,Pik3r1
4371	Apelin signaling pathway	137	28	0.0116603	0.0597365	Adcy3,Adcy8,Akt3,Calm3,Egr1,Gnai2,Plat,Ryr1,Smad4,Adcy6,Gng10,Gng11,Prkaa2,Slc8a2,Becn1,Prkag2,Adcy9,Camk4,Ccn2,Gnaq,Gng7,Hdac4,Klf2,Mtor,Nras,Ppargc1a,Rras2,Smad2
1232	Nucleotide metabolism	84	19	0.0122284	0.061698	Ampd2,Aprt,Cant1,Gda,Rrm2b,Uck1,Uck2,Gmps,Itpa,Adk,Adsl,Adss,Ctps2,Dguok,Dtymk,Gmpr2,Hddc2,Nme3,Nme4
4216	Ferroptosis	40	11	0.0124373	0.0618155	Acsl3,Gclc,Gclm,Pcbp1,Pcbp2,Slc11a2,Acsl6,Slc3a2,Gss,Sat2,Trf
5022	Pathways of neurodegeneration - multiple diseases	471	79	0.0137672	0.0674187	Atp5g3,Atxn1,Axin2,Calm3,Camk2a,Cat,Csnk2b,Dctn1,Dctn4,Ern1,Gria3,Grin2a,Grin2b,Map3k10,Mapk8,Ndufb2,Ndufs8,Ppp3ca,Psma4,Psmc5,Psmd4,Psmd7,Ryr1,Septin5,Slc25a5,Tubb3,Uba52,Wipi1,Xbp1,Zfyve1,Chrm1,Cox5a,Csnk1e,Cycs,Derl1,Eif2s1,Klc2,Mapk11,Mcu,Ndufa11,Ndufa12,Ndufs1,Ndufs2,Ndufs3,Ndufs6,Psma1,Psmc4,Sdhb,Sigmar1,Slc25a4,Ulk2,Uqcrfs1,Gpx3,Becn1,Camk2b,Nrbf2,Psma3,Ulk1,Ndufb11,Uqcrh,Als2,Apc2,Cacna1c…
4137	Mitophagy - animal	68	16	0.0141846	0.0679525	Csnk2b,Hif1a,Jun,Mapk8,Nbr1,Tax1bp1,Uba52,Becn1,Gabarapl2,Ulk1,Foxo3,Nras,Pgam5,Rras2,Sp1,Src
4114	Oocyte meiosis	121	25	0.0144884	0.0679525	Adcy3,Adcy8,Anapc4,Calm3,Camk2a,Ccne1,Ppp2r5a,Ppp3ca,Rps6ka1,Smc3,Adcy6,Anapc7,Cpeb3,Igf1r,Mapk11,Rps6ka2,Rps6ka3,Camk2b,Adcy9,Cdc26,Cdc27,Cpeb1,Fbxw11,Ppp1cc,Ppp3r1
4722	Neurotrophin signaling pathway	121	25	0.0144884	0.0679525	Akt3,Calm3,Camk2a,Jun,Maged1,Mapk8,Ntrk2,Pik3cb,Rhoa,Rps6ka1,Shc3,Crk,Mapk11,Ptpn11,Ripk2,Rps6ka2,Rps6ka3,Camk2b,Camk4,Foxo3,Gab1,Nras,Pik3r1,Rap1b,Zfp110
5214	Glioma	74	17	0.0148075	0.0684845	Akt3,Calm3,Camk2a,Egf,Pik3cb,Shc3,Camk1g,Igf1r,Camk2b,Pdgfb,Pten,Camk4,E2f3,Mtor,Nras,Pdgfrb,Pik3r1
4540	Gap junction	86	19	0.0156476	0.0713788	Adcy3,Adcy8,Egf,Gja1,Gnai2,Pdgfc,Tubb3,Adcy6,Drd1,Gjd2,Pdgfb,Adcy9,Gnaq,Grm1,Gucy1a2,Nras,Pdgfrb,Prkg1,Src
5230	Central carbon metabolism in cancer	69	16	0.0162684	0.0732078	Akt3,Flt3,Hif1a,Idh1,Pik3cb,Pdha1,Pgam1,Pgam2,Myc,Pten,Gls,Mtor,Nras,Pdgfrb,Pdhb,Pik3r1
4935	Growth hormone synthesis, secretion and action	117	24	0.017802	0.0783252	Adcy3,Adcy8,Akt3,Atf6b,Gnai2,Junb,Mapk8,Pik3cb,Shc3,Fos,Adcy6,Creb3,Crk,Irs2,Mapk11,Igfbp3,Adcy9,Atf2,Bcar1,Cacna1c,Gnaq,Mtor,Nras,Pik3r1
5415	Diabetic cardiomyopathy	211	39	0.017876	0.0783252	Akt3,Atp5g3,Camk2a,Insr,Mapk8,Mmp2,Ndufb2,Ndufs8,Pik3cb,Slc25a5,Cox5a,Mapk11,Mpc2,Ndufa11,Ndufa12,Ndufs1,Ndufs2,Ndufs3,Ndufs6,Pdha1,Sdhb,Slc25a4,Uqcrfs1,Ace,Camk2b,Pten,Ndufb11,Uqcrh,Cox7c,Ctsd,Gfpt1,Gsr,Mtor,Pdhb,Pik3r1,Ppp1cc,Smad2,Sp1,Atp5g1
5012	Parkinson disease	264	47	0.0193324	0.0836062	Atp5g3,Calm3,Camk2a,Dusp1,Ern1,Gnai2,Maoa,Mapk8,Ndufb2,Ndufs8,Psma4,Psmc5,Psmd4,Psmd7,Septin5,Slc11a2,Slc25a5,Tubb3,Uba52,Xbp1,Cox5a,Cycs,Drd1,Eif2s1,Klc2,Mcu,Ndufa11,Ndufa12,Ndufs1,Ndufs2,Ndufs3,Ndufs6,Psma1,Psmc4,Sdhb,Slc25a4,Uqcrfs1,Camk2b,Nfe2l2,Psma3,Ndufb11,Uqcrh,Cox7c,Gnal,Psmd1,Psmd9,Atp5g1
4934	Cushing syndrome	162	31	0.0206286	0.0880684	Adcy3,Adcy8,Atf6b,Axin2,Camk2a,Ccne1,Crhr1,Gnai2,Orai1,Adcy6,Cacna1i,Creb3,Fh1,Camk2b,Adcy9,Aip,Apc2,Arnt,Atf2,Cacna1c,E2f3,Fzd8,Gnaq,Rap1b,Rasd1,Rbbp5,Scarb1,Sp1,Tcf7l2,Wnt7b,Wnt9a
4932	Non-alcoholic fatty liver disease	156	30	0.0211256	0.0890485	Akt3,Ern1,Gsk3a,Insr,Jun,Mapk8,Ndufb2,Ndufs8,Pik3cb,Xbp1,Fos,Cox5a,Cycs,Eif2s1,Irs2,Mapk11,Ndufa11,Ndufa12,Ndufs1,Ndufs2,Ndufs3,Ndufs6,Prkaa2,Sdhb,Uqcrfs1,Prkag2,Ndufb11,Uqcrh,Cox7c,Pik3r1
4925	Aldosterone synthesis and secretion	102	21	0.0245467	0.102176	Adcy3,Adcy8,Atf6b,Calm3,Camk2a,Orai1,Prkd3,Adcy6,Atp2b4,Cacna1i,Camk1g,Creb3,Pde2a,Camk2b,Adcy9,Atf2,Atp1b3,Cacna1c,Camk4,Gnaq,Scarb1
1521	EGFR tyrosine kinase inhibitor resistance	79	17	0.0273445	0.112416	Akt3,Egf,Pdgfc,Pik3cb,Shc3,Vegfa,Igf1r,Pdgfb,Pten,Eif4e2,Foxo3,Gab1,Mtor,Nras,Pdgfrb,Pik3r1,Src
4022	cGMP-PKG signaling pathway	173	32	0.0295348	0.11994	Adcy3,Adcy8,Akt3,Atf6b,Calm3,Ednrb,Gnai2,Insr,Ppp3ca,Rgs2,Rhoa,Slc25a5,Adcy6,Adra1a,Adra2c,Atp2b4,Creb3,Fxyd2,Irs2,Pde2a,Slc25a4,Slc8a2,Adcy9,Adra1d,Atf2,Atp1b3,Cacna1c,Gnaq,Gucy1a2,Ppp1cc,Ppp3r1,Prkg1
5235	PD-L1 expression and PD-1 checkpoint pathway in cancer	88	18	0.03766	0.151094	Akt3,Csnk2b,Egf,Hif1a,Ifngr2,Jun,Pik3cb,Ppp3ca,Rasgrp1,Fos,Mapk11,Ptpn11,Ikbkg,Pten,Mtor,Nras,Pik3r1,Ppp3r1
3050	Proteasome	47	11	0.039613	0.157037	Psma4,Psmc5,Psmd4,Psmd7,Psma1,Psmb10,Psmc4,Psmf1,Psma3,Psmd1,Psmd9
4721	Synaptic vesicle cycle	77	16	0.0423891	0.164134	Ap2a1,Atp6v0b,Atp6v1c1,Cltb,Cltc,Dnm2,Slc1a2,Slc1a3,Slc6a1,Slc6a11,Stx1b,Cplx1,Slc32a1,Atp6v0a2,Atp6v0d1,Cacna1a
5412	Arrhythmogenic right ventricular cardiomyopathy	77	16	0.0423891	0.164134	Cacnb2,Dag1,Gja1,Itga8,Cacna2d1,Cacng2,Cacng7,Slc8a2,Cacna1c,Cacnb1,Cacng5,Ctnna2,Dsp,Itga4,Itga6,Tcf7l2
4152	AMPK signaling pathway	127	24	0.0435219	0.166584	Akt3,Insr,Mlycd,Pfkfb3,Pik3cb,Ppp2r2b,Ppp2r2d,Ppp2r5a,Adra1a,Creb3,Igf1r,Irs2,Map3k7,Prkaa2,Prkag2,Ulk1,Camkk2,Cpt1c,Foxo3,Hmgcr,Mtor,Pik3r1,Ppargc1a,Rab10
5034	Alcoholism	205	36	0.0442482	0.167132	Atf6b,Calm3,Gnai2,Grin2a,Grin2b,H2aj,H2bu2,Hdac9,Maoa,Ntrk2,Shc3,Creb3,Drd1,Gng10,Gng11,H4c1,H4c8,Fosb,Atf2,Camk4,Camkk2,Gng7,Grin2c,Grin3a,H2ac10,H2bc11,H2bc8,H3f3a,H4c11,Hdac2,Hdac4,Macroh2a1,Nras,Ppp1cc,Slc29a3,H2bc3
4062	Chemokine signaling pathway	192	34	0.0446689	0.167132	Adcy3,Adcy8,Akt3,Ccl25,Ccl28,Cx3cl1,Cxcl14,Gnai2,Grk3,Gsk3a,Pik3cb,Rhoa,Shc3,Tiam1,Adcy6,Ccl27b,Crk,Gng10,Gng11,Pak1,Ikbkg,Adcy9,Arrb2,Bcar1,Ccl21a,Ccl27a,Foxo3,Gnaq,Gng7,Nras,Pik3r1,Pxn,Rap1b,Src
600	Sphingolipid metabolism	54	12	0.0466408	0.172571	Asah1,Smpd4,Cers5,Gba,Arsa,Neu3,Cers2,Cers6,Hexb,Sgms1,Sgpp1,Smpd3
4330	Notch signaling pathway	60	13	0.0472677	0.172764	Aph1b,Atxn1,Dtx3,Hes5,Hey1,Cir1,Dtx1,Hes1,Ctbp2,Dtx2,Hdac2,Numbl,Snw1
3015	mRNA surveillance pathway	103	20	0.0482493	0.172764	Casc3,Cpsf1,Nxt1,Pabpc1,Pabpc4,Papola,Ppp2r2b,Ppp2r2d,Ppp2r5a,Rngtt,Srrm1,Upf2,Upf3a,Cstf2t,Msi2,Smg7,Cpsf4,Eif4a3,Ppp1cc,Smg5
4660	T cell receptor signaling pathway	103	20	0.0482493	0.172764	Akt3,Jun,Mapk8,Pak2,Pak4,Pak6,Pak5,Pik3cb,Ppp3ca,Rasgrp1,Rhoa,Fos,Map3k7,Mapk11,Nck1,Pak1,Ikbkg,Nras,Pik3r1,Ppp3r1
