## Supplemental Table 11 for "Regional interneuron transcriptional changes reveal pathologic markers of disease progression in a mouse model of Alzheimer’s disease"

### Sheet: Pv early-stage DG KEGG
Annot	Term	Annotated	Significant	P-value	Padj	GeneID
4140	Autophagy - animal	142	9	0.000371939	0.0896374	Akt1s1,Itpr1,Map1lc3a,Map1lc3b,Mapk8,Pik3r3,Prkacb,Rab7,Atg12
3013	Nucleocytoplasmic transport	117	7	0.00233838	0.164359	Alyref,Nup37,Nupl2,Phax,Pym1,Senp2,Sumo2
310	Lysine degradation	64	5	0.00316972	0.164359	Dld,Kmt2e,Kmt5c,Nsd2,Suv39h2
4014	Ras signaling pathway	235	10	0.00374027	0.164359	Ets2,Lat,Mapk8,Nf1,Pdgfra,Pik3r3,Prkacb,Prkcb,Ralb,Shc3
4070	Phosphatidylinositol signaling system	96	6	0.00385029	0.164359	Inpp4a,Itpr1,Mtmr7,Pik3r3,Pikfyve,Prkcb
4137	Mitophagy - animal	68	5	0.0041235	0.164359	Map1lc3a,Map1lc3b,Mapk8,Rab7,Usp15
3040	Spliceosome	134	7	0.00497248	0.164359	Alyref,Lsm4,Prpf18,Prpf6,Sf3b4,Syf2,Usp39
5171	Coronavirus disease - COVID-19	248	10	0.0054559	0.164359	Mapk8,Pik3r3,Prkcb,Rpl10a,Rpl23,Rpl36,Rps3a1,Selp,Rpl26,Rps7
5017	Spinocerebellar ataxia	141	7	0.0065438	0.16762	Atxn10,Itpr1,Mapk8,Pik3r3,Prkcb,Psmc4,Sem1
3010	Ribosome	179	8	0.0069552	0.16762	Mrpl11,Mrpl32,Rpl10a,Rpl23,Rpl36,Rps3a1,Rpl26,Rps7
1521	EGFR tyrosine kinase inhibitor resistance	79	5	0.0077793	0.16988	Nf1,Pdgfra,Pik3r3,Prkcb,Shc3
4723	Retrograde endocannabinoid signaling	148	7	0.00845874	0.16988	Daglb,Grm5,Itpr1,Mapk8,Prkacb,Prkcb,Ndufa1
4935	Growth hormone synthesis, secretion and action	117	6	0.00996046	0.184652	Itpr1,Mapk8,Pik3r3,Prkacb,Prkcb,Shc3
4540	Gap junction	86	5	0.0110255	0.189796	Grm5,Itpr1,Pdgfra,Prkacb,Prkcb
4929	GnRH secretion	63	4	0.0167524	0.269155	Hcn1,Itpr1,Pik3r3,Prkcb
4210	Apoptosis	136	6	0.0197086	0.282036	Capn2,Dffa,Itpr1,Lmna,Mapk8,Pik3r3
4720	Long-term potentiation	67	4	0.0205554	0.282036	Grm5,Itpr1,Prkacb,Prkcb
4910	Insulin signaling pathway	139	6	0.0216892	0.282036	Mapk8,Pik3r3,Prkacb,Prkci,Rhoq,Shc3
260	Glycine, serine and threonine metabolism	40	3	0.0242675	0.282036	Cbs,Dld,Srr
4216	Ferroptosis	40	3	0.0242675	0.282036	Map1lc3a,Map1lc3b,Prnp
5020	Prion disease	268	9	0.0245758	0.282036	Itpr1,Mapk8,Pik3r3,Prkacb,Prnp,Psmc4,Sem1,Stip1,Ndufa1
4918	Thyroid hormone synthesis	74	4	0.0284009	0.297592	Itpr1,Prkacb,Prkcb,Ttr
5214	Glioma	74	4	0.0284009	0.297592	Pdgfra,Pik3r3,Prkcb,Shc3
4725	Cholinergic synapse	112	5	0.0308693	0.30998	Chrnb2,Itpr1,Pik3r3,Prkacb,Prkcb
4150	mTOR signaling pathway	157	6	0.0364261	0.34131	Akt1s1,Lamtor1,Lpin1,Lpin2,Pik3r3,Prkcb
3050	Proteasome	47	3	0.0368218	0.34131	Psmc4,Psme4,Sem1
4919	Thyroid hormone signaling pathway	120	5	0.0397793	0.355067	Pfkfb2,Pik3r3,Prkacb,Prkcb,Slc16a2
4012	ErbB signaling pathway	84	4	0.0423272	0.364316	Mapk8,Pik3r3,Prkcb,Shc3
4750	Inflammatory mediator regulation of TRP channels	127	5	0.0487399	0.405045	Itpr1,Mapk8,Pik3r3,Prkacb,Prkcb

### Sheet: Pv early-stage CA1 KEGG
Annot	Term	Annotated	Significant	P-value	Padj	GeneID
3040	Spliceosome	134	8	0.00111424	0.200071	Ddx39b,Lsm6,Lsm8,Ncbp1,Ncbp2,Prpf38b,Sart1,Thoc1
3018	RNA degradation	84	6	0.0018964	0.200071	Cnot6l,Lsm6,Lsm8,Pfkm,Tent4a,Hspa9
100	Steroid biosynthesis	20	3	0.00344231	0.242109	Fdft1,Msmo1,Sqle
600	Sphingolipid metabolism	54	4	0.00966343	0.408795	B4galt5,Neu1,Smpd1,Sptlc1
4530	Tight junction	167	7	0.01516	0.408795	Arpc1a,Dlg1,Dlg3,Hspa4,Rapgef6,Tuba8,Tuba1a
4710	Circadian rhythm	34	3	0.0154308	0.408795	Csnk1e,Rora,Skp1
51	Fructose and mannose metabolism	36	3	0.0180037	0.408795	Fpgt,Pfkm,Tkfc
4142	Lysosome	135	6	0.0184854	0.408795	Ctsa,Ctsb,Ctsf,Gnptg,Neu1,Smpd1
4210	Apoptosis	136	6	0.0190992	0.408795	Atf4,Ctsb,Ctsf,Daxx,Tuba8,Tuba1a
4614	Renin-angiotensin system	37	3	0.0193742	0.408795	Ctsa,Mas1,Ren2
5012	Parkinson disease	264	9	0.0216549	0.41538	Atf4,Daxx,Ndufa7,Psmd1,Ryr3,Tuba8,Uba1,Tuba1a,Rps27a
511	Other glycan degradation	18	2	0.0311333	0.54072	Engase,Neu1
3013	Nucleocytoplasmic transport	117	5	0.0353403	0.54072	Ddx39b,Ncbp1,Ncbp2,Thoc1,Tpr
1100	Metabolic pathways	1621	34	0.0358772	0.54072	Acp1,B4galt5,Cds1,Chka,Fdft1,Fpgt,Gstz1,Hibadh,Mccc1,Mppe1,Msmo1,Mtmr1,Mtmr2,Mtmr4,Ndufa7,Neu1,Nt5c,Pcbd2,Pcca,Pde2a,Pde4a,Pfkm,Pigo,Ppox,Prune1,Pts,Selenoi,Sepsecs,Setdb1,Smpd1,Sptlc1,Sqle,Tkfc,Umps

### Sheet: Pv early-stage CA3 KEGG
Annot	Term	Annotated	Significant	P-value	Padj	GeneID
5208	Chemical carcinogenesis - reactive oxygen species	222	12	0.000204733	0.0284795	Ahr,Hif1a,Ikbkb,Map3k5,Mapk13,Ndufc2,Ndufv3,Nqo1,Ppif,Uqcrb,Uqcrfs1,Atp5g2
5020	Prion disease	268	13	0.000322086	0.0284795	Adrm1,Atf6b,Cav2,Csnk2a2,Itpr2,Mapk13,Ndufc2,Ndufv3,Ppif,Ppp3cc,Uqcrb,Uqcrfs1,Atp5g2
5010	Alzheimer disease	383	16	0.000359433	0.0284795	Adrm1,Axin2,Csnk2a2,Ikbkb,Itpr2,Map3k5,Mtor,Ndufc2,Ndufv3,Ppif,Ppp3cc,Psenen,Slc39a1,Uqcrb,Uqcrfs1,Atp5g2
5235	PD-L1 expression and PD-1 checkpoint pathway in cancer	88	7	0.00047408	0.0284795	Csnk2a2,Hif1a,Ifngr2,Ikbkb,Mapk13,Mtor,Ppp3cc
1100	Metabolic pathways	1621	42	0.000533325	0.0284795	Acaa1a,Acaa2,Acss2,Agpat5,Atp6v0a1,Azin2,Chpt1,Dolpp1,Dot1l,Dut,Echdc1,Entpd6,Fads2,Flad1,Gal3st1,Galntl6,Gamt,H2-Ke6,Hacd1,Idh1,Kdsr,Lias,Maoa,Mthfd1,Ndufc2,Ndufv3,Nqo1,Paics,Pank3,Pcyt1b,Pgm1,Pigg,Plce1,Ptdss2,Pycr2,Tkt,Ugp2,Uqcrb,Uqcrfs1,Atp5g2,Hexa,Plpp1
4659	Th17 cell differentiation	105	7	0.00135973	0.0605081	Ahr,Hif1a,Ifngr2,Ikbkb,Mapk13,Mtor,Ppp3cc
1212	Fatty acid metabolism	62	5	0.00293131	0.104517	Acaa1a,Acaa2,Fads2,H2-Ke6,Hacd1
5012	Parkinson disease	264	11	0.0031316	0.104517	Adrm1,Itpr2,Maoa,Map3k5,Ndufc2,Ndufv3,Ppif,Slc39a1,Uqcrb,Uqcrfs1,Atp5g2
440	Phosphonate and phosphinate metabolism	6	2	0.00359384	0.106617	Chpt1,Pcyt1b
4927	Cortisol synthesis and secretion	72	5	0.00558784	0.149195	Atf6b,Cacna1i,Itpr2,Ldlr,Orai1
4140	Autophagy - animal	142	7	0.0073239	0.163567	Atg16l1,Eif2ak4,Hif1a,Mtor,Rab8a,Rragc,Stx17
5022	Pathways of neurodegeneration - multiple diseases	471	15	0.0076235	0.163567	Adrm1,Axin2,Csnk2a2,Itpr2,Map3k5,Mapk13,Mtor,Ndufc2,Ndufv3,Ppif,Ppp3cc,Rab8a,Uqcrb,Uqcrfs1,Atp5g2
5145	Toxoplasmosis	110	6	0.00796392	0.163567	Ifngr2,Ikbkb,Itga6,Ldlr,Mapk13,Ppif
330	Arginine and proline metabolism	54	4	0.0103909	0.184958	Azin2,Gamt,Maoa,Pycr2
600	Sphingolipid metabolism	54	4	0.0103909	0.184958	Gal3st1,Kdsr,Hexa,Plpp1
4932	Non-alcoholic fatty liver disease	156	7	0.0119547	0.199494	Ikbkb,Map3k5,Mapk13,Ndufc2,Ndufv3,Uqcrb,Uqcrfs1
4020	Calcium signaling pathway	240	9	0.0140383	0.203458	Cacna1i,Htr6,Htr7,Itpr2,Orai1,Plce1,Ppif,Ppp3cc,Stim1
5014	Amyotrophic lateral sclerosis	369	12	0.0141638	0.203458	Adrm1,Map3k5,Mapk13,Mtor,Ndufc2,Ndufv3,Ppp3cc,Rab8a,Srsf7,Uqcrb,Uqcrfs1,Atp5g2
4934	Cushing syndrome	162	7	0.0144783	0.203458	Ahr,Atf6b,Axin2,Cacna1i,Itpr2,Ldlr,Orai1
1040	Biosynthesis of unsaturated fatty acids	34	3	0.0163263	0.216787	Acaa1a,Fads2,Hacd1
5415	Diabetic cardiomyopathy	211	8	0.0189581	0.216787	Mapk13,Mtor,Ndufc2,Ndufv3,Ppif,Uqcrb,Uqcrfs1,Atp5g2
564	Glycerophospholipid metabolism	98	5	0.0195893	0.216787	Agpat5,Chpt1,Pcyt1b,Ptdss2,Plpp1
5231	Choline metabolism in cancer	98	5	0.0195893	0.216787	Chpt1,Hif1a,Mtor,Pcyt1b,Plpp1
190	Oxidative phosphorylation	135	6	0.0202984	0.216787	Atp6v0a1,Ndufc2,Ndufv3,Uqcrb,Uqcrfs1,Atp5g2
4728	Dopaminergic synapse	135	6	0.0202984	0.216787	Atf6b,Clock,Itpr2,Maoa,Mapk13,Ppp3cc
4925	Aldosterone synthesis and secretion	102	5	0.0228597	0.234751	Atf6b,Cacna1i,Itpr2,Ldlr,Orai1
5221	Acute myeloid leukemia	70	4	0.0248338	0.245578	Dusp6,Ikbkb,Mtor,Ppard
3420	Nucleotide excision repair	43	3	0.0303833	0.280733	Cdk7,Ercc4,Gtf2h2
4714	Thermogenesis	231	8	0.0304916	0.280733	Map3k5,Mapk13,Mtor,Ndufc2,Ndufv3,Uqcrb,Uqcrfs1,Atp5g2
3022	Basal transcription factors	44	3	0.032238	0.286918	Cdk7,Gtf2e2,Gtf2h2
1240	Biosynthesis of cofactors	152	6	0.03376	0.290772	Flad1,Lias,Mthfd1,Nqo1,Pank3,Ugp2
565	Ether lipid metabolism	48	3	0.0402335	0.335698	Chpt1,Gal3st1,Plpp1
5205	Proteoglycans in cancer	205	7	0.0444478	0.348651	Cav2,Hif1a,Iqgap1,Itpr2,Mapk13,Mtor,Plce1
520	Amino sugar and nucleotide sugar metabolism	51	3	0.0468263	0.348651	Pgm1,Ugp2,Hexa
4613	Neutrophil extracellular trap formation	208	7	0.0474225	0.348651	H2ac18,H2aw,H2bc11,Macroh2a1,Mapk13,Mtor,Ppif
4146	Peroxisome	86	4	0.047494	0.348651	Acaa1a,Idh1,Pex12,Pex19
2010	ABC transporters	52	3	0.0491353	0.348651	Abca2,Abcb10,Abcb6

### Sheet: Pv early-stage cortex KEGG
Annot	Term	Annotated	Significant	P-value	Padj	GeneID
5200	Pathways in cancer	543	21	0.00174924	0.35903	Adcy8,Agt,Bcl2,Brca2,Ctbp1,Fzd8,Gnai1,Gng12,Gng5,Gstm7,Hes5,Hey1,Jag1,Mmp2,Msh6,Ncoa1,Rac3,Ralgds,Rock2,Stat6,Zbtb17
604	Glycosphingolipid biosynthesis - ganglio series	15	3	0.00270966	0.35903	B3galt4,St3gal1,St6galnac3
4146	Peroxisome	86	6	0.00623272	0.509759	Abcd3,Acsl3,Ehhadh,Mvk,Pex13,Pxmp4
310	Lysine degradation	64	5	0.00769448	0.509759	Aldh3a2,Dhtkd1,Ehhadh,Kmt2b,Prdm2
620	Pyruvate metabolism	44	4	0.00997552	0.528702	Aldh3a2,Grhpr,Ldhb,Mdh1
3040	Spliceosome	134	7	0.0149444	0.585371	Acin1,Eif4a3,Ppie,Rbm17,Snrpd2,Srsf3,Srsf4
4371	Apelin signaling pathway	137	7	0.0166972	0.585371	Adcy8,Gnai1,Gng12,Gng5,Jag1,Pde3b,Ppargc1a
71	Fatty acid degradation	52	4	0.0176716	0.585371	Acadm,Acsl3,Aldh3a2,Ehhadh
4725	Cholinergic synapse	112	6	0.0211085	0.618887	Adcy8,Bcl2,Gnai1,Gng12,Gng5,Kcnj2
3450	Non-homologous end-joining	13	2	0.0251203	0.618887	Prkdc,Xrcc5
4330	Notch signaling pathway	60	4	0.028293	0.618887	Ctbp1,Hes5,Hey1,Jag1
5032	Morphine addiction	91	5	0.0310747	0.618887	Adcy8,Gnai1,Gng12,Gng5,Pde3b
5168	Herpes simplex virus 1 infection	459	15	0.0317305	0.618887	Bcl2,Eif2ak1,Gm8909,Srsf3,Srsf4,Zfp108,Zfp189,Zfp612,Zfp661,Zfp748,Zfp763,Zfp780b,Zfp92,Zfp947,Gm14393
4071	Sphingolipid signaling pathway	124	6	0.0326959	0.618887	Bcl2,Gnai1,Oprd1,Ppp2r2b,Rac3,Rock2
4350	TGF-beta signaling pathway	96	5	0.0378655	0.638406	Acvr1,Bmpr1b,Id2,Id4,Inhbb
4926	Relaxin signaling pathway	129	6	0.0385452	0.638406	Adcy8,Gnai1,Gng12,Gng5,Mmp2,Rxfp3
511	Other glycan degradation	18	2	0.0462793	0.704227	Fuca1,Hexdc
