## Supplemental Table 14 for "Regional interneuron transcriptional changes reveal pathologic markers of disease progression in a mouse model of Alzheimer’s disease"

### Sheet: Sst early-stage DG KEGG
Annot	Term	Annotated	Significant	P-value	Padj	GeneID
900	Terpenoid backbone biosynthesis	23	5	0.000392532	0.110694	Acat1,Idi1,Icmt,Pdss2,Hmgcs1
5219	Bladder cancer	41	6	0.000964274	0.135963	Cdk4,Dapk3,E2f1,Kras,Map2k1,Rps6ka5
4152	AMPK signaling pathway	127	10	0.00324287	0.272967	Cab39l,Creb5,Elavl1,Gys1,Pck2,Ppp2r1a,Ppp2r2a,Prkaa2,Scd1,Strada
1100	Metabolic pathways	1621	63	0.00427507	0.272967	4933405O20Rik,Acadl,Acat1,Adcy1,Adssl1,Aldh6a1,Alg1,Alg9,Amy1,Apip,Arsa,Atp5e,B3gnt2,B4galt3,B4galt7,Cad,Cdipt,Cox5b,Cox6a1,Cox7a2,Cyp2u1,Elovl1,Entpd5,Ext2,Galc,Gcat,Gcnt2,Idi1,Gnpda2,Gstt1,Gys1,Hsd17b4,Man1a,Mccc1,Mppe1,Ndst2,Ndufb10,Neu1,Nmnat1,Nnt,Oxct1,Oxsm,Pck2,Pcx,Pde1b,Pde8a,Pip5k1a,Pla2g12a,Prps2,Pts,Qars,Rrm2b,Scd1,Smpd1,St6gal1,St8sia5,Suv39h1,Uqcrb,Uxs1,Atp6v1f,Hmgcs1,Idh3g,Uqcr10
1212	Fatty acid metabolism	62	6	0.00803929	0.272967	Acadl,Acat1,Elovl1,Hsd17b4,Oxsm,Scd1
4911	Insulin secretion	86	7	0.0109515	0.272967	Adcy1,Atf4,Creb5,Kcnj11,Kcnma1,Ryr2,Slc2a1
4926	Relaxin signaling pathway	129	9	0.0110718	0.272967	Adcy1,Atf4,Col4a1,Creb5,Gnb4,Gng11,Kras,Map2k1,Rxfp3
5166	Human T-cell leukemia virus 1 infection	250	14	0.0118231	0.272967	Adcy1,Anapc10,Anapc7,Atf4,Cdc16,Cdk4,Creb5,E2f1,Gps2,H2-D1,Kras,Map2k1,Slc2a1,Tbp
20	Citrate cycle (TCA cycle)	32	4	0.0122201	0.272967	4933405O20Rik,Pck2,Pcx,Idh3g
4137	Mitophagy - animal	68	6	0.0124408	0.272967	Atf4,E2f1,Eif2ak3,Kras,Tbc1d15,Uba52
510	N-Glycan biosynthesis	50	5	0.0132784	0.272967	Alg1,Alg9,B4galt3,Man1a,St6gal1
3460	Fanconi anemia pathway	51	5	0.0143902	0.272967	Atrip,Hes1,Slx1b,Top3b,Usp1
190	Oxidative phosphorylation	135	9	0.0145989	0.272967	Atp5e,Cox5b,Cox6a1,Cox7a2,Ndufb10,Ppa2,Uqcrb,Atp6v1f,Uqcr10
4142	Lysosome	135	9	0.0145989	0.272967	Ap1g1,Ap3m2,Arsa,Cltc,Galc,Gnptab,Neu1,Pla2g15,Smpd1
5032	Morphine addiction	91	7	0.014652	0.272967	Adcy1,Gabrg1,Gnb4,Gng11,Oprm1,Pde1b,Pde8a
4914	Progesterone-mediated oocyte maturation	92	7	0.0154875	0.272967	Adcy1,Anapc10,Anapc7,Cdc16,Cpeb4,Kras,Map2k1
5012	Parkinson disease	264	14	0.0182425	0.274167	Atf4,Atp5e,Casp9,Cox5b,Cox6a1,Cox7a2,Eif2ak3,Klc4,Ndufb10,Slc39a2,Uba52,Uqcrb,Tuba1a,Uqcr10
5020	Prion disease	268	14	0.0204915	0.274167	Atf4,Atp5e,Casp9,Cox5b,Cox6a1,Cox7a2,Creb5,Eif2ak3,Klc4,Ndufb10,Ryr2,Uqcrb,Tuba1a,Uqcr10
5212	Pancreatic cancer	76	6	0.0206279	0.274167	Casp9,Cdk4,E2f1,Kras,Map2k1,Rac3
4114	Oocyte meiosis	121	8	0.0216887	0.274167	Adcy1,Anapc10,Anapc7,Cdc16,Cpeb4,Map2k1,Ppp2r1a,Ywhaq
280	Valine, leucine and isoleucine degradation	57	5	0.0223826	0.274167	Acat1,Aldh6a1,Mccc1,Oxct1,Hmgcs1
4110	Cell cycle	125	8	0.0257684	0.274167	Anapc10,Anapc7,Cdc16,Cdk4,Cdkn2d,E2f1,Prkdc,Ywhaq
513	Various types of N-glycan biosynthesis	40	4	0.026056	0.274167	Alg1,Alg9,B4galt3,Man1a
4151	PI3K-Akt signaling pathway	359	17	0.0267837	0.274167	Atf4,Casp9,Cdk4,Col4a1,Creb5,Efna3,Gnb4,Gng11,Gys1,Kras,Lpar1,Map2k1,Pck2,Ppp2r1a,Ppp2r2a,Prkaa2,Ywhaq
4730	Long-term depression	60	5	0.0272791	0.274167	Gnaz,Gria3,Kras,Map2k1,Ppp2r1a
4922	Glucagon signaling pathway	104	7	0.0282915	0.274167	Atf4,Creb5,Gys1,Pck2,Prkaa2,Sik2,Slc2a1
4261	Adrenergic signaling in cardiomyocytes	152	9	0.0290407	0.274167	Adcy1,Adra1b,Atf4,Atp2b2,Creb5,Ppp2r1a,Ppp2r2a,Rps6ka5,Ryr2
534	Glycosaminoglycan biosynthesis - heparan sulfate / heparin	24	3	0.029485	0.274167	B4galt7,Ext2,Ndst2
5163	Human cytomegalovirus infection	256	13	0.0305986	0.274167	Adcy1,Atf4,Casp9,Cdk4,Creb5,E2f1,Gnb4,Gng11,H2-D1,Kras,Map2k1,Map2k6,Rac3
3010	Ribosome	179	10	0.0313042	0.274167	Mrpl2,Mrpl24,Rpl32l,Rpl4,Rpl7a,Rps21,Rps23,Rps24,Rps25,Uba52
4714	Thermogenesis	231	12	0.0318024	0.274167	Adcy1,Atp5e,Cox5b,Cox6a1,Cox7a2,Creb5,Kras,Ndufaf8,Ndufb10,Prkaa2,Uqcrb,Uqcr10
4932	Non-alcoholic fatty liver disease	156	9	0.0335327	0.274167	Atf4,Cox5b,Cox6a1,Cox7a2,Eif2ak3,Ndufb10,Prkaa2,Uqcrb,Uqcr10
5014	Amyotrophic lateral sclerosis	369	17	0.0336088	0.274167	Atf4,Atp5e,Casp9,Ccs,Cox5b,Cox6a1,Cox7a2,Eif2ak3,Klc4,Map2k6,Ndufb10,Nup160,Nup93,Srsf7,Uqcrb,Tuba1a,Uqcr10
3022	Basal transcription factors	44	4	0.0354713	0.274167	Gtf2f1,Taf3,Taf6l,Tbp
601	Glycosphingolipid biosynthesis - lacto and neolacto series	26	3	0.0363457	0.274167	B3gnt2,B4galt3,Gcnt2
230	Purine metabolism	134	8	0.0368426	0.274167	Adcy1,Adssl1,Ak3,Entpd5,Pde1b,Pde8a,Prps2,Rrm2b
3040	Spliceosome	134	8	0.0368426	0.274167	Prpf3,Sf3b2,Snrpa1,Srsf1,Srsf7,Srsf9,Thoc3,Tra2a
4260	Cardiac muscle contraction	87	6	0.0369445	0.274167	Cox5b,Cox6a1,Cox7a2,Ryr2,Uqcrb,Uqcr10
4725	Cholinergic synapse	112	7	0.0399861	0.282397	Adcy1,Atf4,Creb5,Gnb4,Gng11,Kras,Map2k1
650	Butanoate metabolism	27	3	0.0400564	0.282397	Acat1,Oxct1,Hmgcs1
4211	Longevity regulating pathway	90	6	0.0425111	0.292393	Adcy1,Atf4,Creb5,Kras,Prkaa2,Sesn2
5160	Hepatitis C	165	9	0.045347	0.304472	Casp9,Cdk4,E2f1,Eif2ak3,Kras,Map2k1,Ppp2r1a,Ppp2r2a,Ywhaq
4935	Growth hormone synthesis, secretion and action	117	7	0.0486978	0.312911	Adcy1,Atf4,Creb5,Kras,Map2k1,Map2k6,Igfbp3
5016	Huntington disease	302	14	0.0488231	0.312911	Atp5e,Casp9,Cltc,Cox5b,Cox6a1,Cox7a2,Creb5,Gria3,Klc4,Ndufb10,Tbp,Uqcrb,Tuba1a,Uqcr10

### Sheet: Sst early-stage CA1 KEGG
Annot	Term	Annotated	Significant	P-value	Padj	GeneID
5220	Chronic myeloid leukemia	76	8	8.23467e-05	0.0185268	Akt2,Bad,Crk,Gab2,Ikbkg,Pik3r1,Rb1,Sos2
4664	Fc epsilon RI signaling pathway	66	7	0.000220565	0.0185268	Akt2,Gab2,Lyn,Map2k4,Mapk9,Pik3r1,Sos2
4140	Autophagy - animal	142	10	0.000324312	0.0185268	Akt2,Atg5,Atg9a,Bad,Map1lc3b,Mapk9,Nrbf2,Pik3r1,Tsc2,Wdr41
5169	Epstein-Barr virus infection	231	13	0.000391287	0.0185268	Akt2,Ikbkg,Jak1,Lyn,Map2k4,Mapk9,Pik3r1,Psmc1,Psmc4,Psmd13,Rb1,Sin3a,Usp7
4722	Neurotrophin signaling pathway	121	9	0.000432623	0.0185268	Akt2,Arhgdig,Bad,Crk,Irak2,Map3k3,Mapk9,Pik3r1,Sos2
5231	Choline metabolism in cancer	98	8	0.000484897	0.0185268	Akt2,Dgkb,Mapk9,Pdgfra,Pik3r1,Tsc2,Plpp1,Sos2
5212	Pancreatic cancer	76	7	0.000529337	0.0185268	Akt2,Bad,Ikbkg,Jak1,Mapk9,Pik3r1,Rb1
5161	Hepatitis B	163	10	0.000959967	0.0263424	Akt2,Bad,Egr2,Ikbkg,Jak1,Map2k4,Mapk9,Pik3r1,Rb1,Sos2
4012	ErbB signaling pathway	84	7	0.000967681	0.0263424	Akt2,Bad,Crk,Map2k4,Mapk9,Pik3r1,Sos2
5017	Spinocerebellar ataxia	141	9	0.00130266	0.0319151	Akt2,Mapk9,Nrbf2,Pik3r1,Psmc1,Psmc4,Psmd13,Slc1a6,Slc25a4
4666	Fc gamma R-mediated phagocytosis	93	7	0.00175868	0.0391707	Akt2,Crk,Gab2,Lyn,Marcks,Pik3r1,Plpp1
5223	Non-small cell lung cancer	72	6	0.00223142	0.0455581	Akt2,Bad,Fhit,Pik3r1,Rb1,Sos2
5215	Prostate cancer	99	7	0.00251693	0.0474344	Akt2,Bad,Ikbkg,Pdgfra,Pik3r1,Rb1,Sos2
603	Glycosphingolipid biosynthesis - globo and isoglobo series	16	3	0.00302746	0.0529806	Fut9,Naga,St8sia1
4010	MAPK signaling pathway	294	13	0.00349885	0.0546024	Akt2,Cacna1b,Cacng5,Crk,Dusp8,Ikbkg,Jund,Map2k4,Map3k3,Mapk9,Pdgfra,Ptpn5,Sos2
1521	EGFR tyrosine kinase inhibitor resistance	79	6	0.00356587	0.0546024	Akt2,Bad,Jak1,Pdgfra,Pik3r1,Sos2
5213	Endometrial cancer	58	5	0.00448375	0.0618584	Akt2,Apc2,Bad,Pik3r1,Sos2
4910	Insulin signaling pathway	139	8	0.0045447	0.0618584	Akt2,Bad,Crk,Mapk9,Pik3r1,Prkar2b,Tsc2,Sos2
5210	Colorectal cancer	88	6	0.0060583	0.0777107	Akt2,Apc2,Bad,Mapk9,Pik3r1,Sos2
5418	Fluid shear stress and atherosclerosis	147	8	0.00634373	0.0777107	Actb,Akt2,Ikbkg,Map2k4,Mapk9,Pias4,Pik3r1,Txn1
4072	Phospholipase D signaling pathway	149	8	0.00686802	0.0779126	Akt2,Dgkb,Gab2,Pdgfra,Pik3r1,Tsc2,Plpp1,Sos2
4919	Thyroid hormone signaling pathway	120	7	0.0072584	0.0779126	Actb,Akt2,Bad,Ncoa2,Pik3r1,Sin3a,Tsc2
5166	Human T-cell leukemia virus 1 infection	250	11	0.00731425	0.0779126	Akt2,Bub3,Egr2,Ikbkg,Jak1,Map2k4,Map3k3,Mapk9,Pik3r1,Rb1,Slc25a4
1522	Endocrine resistance	93	6	0.0078954	0.0805989	Akt2,Bad,Mapk9,Pik3r1,Rb1,Sos2
5211	Renal cell carcinoma	68	5	0.00878514	0.0860944	Akt2,Bad,Crk,Pik3r1,Sos2
5014	Amyotrophic lateral sclerosis	369	14	0.00939224	0.0860956	Actb,Bad,Map1lc3b,Nrbf2,Nup155,Psmc1,Psmc4,Psmd13,Rab5a,Rae1,Tubb4a,Ubqln2,Wdr41,Atp5g1
4622	RIG-I-like receptor signaling pathway	70	5	0.00990068	0.0860956	Atg5,Azi2,Ikbkg,Mapk9,Tbkbp1
5221	Acute myeloid leukemia	70	5	0.00990068	0.0860956	Akt2,Bad,Ikbkg,Pik3r1,Sos2
4380	Osteoclast differentiation	128	7	0.0101909	0.0860956	Akt2,Gab2,Ikbkg,Jak1,Jund,Mapk9,Pik3r1
5203	Viral carcinogenesis	229	10	0.0108971	0.0878043	Bad,Egr2,Hdac4,Ikbkg,Jak1,Lyn,Pik3r1,Psmc1,Rb1,Usp7
5218	Melanoma	72	5	0.0111099	0.0878043	Akt2,Bad,Pdgfra,Pik3r1,Rb1
5214	Glioma	74	5	0.0124164	0.0945554	Akt2,Pdgfra,Pik3r1,Rb1,Sos2
5010	Alzheimer disease	383	14	0.012736	0.0945554	Akt2,Apc2,Bad,Ikbkg,Mapk9,Nrbf2,Pik3r1,Psmc1,Psmc4,Psmd13,Slc25a4,Slc39a7,Tubb4a,Atp5g1
5135	Yersinia infection	135	7	0.0133958	0.0965282	Actb,Akt2,Crk,Ikbkg,Map2k4,Mapk9,Pik3r1
4210	Apoptosis	136	7	0.0139066	0.0973459	Actb,Akt2,Bad,Hrk,Ikbkg,Mapk9,Pik3r1
4630	JAK-STAT signaling pathway	171	8	0.0150243	0.102249	Akt2,Cntfr,Crlf2,Jak1,Pdgfra,Pias4,Pik3r1,Sos2
4662	B cell receptor signaling pathway	81	5	0.0178008	0.11787	Akt2,Ikbkg,Lyn,Pik3r1,Sos2
5132	Salmonella infection	253	10	0.020573	0.132642	Actb,Akt2,Ikbkg,M6pr,Map2k4,Mapk9,Rab5a,S100a10,Tubb4a,Txn1
4935	Growth hormone synthesis, secretion and action	117	6	0.0225066	0.141388	Akt2,Crk,Map2k4,Mapk9,Pik3r1,Sos2
5208	Chemical carcinogenesis - reactive oxygen species	222	9	0.0237151	0.142157	Akt2,Bad,Ikbkg,Map2k4,Mapk9,Pik3r1,Slc25a4,Atp5g1,Sos2
3450	Non-homologous end-joining	13	2	0.0237895	0.142157	Fen1,Xrcc4
5235	PD-L1 expression and PD-1 checkpoint pathway in cancer	88	5	0.0245419	0.142169	Akt2,Ikbkg,Jak1,Map3k3,Pik3r1
5167	Kaposi sarcoma-associated herpesvirus infection	224	9	0.0249521	0.142169	Akt2,Ikbkg,Jak1,Lyn,Map1lc3b,Map2k4,Mapk9,Pik3r1,Rb1
3250	Viral life cycle - HIV-1	61	4	0.0271896	0.148669	Ccnt1,Ell2,Fez1,Vps4a
3030	DNA replication	35	3	0.0273065	0.148669	Fen1,Mcm6,Rfc1
5020	Prion disease	268	10	0.0291724	0.155375	Bad,Cacna1b,Mapk9,Pik3r1,Psmc1,Psmc4,Psmd13,Slc25a4,Tubb4a,Atp5g1
5222	Small cell lung cancer	93	5	0.0302448	0.157659	Akt2,Fhit,Ikbkg,Pik3r1,Rb1
310	Lysine degradation	64	4	0.0317195	0.161902	Nsd2,Setd1b,Setd2,Tmlhe
4014	Ras signaling pathway	235	9	0.0325868	0.162934	Akt2,Bad,Gab2,Ikbkg,Mapk9,Pdgfra,Pik3r1,Rab5a,Sos2
4510	Focal adhesion	201	8	0.0352303	0.170313	Actb,Akt2,Bad,Crk,Mapk9,Pdgfra,Pik3r1,Sos2
5160	Hepatitis C	165	7	0.0354528	0.170313	Akt2,Bad,Ikbkg,Jak1,Pik3r1,Rb1,Sos2
4137	Mitophagy - animal	68	4	0.0384098	0.178127	Atg5,Atg9a,Map1lc3b,Mapk9
4216	Ferroptosis	40	3	0.0385336	0.178127	Atg5,Map1lc3b,Sat1
4620	Toll-like receptor signaling pathway	100	5	0.0395315	0.179356	Akt2,Ikbkg,Map2k4,Mapk9,Pik3r1
5164	Influenza A	173	7	0.0439742	0.189074	Actb,Akt2,Ikbkg,Jak1,Pik3r1,Rae1,Slc25a4
4660	T cell receptor signaling pathway	103	5	0.0439887	0.189074	Akt2,Ikbkg,Mapk9,Pik3r1,Sos2
5142	Chagas disease	103	5	0.0439887	0.189074	Akt2,Ikbkg,Map2k4,Mapk9,Pik3r1
5225	Hepatocellular carcinoma	174	7	0.0451247	0.190613	Actb,Akt2,Apc2,Bad,Pik3r1,Rb1,Sos2
4917	Prolactin signaling pathway	74	4	0.0498486	0.203087	Akt2,Mapk9,Pik3r1,Sos2

### Sheet: Sst early-stage CA3 KEGG
Annot	Term	Annotated	Significant	P-value	Padj	GeneID
510	N-Glycan biosynthesis	50	6	0.000172875	0.0413171	Alg6,B4galt1,Dad1,Mogs,St6gal2,Dpm3
3040	Spliceosome	134	9	0.000401788	0.0480137	Ddx39b,Dhx15,Sf3b3,Sf3b6,Smndc1,Snrnp200,Thoc1,Thoc2,Snrpc
3013	Nucleocytoplasmic transport	117	8	0.000751164	0.0598427	Ddx39b,Ipo11,Kpnb1,Seh1l,Thoc1,Thoc2,Upf2,Xpo1
4964	Proximal tubule bicarbonate reclamation	22	3	0.00561469	0.335478	Atp1a1,Atp1a3,Slc25a10
4141	Protein processing in endoplasmic reticulum	172	8	0.0082216	0.392993	Dad1,Derl2,Dnaja1,Herpud1,Hyou1,Mogs,Ubqln4,Ppp1r15a
4919	Thyroid hormone signaling pathway	120	6	0.0153024	0.609545	Atp1a1,Atp1a3,Kat2b,Med1,Med16,Plcb4
730	Thiamine metabolism	15	2	0.0253639	0.772861	Acp1,Ak2
5033	Nicotine addiction	40	3	0.0289587	0.772861	Chrnb2,Gabra3,Gabrg2
3015	mRNA surveillance pathway	103	5	0.0291375	0.772861	Ddx39b,Hbs1l,Smg1,Smg5,Upf2
562	Inositol phosphate metabolism	72	4	0.0323373	0.772861	Inpp5a,Inpp5f,Pi4k2a,Plcb4
4971	Gastric acid secretion	75	4	0.0367808	0.799147	Atp1a1,Atp1a3,Plcb4,Sst
4973	Carbohydrate digestion and absorption	48	3	0.0460584	0.91733	Atp1a1,Atp1a3,Plcb4

### Sheet: Sst early-stage cortex KEGG
Annot	Term	Annotated	Significant	P-value	Padj	GeneID
4012	ErbB signaling pathway	84	7	0.00118647	0.172942	Braf,Gsk3b,Hras,Map2k7,Pak5,Plcg1,Plcg2
4722	Neurotrophin signaling pathway	121	8	0.00239873	0.172942	Braf,Gsk3b,Hras,Map2k7,Plcg1,Plcg2,Rap1b,Sh2b1
1521	EGFR tyrosine kinase inhibitor resistance	79	6	0.00423135	0.172942	Axl,Braf,Gsk3b,Hras,Plcg1,Plcg2
4370	VEGF signaling pathway	58	5	0.00519548	0.172942	Hras,Plcg1,Plcg2,Ptgs2,Pxn
5216	Thyroid cancer	37	4	0.00549602	0.172942	Braf,Ccdc6,Hras,Rxra
4510	Focal adhesion	201	10	0.00572767	0.172942	Actn1,Birc2,Braf,Gsk3b,Hras,Pak5,Parva,Pip5k1c,Pxn,Rap1b
5225	Hepatocellular carcinoma	174	9	0.00673571	0.172942	Braf,Dvl1,Frat1,Fzd3,Gsk3b,Hmox1,Hras,Plcg1,Plcg2
4670	Leukocyte transendothelial migration	118	7	0.00798177	0.172942	Actn1,Cdh5,Ocln,Plcg1,Plcg2,Pxn,Rap1b
4360	Axon guidance	181	9	0.00863625	0.172942	Fzd3,Gsk3b,Hras,Pak5,Plcg1,Plcg2,Plxnb2,Sema3a,Unc5b
4919	Thyroid hormone signaling pathway	120	7	0.00872155	0.172942	Gsk3b,Hdac2,Hras,Med12l,Plcg1,Plcg2,Rxra
3420	Nucleotide excision repair	43	4	0.00938741	0.172942	Gtf2h1,Gtf2h3,Pold3,Rfc2
1240	Biosynthesis of cofactors	152	8	0.00943169	0.172942	Ak5,Coq6,Cox10,Gmppb,Hmbs,Mocs2,Pank1,Rfk
515	Mannose type O-glycan biosynthesis	23	3	0.00956792	0.172942	B3galnt2,B4gat1,Fkrp
4122	Sulfur relay system	8	2	0.00971271	0.172942	Mocs2,Urm1
3022	Basal transcription factors	44	4	0.010173	0.172942	Gtf2e1,Gtf2h1,Gtf2h3,Taf9b
4010	MAPK signaling pathway	294	12	0.0119459	0.190387	Braf,Cacnb3,Elk4,Hras,Map2k7,Mapk8ip1,Mapk8ip3,Rap1b,Rasgrf2,Rps6ka4,Rras2,Traf2
5223	Non-small cell lung cancer	72	5	0.0127781	0.191671	Braf,Hras,Plcg1,Plcg2,Rxra
650	Butanoate metabolism	27	3	0.0149341	0.211566	Aldh5a1,Hadha,L2hgdh
5135	Yersinia infection	135	7	0.0159639	0.214252	Gsk3b,Map2k7,Pip5k1c,Plcg1,Pxn,Tbk1,Traf2
5022	Pathways of neurodegeneration - multiple diseases	471	16	0.0205791	0.262384	Atp5pb,Braf,Dvl1,Frat1,Fzd3,Gsk3b,Hras,Map2k7,Plcg1,Psmd7,Ptgs2,Tbk1,Traf2,Trap1,Vdac1,Ubc
3020	RNA polymerase	32	3	0.0236041	0.281041	Polr2g,Polr2i,Polr1h
4120	Ubiquitin mediated proteolysis	147	7	0.0242467	0.281041	Anapc15,Birc2,Cdc26,Rhobtb2,Ube2d1,Ubox5,Ubc
5226	Gastric cancer	150	7	0.0267075	0.296105	Braf,Dvl1,Frat1,Fzd3,Gsk3b,Hras,Rxra
5167	Kaposi sarcoma-associated herpesvirus infection	224	9	0.0303435	0.3224	Gsk3b,Hras,Map2k7,Plcg1,Plcg2,Ptgs2,Tbk1,Traf2,Ubc
4664	Fc epsilon RI signaling pathway	66	4	0.0389838	0.34382	Hras,Map2k7,Plcg1,Plcg2
4014	Ras signaling pathway	235	9	0.0393893	0.34382	Hras,Ksr1,Pak5,Plcg1,Plcg2,Rap1b,Rasgrf2,Rras2,Tbk1
5160	Hepatitis C	165	7	0.0415728	0.34382	Braf,Gsk3b,Hras,Ocln,Rxra,Tbk1,Traf2
5231	Choline metabolism in cancer	98	5	0.0416687	0.34382	Dgki,Hras,Pip5k1c,Plcg1,Slc44a2
4137	Mitophagy - animal	68	4	0.0427746	0.34382	Hras,Rras2,Tbk1,Ubc
5211	Renal cell carcinoma	68	4	0.0427746	0.34382	Braf,Hras,Pak5,Rap1b
3040	Spliceosome	134	6	0.0460766	0.34382	Bcas2,Hnrnpm,Prpf18,Sf3a2,Wbp11,Zmat2
5205	Proteoglycans in cancer	205	8	0.0461676	0.34382	Ank3,Braf,Fzd3,Hras,Plcg1,Plcg2,Pxn,Rras2
4520	Adherens junction	71	4	0.0488375	0.34382	Actn1,Nectin1,Ptprj,Ssx2ip
4660	T cell receptor signaling pathway	103	5	0.0497904	0.34382	Gsk3b,Hras,Map2k7,Pak5,Plcg1
