## Supplemental Table 17 for "Regional interneuron transcriptional changes reveal pathologic markers of disease progression in a mouse model of Alzheimer’s disease"

### Sheet: Vglut early-stage DG KEGG
Annot	Term	Annotated	Significant	P-value	Padj	GeneID
4724	Glutamatergic synapse	113	16	6.05111e-06	0.00179113	Adcy9,Cacna1a,Cacna1c,Gls,Gnaq,Gng7,Gria4,Grin2c,Grin3a,Grm1,Grm7,Grm8,Ppp3r1,Slc38a1,Slc38a3,Trpc1
4360	Axon guidance	181	19	6.5786e-05	0.00973633	Epha5,Nras,Ntng1,Pik3r1,Plxna2,Ppp3r1,Rgma,Rnd1,Robo2,Sema3c,Sema6d,Slit1,Slit2,Src,Srgap2,Srgap3,Trpc1,Trpc5,Unc5c
4934	Cushing syndrome	162	17	0.000159328	0.0157204	Adcy9,Aip,Apc2,Arnt,Atf2,Cacna1c,E2f3,Fzd8,Gnaq,Rap1b,Rasd1,Rbbp5,Scarb1,Sp1,Tcf7l2,Wnt7b,Wnt9a
4720	Long-term potentiation	67	10	0.000219594	0.01625	Cacna1c,Camk4,Gnaq,Grin2c,Grm1,Nras,Ppp1cc,Ppp3r1,Rap1b,Rapgef3
4211	Longevity regulating pathway	90	11	0.000638725	0.0378125	Adcy9,Atf2,Camk4,Camkk2,Eif4e2,Foxo3,Kl,Mtor,Nras,Pik3r1,Ppargc1a
5034	Alcoholism	205	18	0.000918037	0.0452898	Atf2,Camk4,Camkk2,Gng7,Grin2c,Grin3a,H2ac10,H2bc11,H2bc8,H3f3a,H4c11,Hdac2,Hdac4,Macroh2a1,Nras,Ppp1cc,Slc29a3,H2bc3
5031	Amphetamine addiction	69	9	0.00123075	0.0520431	Atf2,Cacna1c,Camk4,Gria4,Grin2c,Grin3a,Hdac2,Ppp1cc,Ppp3r1
4072	Phospholipase D signaling pathway	149	14	0.00176633	0.0648672	Adcy9,F2r,Gab1,Grm1,Grm7,Grm8,Mtor,Nras,Pdgfrb,Pik3r1,Pip5k1c,Ralgds,Rapgef3,Rras2
4727	GABAergic synapse	89	10	0.00213076	0.0648672	Adcy9,Cacna1a,Cacna1c,Gabra1,Gls,Gng7,Slc12a5,Slc38a1,Slc38a3,Src
4919	Thyroid hormone signaling pathway	120	12	0.00219146	0.0648672	Atp1b3,Hdac2,Med1,Mtor,Ncoa2,Ncoa3,Nras,Pik3r1,Rcan2,Slc16a10,Slco1c1,Src
5100	Bacterial invasion of epithelial cells	76	9	0.00244472	0.0657853	Arpc1a,Arpc1b,Bcar1,Ctnna2,Gab1,Pik3r1,Pxn,Septin11,Src
4929	GnRH secretion	63	8	0.00270677	0.066767	Arrb2,Cacna1c,Gnaq,Hcn2,Nras,Pik3r1,Trpc1,Trpc5
1232	Nucleotide metabolism	84	9	0.00483069	0.108171	Adsl,Adss,Ctps2,Dguok,Dtymk,Gmpr2,Hddc2,Nme3,Nme4
5226	Gastric cancer	150	13	0.00511622	0.108171	Apc2,Ctnna2,E2f3,Fgf5,Fzd8,Gab1,Mtor,Nras,Pik3r1,Smad2,Tcf7l2,Wnt7b,Wnt9a
514	Other types of O-glycan biosynthesis	43	6	0.00569234	0.112329	Colgalt2,Galnt14,Galnt16,Galnt17,Galnt7,Ogt
4371	Apelin signaling pathway	137	12	0.00646131	0.119534	Adcy9,Camk4,Ccn2,Gnaq,Gng7,Hdac4,Klf2,Mtor,Nras,Ppargc1a,Rras2,Smad2
512	Mucin type O-glycan biosynthesis	32	5	0.00701601	0.119575	Galnt14,Galnt16,Galnt17,Galnt7,St6galnac4
4150	mTOR signaling pathway	157	13	0.00746308	0.119575	Eif4e2,Fzd8,Mlst8,Mtor,Nprl2,Nras,Pik3r1,Seh1l,Tbc1d7,Tti1,Wdr24,Wnt7b,Wnt9a
4810	Regulation of actin cytoskeleton	231	17	0.00781169	0.119575	Apc2,Arpc1a,Arpc1b,Bcar1,F2r,Fgf5,Iqgap2,Itga4,Itga6,Nras,Pdgfrb,Pik3r1,Pip5k1c,Ppp1cc,Pxn,Rras2,Src
5017	Spinocerebellar ataxia	141	12	0.00807937	0.119575	Cacna1a,Cic,Gnaq,Grin2c,Grin3a,Grm1,Mtor,Pik3r1,Psmd1,Psmd9,Sp1,Wipi2
4140	Autophagy - animal	142	12	0.00852966	0.120228	Camkk2,Ctsd,Igbp1,Lamp2,Mlst8,Mtor,Nras,Pik3r1,Rras2,Rubcn,Stx17,Wipi2
5412	Arrhythmogenic right ventricular cardiomyopathy	77	8	0.00924919	0.120253	Cacna1c,Cacnb1,Cacng5,Ctnna2,Dsp,Itga4,Itga6,Tcf7l2
1522	Endocrine resistance	93	9	0.00934397	0.120253	Adcy9,E2f3,Med1,Mtor,Ncoa3,Nras,Pik3r1,Sp1,Src
900	Terpenoid backbone biosynthesis	23	4	0.0106909	0.126173	Hmgcr,Pcyox1,Pdss1,Pmvk
1521	EGFR tyrosine kinase inhibitor resistance	79	8	0.0107356	0.126173	Eif4e2,Foxo3,Gab1,Mtor,Nras,Pdgfrb,Pik3r1,Src
5224	Breast cancer	147	12	0.0110828	0.126173	Apc2,E2f3,Fgf5,Fzd8,Mtor,Ncoa3,Nras,Pik3r1,Sp1,Tcf7l2,Wnt7b,Wnt9a
4713	Circadian entrainment	98	9	0.0129435	0.141899	Adcy9,Cacna1c,Gnaq,Gng7,Gria4,Grin2c,Gucy1a2,Prkg1,Rasd1
4915	Estrogen signaling pathway	134	11	0.0141351	0.146849	Adcy9,Atf2,Ctsd,Gnaq,Grm1,Ncoa2,Ncoa3,Nras,Pik3r1,Sp1,Src
4142	Lysosome	135	11	0.0148785	0.146849	Acp2,Aga,Ap1s2,Ap1s3,Atp6v0d1,Ctsd,Fuca1,Gnptg,Hexb,Lamp2,Mfsd8
4921	Oxytocin signaling pathway	153	12	0.0148834	0.146849	Adcy9,Cacna1c,Cacnb1,Cacng5,Camk4,Camkk2,Gnaq,Gucy1a2,Nras,Ppp1cc,Ppp3r1,Src
250	Alanine, aspartate and glutamate metabolism	39	5	0.0161217	0.153936	Adsl,Adss,Ddo,Gfpt1,Gls
600	Sphingolipid metabolism	54	6	0.0169627	0.155495	Cers2,Cers6,Hexb,Sgms1,Sgpp1,Smpd3
4540	Gap junction	86	8	0.0173445	0.155495	Adcy9,Gnaq,Grm1,Gucy1a2,Nras,Pdgfrb,Prkg1,Src
5033	Nicotine addiction	40	5	0.0178609	0.155495	Cacna1a,Gabra1,Gria4,Grin2c,Grin3a
4014	Ras signaling pathway	235	16	0.0191868	0.162265	Exoc2,Fgf5,Gab1,Gng7,Nras,Pdgfrb,Pik3r1,Ralgds,Rap1b,Rasa3,Rasal2,Rasgrf2,Rel,Rgl1,Rras2,Shoc2
470	D-Amino acid metabolism	6	2	0.019991	0.164371	Ddo,Gls
4611	Platelet activation	125	10	0.0221401	0.176541	Adcy9,F2r,Gnaq,Gucy1a2,P2ry12,Pik3r1,Ppp1cc,Prkg1,Rap1b,Src
4024	cAMP signaling pathway	220	15	0.0226641	0.176541	Adcy9,Atp1b3,Cacna1c,Camk4,F2r,Gria4,Grin2c,Grin3a,Hcn2,Htr4,Pik3r1,Ppp1cc,Rap1b,Rapgef3,Rras2
5213	Endometrial cancer	58	6	0.0234107	0.177681	Apc2,Ctnna2,Foxo3,Nras,Pik3r1,Tcf7l2
4730	Long-term depression	60	6	0.0271785	0.201121	Cacna1a,Gnaq,Grm1,Gucy1a2,Nras,Prkg1
4725	Cholinergic synapse	112	9	0.028422	0.205193	Adcy9,Cacna1a,Cacna1c,Camk4,Gnaq,Gng7,Kcnq2,Nras,Pik3r1
511	Other glycan degradation	18	3	0.0300206	0.211574	Aga,Fuca1,Hexb
4213	Longevity regulating pathway - multiple species	62	6	0.0313276	0.21565	Adcy9,Foxo3,Hdac2,Mtor,Nras,Pik3r1
4136	Autophagy - other	32	4	0.0331528	0.221916	Igbp1,Mlst8,Mtor,Wipi2
4062	Chemokine signaling pathway	192	13	0.0340991	0.221916	Adcy9,Arrb2,Bcar1,Ccl21a,Ccl27a,Foxo3,Gnaq,Gng7,Nras,Pik3r1,Pxn,Rap1b,Src
5231	Choline metabolism in cancer	98	8	0.0347477	0.221916	Chka,Mtor,Nras,Pdgfrb,Pik3r1,Pip5k1c,Ralgds,Sp1
4728	Dopaminergic synapse	135	10	0.0352366	0.221916	Arntl,Arrb2,Atf2,Cacna1a,Cacna1c,Gnal,Gnaq,Gng7,Gria4,Ppp1cc
4390	Hippo signaling pathway	157	11	0.0397225	0.244955	Apc2,Ccn2,Ctnna2,Fbxw11,Fzd8,Ppp1cc,Smad2,Tcf7l2,Tead1,Wnt7b,Wnt9a
4550	Signaling pathways regulating pluripotency of stem cells	140	10	0.0434841	0.262679	Apc2,Fzd8,Id4,Nras,Pik3r1,Smad2,Smad9,Tcf3,Wnt7b,Wnt9a
4970	Salivary secretion	85	7	0.0448472	0.262819	Adcy9,Adra1d,Atp1b3,Cst3,Gnaq,Gucy1a2,Prkg1
520	Amino sugar and nucleotide sugar metabolism	51	5	0.0454062	0.262819	Cyb5r3,Fcsk,Gfpt1,Hexb,Nanp
4137	Mitophagy - animal	68	6	0.0461709	0.262819	Foxo3,Nras,Pgam5,Rras2,Sp1,Src
5230	Central carbon metabolism in cancer	69	6	0.0490052	0.27369	Gls,Mtor,Nras,Pdgfrb,Pdhb,Pik3r1

### Sheet: Vglut early-stage CA1 KEGG
Annot	Term	Annotated	Significant	P-value	Padj	GeneID
5017	Spinocerebellar ataxia	141	16	0.000272007	0.0470602	Akt3,Atxn1,Dab1,Ern1,Gria3,Grin2a,Gtf2b,Mapk8,Pik3cb,Psmd4,Psmd7,Pum1,Ryr1,Slc25a5,Wipi1,Xbp1
4141	Protein processing in endoplasmic reticulum	172	18	0.000317974	0.0470602	Amfr,Atf6b,Bag2,Ern1,Hsp90ab1,Hsph1,Man1a,Mapk8,Marchf6,Nsfl1c,Pdia6,Sec23a,Ssr4,Tram1l1,Ubqln4,Xbp1,Bcap31,Ubxn1
3015	mRNA surveillance pathway	103	12	0.00123324	0.108543	Casc3,Cpsf1,Nxt1,Pabpc1,Papola,Ppp2r2b,Ppp2r2d,Ppp2r5a,Rngtt,Srrm1,Upf2,Upf3a
3040	Spliceosome	134	14	0.0014668	0.108543	Ccdc12,Ddx5,Dhx16,Hnrnpm,Pcbp1,Prpf38a,Sf3b2,Sf3b3,Snrnp40,Snrpa1,Srsf4,Srsf5,Srsf6,Thoc2l
4120	Ubiquitin mediated proteolysis	147	14	0.00349421	0.155601	Anapc4,Cop1,Cul3,Herc4,Klhl9,Mid1,Rchy1,Rhobtb2,Trim37,Uba52,Ube2a,Ube2q2,Ube2w,Ubr5
4072	Phospholipase D signaling pathway	149	14	0.00394924	0.155601	Adcy3,Agpat4,Akt3,Arf2,Cyth1,Dgka,Dnm2,Egf,Insr,Pik3cb,Pip5k1a,Rapgef4,Rhoa,Shc3
4728	Dopaminergic synapse	135	13	0.00437665	0.155601	Akt3,Atf6b,Calm3,Camk2a,Gria3,Grin2a,Gsk3a,Maoa,Mapk8,Ppp2r2b,Ppp2r2d,Ppp2r5a,Ppp3ca
4530	Tight junction	167	15	0.00444309	0.155601	Actr3,Arhgef18,Bves,Cldn10,Dlg2,Jam3,Mapk8,Pals1,Myl12b,Pard6g,Ppp2r2b,Ppp2r2d,Rhoa,Tiam1,Whamm
4014	Ras signaling pathway	235	19	0.00473111	0.155601	Akt3,Calm3,Egf,Flt3,Grin2a,Igf2,Insr,Mapk8,Ntrk2,Pak2,Pak6,Pik3cb,Rapgef5,Rasgrp1,Rhoa,Shc3,Syngap1,Tiam1,Vegfa
4020	Calcium signaling pathway	240	19	0.00592277	0.175314	Adcy3,Calm3,Camk2a,Cckbr,Ednrb,Egf,Grin2a,Itpka,Ntrk2,Ntsr1,Orai1,Orai3,Phkb,Plcd4,Ppp3ca,Ryr1,Slc25a5,Tnnc1,Vegfa
4070	Phosphatidylinositol signaling system	96	10	0.00689112	0.185434	Calm3,Dgka,Ip6k2,Itpk1,Itpka,Pi4k2a,Pik3cb,Pikfyve,Pip5k1a,Plcd4
3013	Nucleocytoplasmic transport	117	11	0.010034	0.236801	Casc3,Nup188,Nup50,Nxt1,Phax,Srrm1,Thoc2l,Upf2,Upf3a,Xpot,Thoc7
4340	Hedgehog signaling pathway	58	7	0.0104	0.236801	Cul3,Disp1,Gpr161,Grk3,Megf8,Spop,Spopl
4721	Synaptic vesicle cycle	77	8	0.0151725	0.32079	Ap2a1,Atp6v0b,Cltc,Dnm2,Slc1a2,Slc1a3,Slc6a11,Stx1b
4360	Axon guidance	181	14	0.0202291	0.330241	Camk2a,Efnb2,Epha6,Myl12b,Pak2,Pak6,Pard6g,Pik3cb,Plxna4,Ppp3ca,Rhoa,Sema3f,Trpc4,Unc5d
4144	Endocytosis	272	19	0.0205754	0.330241	Acap2,Actr3,Ap2a1,Arf2,Arf3,Arfgef2,Capza2,Chmp7,Cltc,Cyth1,Dnm2,Epn2,Grk3,Pard6g,Pip5k1a,Rhoa,Smap1,Stam2,Wipf2
4066	HIF-1 signaling pathway	114	10	0.0214577	0.330241	Akt3,Camk2a,Egf,Hif1a,Ifngr2,Insr,Mknk2,Pfkfb3,Pik3cb,Vegfa
4510	Focal adhesion	201	15	0.0221911	0.330241	Akt3,Egf,Itga8,Lama4,Mapk8,Myl12b,Pak2,Pak6,Parvb,Pik3cb,Pip5k1a,Rhoa,Shc3,Vcl,Vegfa
3018	RNA degradation	84	8	0.024447	0.330241	Cnot1,Cnot2,Cnot7,Dcp2,Exosc8,Pabpc1,Ttc37,Zcchc7
4012	ErbB signaling pathway	84	8	0.024447	0.330241	Akt3,Camk2a,Egf,Mapk8,Pak2,Pak6,Pik3cb,Shc3
4216	Ferroptosis	40	5	0.0251025	0.330241	Acsl3,Gclm,Pcbp1,Pcbp2,Slc11a2
5031	Amphetamine addiction	69	7	0.0252572	0.330241	Atf6b,Calm3,Camk2a,Gria3,Grin2a,Maoa,Ppp3ca
4261	Adrenergic signaling in cardiomyocytes	152	12	0.0263033	0.330241	Adcy3,Akt3,Atf6b,Cacnb2,Calm3,Camk2a,Crem,Ppp2r2b,Ppp2r2d,Ppp2r5a,Rapgef4,Tnnc1
4146	Peroxisome	86	8	0.0276989	0.330241	Acsl3,Cat,Far2,Idh1,Mlycd,Mpv17l,Nudt19,Pex12
4722	Neurotrophin signaling pathway	121	10	0.0308934	0.330241	Akt3,Calm3,Camk2a,Maged1,Mapk8,Ntrk2,Pik3cb,Rhoa,Rps6ka1,Shc3
562	Inositol phosphate metabolism	72	7	0.0310223	0.330241	Itpk1,Itpka,Pi4k2a,Pik3cb,Pikfyve,Pip5k1a,Plcd4
5210	Colorectal cancer	88	8	0.0312391	0.330241	Akt3,Axin2,Egf,Mapk8,Msh3,Pik3cb,Rhoa,Smad4
5235	PD-L1 expression and PD-1 checkpoint pathway in cancer	88	8	0.0312391	0.330241	Akt3,Csnk2b,Egf,Hif1a,Ifngr2,Pik3cb,Ppp3ca,Rasgrp1
4015	Rap1 signaling pathway	214	15	0.0360715	0.368178	Adcy3,Akt3,Calm3,Cnr1,Egf,Grin2a,Insr,Pard6g,Pik3cb,Prkd3,Rapgef4,Rapgef5,Rhoa,Tiam1,Vegfa
5132	Salmonella infection	253	17	0.0379047	0.373993	Actr3,Akt3,Arf2,Cyth1,Dctn4,Dnm2,Hsp90ab1,Mapk8,Myl12b,Nod1,Pik3cb,Pkn1,Rhoa,Tab3,Tubb3,Vps16,Vps41
5100	Bacterial invasion of epithelial cells	76	7	0.0399968	0.381905	Actr3,Cltc,Dnm2,Pik3cb,Rhoa,Shc3,Vcl
4724	Glutamatergic synapse	113	9	0.0480403	0.44326	Adcy3,Glul,Gria3,Grin2a,Grk3,Ppp3ca,Shank1,Slc1a2,Slc1a3
532	Glycosaminoglycan biosynthesis - chondroitin sulfate / dermatan sulfate	20	3	0.0494175	0.44326	B3galt6,Chpf,Dse

### Sheet: Vglut early-stage CA3 KEGG
Annot	Term	Annotated	Significant	P-value	Padj	GeneID
5222	Small cell lung cancer	93	5	0.00144808	0.0952479	Cks2,Ikbkg,Myc,Pten,Traf4
563	Glycosylphosphatidylinositol (GPI)-anchor biosynthesis	26	3	0.0015649	0.0952479	Pigk,Pigv,Pigx
4140	Autophagy - animal	142	6	0.00169079	0.0952479	Atg4b,Gabarapl2,Nrbf2,Pten,Ulk1,Atg12
4136	Autophagy - other	32	3	0.00287198	0.121341	Atg4b,Gabarapl2,Atg12
5208	Chemical carcinogenesis - reactive oxygen species	222	7	0.00370541	0.125243	Ikbkg,Nfe2l2,Pten,Slc26a2,Slc26a6,Ndufb11,Uqcrh
3022	Basal transcription factors	44	3	0.00709915	0.19996	Gtf2h4,Taf3,Taf5l
4657	IL-17 signaling pathway	93	4	0.00964342	0.23282	Fosb,Ikbkg,Jund,Traf4
511	Other glycan degradation	18	2	0.0111114	0.234729	Manba,Neu3
4142	Lysosome	135	4	0.0330016	0.619697	Ap4b1,Arsa,Atp6v0a2,Manba
1100	Metabolic pathways	1621	21	0.0467989	0.777952	Adpgk,Arsa,Atp6v0a2,Cyp51,Enpp4,Gcat,Mtap,Neu3,Pcca,Pdhx,Phospho2,Pigk,Pigv,Pigx,Plod1,Pten,Qars,Ugdh,Uros,Ndufb11,Uqcrh

### Sheet: Vglut early-stage cortex KEGG
Annot	Term	Annotated	Significant	P-value	Padj	GeneID
4714	Thermogenesis	231	19	1.27722e-05	0.00355066	Acsl6,Adcy6,Coa5,Cox14,Cox5a,Creb3,Mapk11,Ndufa11,Ndufa12,Ndufs1,Ndufs2,Ndufs3,Ndufs6,Prkaa2,Rps6ka2,Rps6ka3,Sdhb,Uqcrfs1,Zfp516
1100	Metabolic pathways	1621	69	2.6091e-05	0.00362665	Abhd16a,Acsl6,Acyp1,Adcy6,B3gnt2,Cdo1,Cers5,Chpt1,Ckmt1,Cmbl,Cox5a,Cpox,Cycs,Dad1,Dlat,Elovl4,Ext2,Fh1,Gad1,Galnt13,Galnt3,Galntl6,Gba,Gcnt4,Gldc,Gmps,Gnpda1,Gstm6,Hacd2,Hccs,Hibch,Hsd17b12,Idh3b,Inpp5j,Itpa,Large1,Ldhd,Mgat5,Mgst3,Mtmr4,Ndufa11,Ndufa12,Ndufs1,Ndufs2,Ndufs3,Ndufs6,Ogdh,Pde2a,Pdha1,Pgam1,Pgam2,Pi4kb,Pigs,Pip4k2a,Pld4,Plod2,Plod3,Pomt2,Sdhb,Setd7,Shpk,Srd5a3,St3gal3,St8sia5,Tkfc,Ug…
4932	Non-alcoholic fatty liver disease	156	14	7.0972e-05	0.00639497	Cox5a,Cycs,Eif2s1,Irs2,Mapk11,Ndufa11,Ndufa12,Ndufs1,Ndufs2,Ndufs3,Ndufs6,Prkaa2,Sdhb,Uqcrfs1
4146	Peroxisome	86	10	9.2014e-05	0.00639497	Acsl6,Ech1,Mpv17l2,Pex11a,Pex5,Pex5l,Phyh,Prdx5,Scp2,Sod2
20	Citrate cycle (TCA cycle)	32	6	0.000173263	0.00963342	Dlat,Fh1,Idh3b,Ogdh,Pdha1,Sdhb
1200	Carbon metabolism	121	11	0.000379319	0.0175751	Dlat,Fh1,Gldc,Hibch,Idh3b,Ogdh,Pdha1,Pgam1,Pgam2,Sdhb,Tkfc
4723	Retrograde endocannabinoid signaling	148	12	0.000593374	0.0235654	Adcy6,Gabra3,Gabrb1,Gng11,Mapk11,Ndufa11,Ndufa12,Ndufs1,Ndufs2,Ndufs3,Ndufs6,Slc32a1
5020	Prion disease	268	17	0.000832429	0.0253513	Cox5a,Creb3,Cycs,Eif2s1,Klc2,Mapk11,Mcu,Ndufa11,Ndufa12,Ndufs1,Ndufs2,Ndufs3,Ndufs6,Psmc4,Sdhb,Slc25a4,Uqcrfs1
5208	Chemical carcinogenesis - reactive oxygen species	222	15	0.000885556	0.0253513	Cox5a,Gstm6,Mapk11,Mgst3,Ndufa11,Ndufa12,Ndufs1,Ndufs2,Ndufs3,Ndufs6,Ptpn11,Sdhb,Slc25a4,Uqcrfs1,Sod2
514	Other types of O-glycan biosynthesis	43	6	0.000911918	0.0253513	Galnt13,Galnt3,Galntl6,Plod3,Pomt2,St3gal3
5016	Huntington disease	302	18	0.00120801	0.0305296	Cox5a,Creb3,Cycs,Kcnj10,Klc2,Ndufa11,Ndufa12,Ndufs1,Ndufs2,Ndufs3,Ndufs6,Polr2a,Psmc4,Sdhb,Slc25a4,Ulk2,Uqcrfs1,Sod2
5012	Parkinson disease	264	16	0.00189175	0.0438255	Cox5a,Cycs,Drd1,Eif2s1,Klc2,Mcu,Ndufa11,Ndufa12,Ndufs1,Ndufs2,Ndufs3,Ndufs6,Psmc4,Sdhb,Slc25a4,Uqcrfs1
5014	Amyotrophic lateral sclerosis	369	20	0.00206683	0.0441983	Cox5a,Cycs,Eif2s1,Klc2,Mapk11,Mcu,Ndufa11,Ndufa12,Ndufs1,Ndufs2,Ndufs3,Ndufs6,Nup155,Nup85,Psmc4,Rae1,Sdhb,Sigmar1,Ulk2,Uqcrfs1
5010	Alzheimer disease	383	20	0.00317955	0.060686	Adam10,Chrm1,Cox5a,Csnk1e,Cycs,Eif2s1,Irs2,Klc2,Mcu,Ndufa11,Ndufa12,Ndufs1,Ndufs2,Ndufs3,Ndufs6,Psmc4,Sdhb,Slc25a4,Ulk2,Uqcrfs1
190	Oxidative phosphorylation	135	10	0.00327443	0.060686	Cox5a,Cycs,Ndufa11,Ndufa12,Ndufs1,Ndufs2,Ndufs3,Ndufs6,Sdhb,Uqcrfs1
620	Pyruvate metabolism	44	5	0.00607608	0.105572	Acyp1,Dlat,Fh1,Ldhd,Pdha1
4261	Adrenergic signaling in cardiomyocytes	152	10	0.00752814	0.123107	Adcy6,Adra1a,Atp2b4,Cacna2d1,Cacng2,Cacng7,Creb3,Fxyd2,Mapk11,Slc8a2
4068	FoxO signaling pathway	131	9	0.00839376	0.124507	Cdkn2d,Csnk1e,Igf1r,Irs2,Mapk11,Prkaa2,Setd7,Sgk1,Sod2
4260	Cardiac muscle contraction	87	7	0.0085095	0.124507	Cacna2d1,Cacng2,Cacng7,Cox5a,Fxyd2,Slc8a2,Uqcrfs1
4931	Insulin resistance	110	8	0.00914433	0.127062	Creb3,Irs2,Ppargc1b,Prkaa2,Ptpn11,Rps6ka2,Rps6ka3,Slc27a4
512	Mucin type O-glycan biosynthesis	32	4	0.00994641	0.127062	Galnt13,Galnt3,Galntl6,Gcnt4
5032	Morphine addiction	91	7	0.0107797	0.127062	Adcy6,Drd1,Gabra3,Gabrb1,Gng11,Pde2a,Slc32a1
5415	Diabetic cardiomyopathy	211	12	0.0110212	0.127062	Cox5a,Mapk11,Ndufa11,Ndufa12,Ndufs1,Ndufs2,Ndufs3,Ndufs6,Pdha1,Sdhb,Slc25a4,Uqcrfs1
4914	Progesterone-mediated oocyte maturation	92	7	0.01141	0.127062	Adcy6,Anapc7,Cpeb3,Igf1r,Mapk11,Rps6ka2,Rps6ka3
1040	Biosynthesis of unsaturated fatty acids	34	4	0.0123064	0.127062	Elovl4,Hacd2,Hsd17b12,Scp2
4710	Circadian rhythm	34	4	0.0123064	0.127062	Bhlhe40,Csnk1e,Nr1d1,Prkaa2
4010	MAPK signaling pathway	294	15	0.0123405	0.127062	Cacna1i,Cacna2d1,Cacng2,Cacng7,Crk,Igf1r,Kitl,Map3k7,Mapk11,Pak1,Rasa1,Rasa2,Rps6ka2,Rps6ka3,Taok1
4022	cGMP-PKG signaling pathway	173	10	0.017594	0.174684	Adcy6,Adra1a,Adra2c,Atp2b4,Creb3,Fxyd2,Irs2,Pde2a,Slc25a4,Slc8a2
515	Mannose type O-glycan biosynthesis	23	3	0.0225094	0.21578	Large1,Pomt2,St3gal3
1212	Fatty acid metabolism	62	5	0.0246265	0.220844	Acsl6,Elovl4,Hacd2,Hsd17b12,Scp2
4213	Longevity regulating pathway - multiple species	62	5	0.0246265	0.220844	Adcy6,Igf1r,Irs2,Prkaa2,Sod2
5022	Pathways of neurodegeneration - multiple diseases	471	20	0.0270489	0.234988	Chrm1,Cox5a,Csnk1e,Cycs,Eif2s1,Klc2,Mapk11,Mcu,Ndufa11,Ndufa12,Ndufs1,Ndufs2,Ndufs3,Ndufs6,Psmc4,Sdhb,Sigmar1,Slc25a4,Ulk2,Uqcrfs1
4727	GABAergic synapse	89	6	0.0316092	0.266284	Adcy6,Gabra3,Gabrb1,Gad1,Gng11,Slc32a1
4211	Longevity regulating pathway	90	6	0.0331402	0.27097	Adcy6,Creb3,Igf1r,Irs2,Prkaa2,Sod2
5211	Renal cell carcinoma	68	5	0.0349292	0.277438	Crk,Fh1,Pak1,Ptpn11,Vhl
4140	Autophagy - animal	142	8	0.0364624	0.281571	Deptor,Eif2s1,Igf1r,Irs2,Map3k7,Mtmr4,Prkaa2,Ulk2
62	Fatty acid elongation	29	3	0.0413394	0.310604	Elovl4,Hacd2,Hsd17b12
4114	Oocyte meiosis	121	7	0.0432616	0.316493	Adcy6,Anapc7,Cpeb3,Igf1r,Mapk11,Rps6ka2,Rps6ka3
