## Supplemental Table 20 for "Regional interneuron transcriptional changes reveal pathologic markers of disease progression in a mouse model of Alzheimer’s disease"

### Sheet: Pv late-stage DG KEGG
Annot	Term	Annotated	Significant	P-value	Padj	GeneID
5203	Viral carcinogenesis	229	11	0.00518545	0.901592	Ccnd1,Creb1,Dlg1,Gtf2e2,H2-T10,Hdac11,Hdac2,Jun,Pxn,Traf2,Ywhaz
5031	Amphetamine addiction	69	5	0.0109995	0.901592	Camk2b,Creb1,Grin2b,Hdac2,Jun
3015	mRNA surveillance pathway	103	6	0.015285	0.901592	Alyref2,Cpsf4,Fip1l1,Pnn,Ppp2r3c,Wdr33
5135	Yersinia infection	135	7	0.0164237	0.901592	Gnaq,Jun,Map2k4,Ptk2b,Pxn,Rps6ka1,Traf2
4136	Autophagy - other	32	3	0.0239563	0.901592	Atg16l1,Igbp1,Wipi2
4710	Circadian rhythm	34	3	0.0280986	0.901592	Creb1,Cry2,Nfil3
533	Glycosaminoglycan biosynthesis - keratan sulfate	14	2	0.0295593	0.901592	Chst1,Chst2
4912	GnRH signaling pathway	90	5	0.0311103	0.901592	Camk2b,Gnaq,Jun,Map2k4,Ptk2b
4720	Long-term potentiation	67	4	0.0415774	0.901592	Camk2b,Gnaq,Grin2b,Rps6ka1
4713	Circadian entrainment	98	5	0.0425309	0.901592	Camk2b,Creb1,Gnaq,Grin2b,Gucy1a1
5033	Nicotine addiction	40	3	0.0426451	0.901592	Gabrb3,Grin2b,Slc17a7
4728	Dopaminergic synapse	135	6	0.0485731	0.901592	Caly,Camk2b,Creb1,Gnaq,Grin2b,Ppp2r3c
4925	Aldosterone synthesis and secretion	102	5	0.0490754	0.901592	Camk1g,Camk2b,Creb1,Gnaq,Kcnk3

### Sheet: Pv late-stage CA1 KEGG
Annot	Term	Annotated	Significant	P-value	Padj	GeneID
4150	mTOR signaling pathway	157	10	0.000211772	0.0544254	Castor2,Chuk,Igf1,Lamtor2,Mtor,Pik3r3,Rps6ka2,Rps6ka3,Strada,Tsc2
4072	Phospholipase D signaling pathway	149	9	0.000648905	0.0833843	Agpat3,Arf2,Fyn,Grm1,Mtor,Pik3r3,Plpp3,Rapgef4,Tsc2
3040	Spliceosome	134	8	0.00139686	0.119664	Dhx16,Dhx38,Eif4a3,Prpf4,Sf3a1,Snrpe,Snrpg,Srsf2
4146	Peroxisome	86	6	0.00255185	0.14	Abcd1,Acsl1,Agps,Crat,Pex26,Pex3
4919	Thyroid hormone signaling pathway	120	7	0.0031558	0.14	Med24,Mtor,Ncoa2,Pik3r3,Rcan1,Thrb,Tsc2
61	Fatty acid biosynthesis	19	3	0.00326847	0.14	Acsf3,Acsl1,Mecr
5218	Melanoma	72	5	0.00592259	0.194928	Ddb2,E2f3,Fgf1,Igf1,Pik3r3
5214	Glioma	74	5	0.00664715	0.194928	Ddb2,E2f3,Igf1,Mtor,Pik3r3
5212	Pancreatic cancer	76	5	0.00743172	0.194928	Chuk,Ddb2,E2f3,Mtor,Pik3r3
5132	Salmonella infection	253	10	0.00758474	0.194928	Arf2,Arl8a,Chuk,Dync1li2,Fbxo22,Irak1,Kif5a,Myl12a,Myo6,Pik3c2a
1240	Biosynthesis of cofactors	152	7	0.0112369	0.262536	Adssl1,Aldh1b1,Aldh2,Cpox,Dhodh,Gclm,Phospho2
4914	Progesterone-mediated oocyte maturation	92	5	0.0161459	0.285697	Cpeb4,Igf1,Pik3r3,Rps6ka2,Rps6ka3
4152	AMPK signaling pathway	127	6	0.0164608	0.285697	G6pc3,Igf1,Mtor,Pik3r3,Strada,Tsc2
1212	Fatty acid metabolism	62	4	0.0174215	0.285697	Acsf3,Acsl1,Hacd1,Mecr
4213	Longevity regulating pathway - multiple species	62	4	0.0174215	0.285697	Clpb,Igf1,Mtor,Pik3r3
561	Glycerolipid metabolism	63	4	0.0183764	0.285697	Agpat3,Aldh1b1,Aldh2,Plpp3
4068	FoxO signaling pathway	131	6	0.0188983	0.285697	Chuk,G6pc3,Grm1,Igf1,Pik3r3,Setd7
5215	Prostate cancer	99	5	0.0214947	0.306896	Chuk,E2f3,Igf1,Mtor,Pik3r3
5017	Spinocerebellar ataxia	141	6	0.026046	0.31775	Dab1,Grm1,Kcnd3,Mtor,Pdyn,Pik3r3
513	Various types of N-glycan biosynthesis	40	3	0.0260898	0.31775	B4galt3,Mgat1,Rpn1
4920	Adipocytokine signaling pathway	71	4	0.027186	0.31775	Acsl1,Chuk,G6pc3,Mtor
4115	p53 signaling pathway	72	4	0.0284368	0.31775	Ddb2,Igf1,Rchy1,Tsc2
5223	Non-small cell lung cancer	72	4	0.0284368	0.31775	Ddb2,E2f3,Kif5a,Pik3r3
5224	Breast cancer	147	6	0.0310999	0.329222	Ddb2,E2f3,Fgf1,Igf1,Mtor,Pik3r3
4931	Insulin resistance	110	5	0.0320255	0.329222	G6pc3,Mtor,Pik3r3,Rps6ka2,Rps6ka3
5220	Chronic myeloid leukemia	76	4	0.0337792	0.333894	Chuk,Ddb2,E2f3,Pik3r3
1100	Metabolic pathways	1621	35	0.0365291	0.347703	Aco1,Acsf3,Acsl1,Adssl1,Agpat3,Agps,Aldh1b1,Aldh2,Atp6v0a2,B4galt3,Cpox,Dhodh,Etnk1,G6pc3,Galnt13,Gclm,Gsta4,Hacd1,Itpk1,Kyat1,Mecr,Mgat1,Mthfs,Mtmr7,Ndst2,Ndufs5,Nt5c2,Phospho2,Pigyl,Pik3c2a,Plpp3,Pycr2,Rpn1,Setd7,Taldo1
770	Pantothenate and CoA biosynthesis	21	2	0.044182	0.405527	Aldh1b1,Aldh2
510	N-Glycan biosynthesis	50	3	0.0461299	0.408807	B4galt3,Mgat1,Rpn1

### Sheet: Pv late-stage CA3 KEGG
Annot	Term	Annotated	Significant	P-value	Padj	GeneID
4010	MAPK signaling pathway	294	27	1.30066e-05	0.00382395	Akt1,Arrb2,Braf,Cacna1c,Cacnb1,Cacnb3,Cacng7,Cacng8,Csf1,Dusp10,Dusp16,Elk4,Fgf9,Flt1,Gng12,Hspa2,Mapk8ip3,Mef2c,Mras,Nf1,Ntf3,Ppm1a,Rasa2,Rasgrp3,Rasgrp4,Tgfb3,Nr4a1
5414	Dilated cardiomyopathy	94	11	0.000708819	0.104196	Adcy8,Cacna1c,Cacnb1,Cacnb3,Cacng7,Cacng8,Itgb5,Tgfb3,Tnnc1,Tpm3,Tpm1
515	Mannose type O-glycan biosynthesis	23	5	0.00134843	0.132146	B4galt1,Fkrp,Large1,Pomt2,Rxylt1
5410	Hypertrophic cardiomyopathy	91	10	0.00198808	0.14245	Cacna1c,Cacnb1,Cacnb3,Cacng7,Cacng8,Itgb5,Tgfb3,Tnnc1,Tpm3,Tpm1
4140	Autophagy - animal	142	13	0.00242262	0.14245	Akt1,Atg2a,Becn1,Gabarap,Hmgb1,Irs1,Irs2,Mras,Pdpk1,Prkcd,Pten,Sqstm1,Atg12
5202	Transcriptional misregulation in cancer	224	17	0.00420614	0.206101	Bcl6,Cdk14,Ddx5,Elk4,Ewsr1,Flt1,H3f3b,Itgam,Ldb1,Maf,Mef2c,Ncor1,Nsd2,Pml,Prcc,Sp1,Ss18l1
4260	Cardiac muscle contraction	87	9	0.00494761	0.2078	Cacna1c,Cacnb1,Cacnb3,Cacng7,Cacng8,Cox5b,Tnnc1,Tpm3,Tpm1
4810	Regulation of actin cytoskeleton	231	17	0.00571908	0.210176	Akt1,Apc,Braf,Brk1,Chrm3,Fgd1,Fgf9,Git1,Gng12,Itgam,Itgb5,Mras,Msn,Ppp1r12a,Src,Ssh1,Tiam1
5032	Morphine addiction	91	9	0.00664282	0.216999	Adcy8,Arrb2,Gng12,Gng13,Grk5,Oprm1,Pde1a,Pde7b,Pde8a
4068	FoxO signaling pathway	131	11	0.00963627	0.255024	Akt1,Bcl6,Braf,Gabarap,Irs1,Irs2,Klf2,Pdpk1,Pten,Tgfb3,Atg12
510	N-Glycan biosynthesis	50	6	0.0102181	0.255024	Alg5,B4galt1,Dolk,Ganab,St6gal1,Dpm3
4921	Oxytocin signaling pathway	153	12	0.0117757	0.255024	Adcy8,Cacna1c,Cacnb1,Cacnb3,Cacng7,Cacng8,Kcnj2,Mef2c,Myl6,Ppp1r12a,Ryr1,Src
4137	Mitophagy - animal	68	7	0.0129457	0.255024	Becn1,Gabarap,Mfn2,Mras,Sp1,Sqstm1,Src
5211	Renal cell carcinoma	68	7	0.0129457	0.255024	Akt1,Braf,Egln1,Elob,Ets1,Prcc,Tgfb3
4144	Endocytosis	272	18	0.0130114	0.255024	Acap3,Arap1,Arf4,Arrb2,Capzb,Clta,Ehd4,Git1,Gm8909,Grk5,Hspa2,Iqsec1,Pml,Rab10,Rab5c,Src,Vps37b,Wipf3
4014	Ras signaling pathway	235	16	0.0145755	0.267826	Akt1,Csf1,Ets1,Fgf9,Flt1,Gng12,Gng13,Mras,Nf1,Ntf3,Rab5c,Rasa2,Rasgrp3,Rasgrp4,Syngap1,Tiam1
4115	p53 signaling pathway	72	7	0.0173519	0.288987	Atr,Ccne1,Ccne2,Ccng1,Pten,Siah1a,Siva1
4360	Axon guidance	181	13	0.0176931	0.288987	Dcc,Efnb1,Ephb1,Ephb2,Nck1,Nck2,Pdpk1,Ryk,Sema3e,Src,Ssh1,Trpc3,Trpc6
4120	Ubiquitin mediated proteolysis	147	11	0.0213126	0.329784	Cdc23,Cul5,Cul7,Elob,Pml,Rnf7,Siah1a,Ube2d2a,Ube2g1,Ube2l3,Ube2ql1
5226	Gastric cancer	150	11	0.0243339	0.349274	Abcb1a,Akt1,Apc,Braf,Ccne1,Ccne2,Csnk1a1,Fgf9,Fzd8,Tgfb3,Wnt9a
4724	Glutamatergic synapse	113	9	0.0249481	0.349274	Adcy8,Cacna1c,Dlg4,Gng12,Gng13,Grik4,Grik5,Grm8,Slc1a6
4261	Adrenergic signaling in cardiomyocytes	152	11	0.0265143	0.354327	Adcy8,Akt1,Cacna1c,Cacnb1,Cacnb3,Cacng7,Cacng8,Ppp2r2c,Tnnc1,Tpm3,Tpm1
4136	Autophagy - other	32	4	0.0299289	0.382569	Atg2a,Becn1,Gabarap,Atg12
4934	Cushing syndrome	162	11	0.0395689	0.466352	Adcy8,Apc,Braf,Cacna1c,Ccne1,Ccne2,Fzd8,Pde8a,Sp1,Wnt9a,Nr4a1
3030	DNA replication	35	4	0.0399748	0.466352	Lig1,Mcm6,Pold1,Rfc1
4218	Cellular senescence	184	12	0.0422178	0.466352	Akt1,Atr,Ccne1,Ccne2,Ets1,Gm8909,Lin54,Mras,Pten,Rad9b,Sqstm1,Tgfb3
5205	Proteoglycans in cancer	205	13	0.0428283	0.466352	Akt1,Ank1,Braf,Ddx5,Fzd8,Itgb5,Mras,Msn,Pdpk1,Ppp1r12a,Src,Tiam1,Wnt9a
3430	Mismatch repair	22	3	0.0467585	0.490965	Lig1,Pold1,Rfc1

### Sheet: Pv late-stage cortex KEGG
Annot	Term	Annotated	Significant	P-value	Padj	GeneID
4014	Ras signaling pathway	235	20	1.65151e-05	0.00467376	Akt3,Bdnf,Efna3,Fgfr3,Gng11,Igf2,Kit,Kitl,Map2k2,Mapk3,Ntrk2,Pak6,Pla2g4b,Ptpn11,Ralb,Ralbp1,Rasgrp2,Shc4,Shoc2,Sos2
5230	Central carbon metabolism in cancer	69	9	0.000163425	0.0231246	Akt3,Fgfr3,Hkdc1,Kit,Map2k2,Mapk3,Ntrk3,Pkm,Trp53
4010	MAPK signaling pathway	294	20	0.00036845	0.0283823	Akt3,Bdnf,Cacna1h,Cacng5,Efna3,Fgfr3,Gna12,Igf2,Il1rap,Kit,Kitl,Map2k2,Mapk3,Mapk8ip1,Ntrk2,Pla2g4b,Ptprr,Rasgrp2,Trp53,Sos2
4072	Phospholipase D signaling pathway	149	13	0.000401163	0.0283823	Adcy5,Akt3,Cyth2,Gna12,Kit,Kitl,Map2k2,Mapk3,Pla2g4b,Ptpn11,Ralb,Shc4,Sos2
4935	Growth hormone synthesis, secretion and action	117	11	0.000594235	0.0336337	Adcy5,Akt3,Gnai2,Jak2,Map2k2,Mapk3,Ptk2,Shc4,Sst,Sstr1,Sos2
5211	Renal cell carcinoma	68	8	0.000765462	0.0361043	Akt3,Egln2,Egln3,Map2k2,Mapk3,Pak6,Ptpn11,Sos2
4730	Long-term depression	60	7	0.00171052	0.069154	Crh,Gna12,Gnai2,Map2k2,Mapk3,Pla2g4b,Prkg1
4722	Neurotrophin signaling pathway	121	10	0.00276773	0.0979085	Akt3,Bdnf,Map2k2,Mapk3,Ntrk2,Ntrk3,Ptpn11,Shc4,Trp53,Sos2
1522	Endocrine resistance	93	8	0.0056506	0.167887	Adcy5,Akt3,Map2k2,Mapk3,Ptk2,Shc4,Trp53,Sos2
4510	Focal adhesion	201	13	0.00593241	0.167887	Actn4,Akt3,Cav2,Dock1,Itga8,Lama4,Lamb2,Mapk3,Pak6,Ptk2,Shc4,Xiap,Sos2
5220	Chronic myeloid leukemia	76	7	0.00653157	0.168039	Akt3,Map2k2,Mapk3,Ptpn11,Shc4,Trp53,Sos2
1521	EGFR tyrosine kinase inhibitor resistance	79	7	0.00804683	0.187395	Akt3,Fgfr3,Jak2,Map2k2,Mapk3,Shc4,Sos2
730	Thiamine metabolism	15	3	0.00860826	0.187395	Ak2,Ak4,Ak5
4929	GnRH secretion	63	6	0.00984311	0.196802	Akt3,Cacna1h,Map2k2,Mapk3,Trpc4,Trpc5
4611	Platelet activation	125	9	0.0107505	0.196802	Adcy5,Akt3,Gnai2,Mapk3,P2ry12,Pla2g4b,Prkg1,Rasgrp2,Vamp8
4012	ErbB signaling pathway	84	7	0.0111266	0.196802	Akt3,Map2k2,Mapk3,Pak6,Ptk2,Shc4,Sos2
4540	Gap junction	86	7	0.0125707	0.200332	Adcy5,Gja1,Gnai2,Map2k2,Mapk3,Prkg1,Sos2
5200	Pathways in cancer	543	25	0.0155038	0.200332	Adcy5,Akt3,Egln2,Egln3,Fgfr3,Gna12,Gnai2,Gng11,Igf2,Jak2,Jup,Kit,Kitl,Lama4,Lamb2,Map2k2,Mapk3,Ptk2,Ralb,Ralbp1,Rasgrp2,Stat2,Trp53,Xiap,Sos2
3010	Ribosome	179	11	0.0156272	0.200332	Mrps15,Mrps9,Rpl11,Rpl35,Rpl37a,Rpl7,Rpl9,Rps29,Rps3a1,Rps8,Rpl19
520	Amino sugar and nucleotide sugar metabolism	51	5	0.0160066	0.200332	Cyb5r4,Fpgt,Hkdc1,Nagk,Ugp2
5221	Acute myeloid leukemia	70	6	0.0160589	0.200332	Akt3,Jup,Kit,Map2k2,Mapk3,Sos2
5034	Alcoholism	205	12	0.0168414	0.200332	Adcy5,Bdnf,Crh,Gnai2,Gng11,H2ac18,H2aw,Mapk3,Ntrk2,Shc4,H4c8,Sos2
4360	Axon guidance	181	11	0.0168478	0.200332	Efna3,Gnai2,Mapk3,Ngef,Pak6,Ptk2,Ptpn11,Slit3,Trpc4,Trpc5,Unc5d
4151	PI3K-Akt signaling pathway	359	18	0.0175891	0.200332	Akt3,Bdnf,Efna3,Fgfr3,Gng11,Igf2,Itga8,Jak2,Kit,Kitl,Lama4,Lamb2,Map2k2,Mapk3,Ntrk2,Ptk2,Trp53,Sos2
4810	Regulation of actin cytoskeleton	231	13	0.0176972	0.200332	Actn4,Akt3,Dock1,Fgfr3,Gna12,Itga8,Map2k2,Mapk3,Myh9,Pak6,Pikfyve,Ptk2,Sos2
100	Steroid biosynthesis	20	3	0.0193767	0.208416	Lss,Msmo1,Sqle
4917	Prolactin signaling pathway	74	6	0.0206207	0.208416	Akt3,Jak2,Map2k2,Mapk3,Shc4,Sos2
5214	Glioma	74	6	0.0206207	0.208416	Akt3,Map2k2,Mapk3,Shc4,Trp53,Sos2
1250	Biosynthesis of nucleotide sugars	38	4	0.0240005	0.234212	Fpgt,Hkdc1,Nagk,Ugp2
4062	Chemokine signaling pathway	192	11	0.0248727	0.234552	Adcy5,Akt3,Gnai2,Gng11,Jak2,Mapk3,Ptk2,Rasgrp2,Shc4,Stat2,Sos2
4370	VEGF signaling pathway	58	5	0.0265218	0.234552	Akt3,Map2k2,Mapk3,Pla2g4b,Ptk2
5213	Endometrial cancer	58	5	0.0265218	0.234552	Akt3,Map2k2,Mapk3,Trp53,Sos2
4144	Endocytosis	272	14	0.0280843	0.240844	Agap1,Cav2,Chmp1b,Chmp6,Cyth2,Eps15,Eps15l1,Fgfr3,Hgs,Rab7,Sh3glb2,Vps29,Vps35,Vta1
3440	Homologous recombination	41	4	0.0307827	0.243972	Abraxas1,Pold2,Pold3,Top3b
5219	Bladder cancer	41	4	0.0307827	0.243972	Fgfr3,Map2k2,Mapk3,Trp53
5225	Hepatocellular carcinoma	174	10	0.0310354	0.243972	Akt3,Arid1b,Igf2,Map2k2,Mapk3,Phf10,Shc4,Smarcc2,Trp53,Sos2
4926	Relaxin signaling pathway	129	8	0.0348117	0.266262	Adcy5,Akt3,Gnai2,Gng11,Map2k2,Mapk3,Shc4,Sos2
3420	Nucleotide excision repair	43	4	0.0358699	0.267137	Cdk7,Ercc5,Pold2,Pold3
5145	Toxoplasmosis	110	7	0.0416143	0.298584	Akt3,Gnai2,Jak2,Lama4,Lamb2,Mapk3,Xiap
4664	Fc epsilon RI signaling pathway	66	5	0.0429788	0.298584	Akt3,Map2k2,Mapk3,Pla2g4b,Sos2
5210	Colorectal cancer	88	6	0.0432578	0.298584	Akt3,Map2k2,Mapk3,Ralb,Trp53,Sos2
5012	Parkinson disease	264	13	0.0453284	0.305427	Adcy5,Gnai2,Klc2,Klc4,Ndufa2,Ndufs1,Prkn,Psma1,Psmd3,Sdhc,Slc39a12,Trp53,Sod1
4724	Glutamatergic synapse	113	7	0.0469894	0.307371	Adcy5,Gnai2,Gng11,Grik3,Mapk3,Pla2g4b,Slc38a3
4015	Rap1 signaling pathway	214	11	0.0486798	0.307371	Adcy5,Akt3,Efna3,Fgfr3,Gnai2,Kit,Kitl,Map2k2,Mapk3,Ralb,Rasgrp2
4066	HIF-1 signaling pathway	114	7	0.0488752	0.307371	Akt3,Egln2,Egln3,Hkdc1,Map2k2,Mapk3,Trf
