## Supplemental Table 23 for "Regional interneuron transcriptional changes reveal pathologic markers of disease progression in a mouse model of Alzheimer’s disease"

### Sheet: Sst late-stage DG KEGG
Annot	Term	Annotated	Significant	P-value	Padj	GeneID
4360	Axon guidance	181	11	0.00128298	0.256356	Efnb2,Myl12a,Plxna2,Plxnc1,Rac1,Sema3e,Sema4g,Ssh1,Trpc1,Trpc3,Unc5d
3022	Basal transcription factors	44	5	0.00200278	0.256356	Cdk7,Gtf2e1,Taf4b,Taf7,Tbpl1
4146	Peroxisome	86	6	0.00854556	0.572436	Abcd3,Crot,Decr2,Dhrs4,Mpv17l,Prdx1
4066	HIF-1 signaling pathway	114	7	0.00915851	0.572436	Egln1,Mtor,Nfkb1,Nppa,Pdk1,Rps6kb2,Tfrc
3420	Nucleotide excision repair	43	4	0.0115602	0.572436	Cdk7,Cetn2,Ddb1,Ercc6
5031	Amphetamine addiction	69	5	0.0137214	0.572436	Atf2,Camk4,Gria1,Ppp1r1b,Fos
4024	cAMP signaling pathway	220	10	0.0156526	0.572436	Camk4,Gria1,Htr1a,Lhcgr,Nfkb1,Nppa,Pde10a,Ppp1r1b,Rac1,Fos
4931	Insulin resistance	110	6	0.0260498	0.833593	Mtor,Nfkb1,Prkcd,Ptprf,Rps6kb2,Slc27a5
3013	Nucleocytoplasmic transport	117	6	0.0338593	0.846697	Ddx39b,Nup205,Nup50,Nupl2,Pym1,Thoc2l
5132	Salmonella infection	253	10	0.0365843	0.846697	Arf6,Dctn6,Gcc2,Myl12a,Myo6,Nfkb1,Plekhm2,Rab9,Rac1,Fos
4211	Longevity regulating pathway	90	5	0.03811	0.846697	Atf2,Camk4,Mtor,Nfkb1,Rps6kb2
4666	Fc gamma R-mediated phagocytosis	93	5	0.0429309	0.846697	Arf6,Marcks,Prkcd,Rac1,Rps6kb2
1250	Biosynthesis of nucleotide sugars	38	3	0.0429963	0.846697	Cmas,Pgm2,Pmm1

### Sheet: Sst late-stage CA1 KEGG
Annot	Term	Annotated	Significant	P-value	Padj	GeneID
5012	Parkinson disease	264	15	0.00026712	0.0360986	Calm1,Calm2,Calm3,Camk2a,Dusp1,Kif5c,Klc4,Ndufa8,Ndufb10,Psma3,Psma7,Slc39a3,Snca,Ube2j1,Gnas
4912	GnRH signaling pathway	90	8	0.000430697	0.0360986	Cacna1c,Calm1,Calm2,Calm3,Camk2a,Map2k6,Ptk2b,Gnas
5031	Amphetamine addiction	69	7	0.000442023	0.0360986	Cacna1c,Calm1,Calm2,Calm3,Camk2a,Grin3a,Gnas
4925	Aldosterone synthesis and secretion	102	8	0.000993738	0.0585712	Atp2b4,Cacna1c,Calm1,Calm2,Calm3,Camk2a,Dagla,Gnas
5022	Pathways of neurodegeneration - multiple diseases	471	20	0.00119533	0.0585712	Actr1b,Atg101,Cacna1c,Calm1,Calm2,Calm3,Camk2a,Cdk5r1,Dctn5,Gpx1,Kif5c,Klc4,Map2k6,Ndufa8,Ndufb10,Prnp,Psma3,Psma7,Snca,Ube2j1
4744	Phototransduction	27	4	0.00192122	0.07845	Calm1,Calm2,Calm3,Sag
4144	Endocytosis	272	13	0.00324953	0.113734	Actr3,Amph,Arf1,Arf3,Arfgef1,Epn1,Igf1r,Kif5c,Rab10,Rab11fip2,Rab5b,Snx4,Snx2
4971	Gastric acid secretion	75	6	0.00385627	0.118098	Calm1,Calm2,Calm3,Camk2a,Car2,Gnas
5010	Alzheimer disease	383	16	0.00434581	0.118302	Atg101,Cacna1c,Calm1,Calm2,Calm3,Cdk5r1,Kif5c,Klc4,Nae1,Ndufa8,Ndufb10,Psma3,Psma7,Rtn3,Slc39a3,Snca
5132	Salmonella infection	253	12	0.00492406	0.120639	Actr1b,Actr3,Arf1,Cyfip2,Dctn5,Kif5c,Klc4,Map2k6,Myl12b,Rab5b,Vps41,Vps39
4728	Dopaminergic synapse	135	8	0.00574433	0.127942	Cacna1c,Calm1,Calm2,Calm3,Camk2a,Kif5c,Ppp2r2d,Gnas
5020	Prion disease	268	12	0.00769979	0.157204	C1qb,C1qc,Cacna1c,Grin3a,Kif5c,Klc4,Lamc1,Ndufa8,Ndufb10,Prnp,Psma3,Psma7
4720	Long-term potentiation	67	5	0.0109208	0.186506	Cacna1c,Calm1,Calm2,Calm3,Camk2a
4962	Vasopressin-regulated water reabsorption	44	4	0.0114119	0.186506	Arhgdia,Dctn5,Rab5b,Gnas
4261	Adrenergic signaling in cardiomyocytes	152	8	0.0114187	0.186506	Atp2b4,Cacna1c,Calm1,Calm2,Calm3,Camk2a,Ppp2r2d,Gnas
4070	Phosphatidylinositol signaling system	96	6	0.0125883	0.192759	Calm1,Calm2,Calm3,Cds2,Mtm1,Pikfyve
4713	Circadian entrainment	98	6	0.013835	0.199387	Cacna1c,Calm1,Calm2,Calm3,Camk2a,Gnas
5214	Glioma	74	5	0.0162926	0.221734	Calm1,Calm2,Calm3,Camk2a,Igf1r
4922	Glucagon signaling pathway	104	6	0.0180883	0.221734	Calm1,Calm2,Calm3,Camk2a,Ppp4r3b,Gnas
4924	Renin secretion	76	5	0.0181007	0.221734	Cacna1c,Calm1,Calm2,Calm3,Gnas
5133	Pertussis	77	5	0.0190526	0.22228	C1qb,C1qc,Calm1,Calm2,Calm3
240	Pyrimidine metabolism	56	4	0.0256734	0.277243	Ctps2,Dut,Nme3,Nt5c3b
4724	Glutamatergic synapse	113	6	0.0260269	0.277243	Cacna1c,Grin3a,Grm4,Grm7,Slc17a7,Gnas
4970	Salivary secretion	85	5	0.027864	0.284445	Atp2b4,Calm1,Calm2,Calm3,Gnas
4921	Oxytocin signaling pathway	153	7	0.0343293	0.327821	Cacna1c,Calm1,Calm2,Calm3,Camk2a,Trpm2,Gnas
4722	Neurotrophin signaling pathway	121	6	0.0347892	0.327821	Arhgdia,Calm1,Calm2,Calm3,Camk2a,Bex3
4750	Inflammatory mediator regulation of TRP channels	127	6	0.0424806	0.385472	Calm1,Calm2,Calm3,Camk2a,Map2k6,Gnas
5033	Nicotine addiction	40	3	0.0457127	0.399986	Gabra5,Grin3a,Slc17a7

### Sheet: Sst late-stage CA3 KEGG
Annot	Term	Annotated	Significant	P-value	Padj	GeneID
5100	Bacterial invasion of epithelial cells	76	9	0.00029852	0.0645103	Actb,Arpc5,Cav2,Cttn,Dock1,Elmo1,Gab1,Itgb1,Shc4
5200	Pathways in cancer	543	29	0.000825863	0.0645103	Alk,Camk2d,Crebbp,E2f3,Egln3,Fgf1,Fgf2,Gng5,Gsta3,Hsp90ab1,Ifnar1,Igf2,Itgb1,Kit,Mgst3,Mitf,Notch1,Nqo1,Pdgfb,Polk,Ppard,Ptch1,Rad51,Raf1,Rarb,Rasgrp2,Rxra,Shh,Traf2
4920	Adipocytokine signaling pathway	71	8	0.00090237	0.0645103	Acsbg1,Acsl6,Adipor2,Cpt1a,Cpt1c,Prkag2,Rxra,Traf2
603	Glycosphingolipid biosynthesis - globo and isoglobo series	16	4	0.000908596	0.0645103	Fut9,Gla,Hexb,St3gal1
1212	Fatty acid metabolism	62	7	0.00185885	0.103505	Acsbg1,Acsl6,Cpt1a,Cpt1c,Fads2,Hadh,Scd1
520	Amino sugar and nucleotide sugar metabolism	51	6	0.00316951	0.103505	Galk1,Hexb,Nanp,Pgm1,Uap1,Ugdh
71	Fatty acid degradation	52	6	0.00349887	0.103505	Acsbg1,Acsl6,Aldh9a1,Cpt1a,Cpt1c,Hadh
515	Mannose type O-glycan biosynthesis	23	4	0.00377668	0.103505	Crppa,Fktn,Fut9,Pomgnt2
900	Terpenoid backbone biosynthesis	23	4	0.00377668	0.103505	Idi1,Mvk,Pdss2,Zmpste24
3320	PPAR signaling pathway	89	8	0.00385508	0.103505	Acsbg1,Acsl6,Cpt1a,Cpt1c,Fads2,Ppard,Rxra,Scd1
1250	Biosynthesis of nucleotide sugars	38	5	0.00427931	0.103505	Galk1,Nanp,Pgm1,Uap1,Ugdh
5218	Melanoma	72	7	0.00437347	0.103505	E2f3,Fgf1,Fgf2,Mitf,Pdgfb,Polk,Raf1
5205	Proteoglycans in cancer	205	13	0.00596084	0.130221	Actb,Camk2d,Cav2,Cttn,Fgf2,Gab1,Hbegf,Igf2,Itgb1,Ptch1,Raf1,Sdc2,Shh
1521	EGFR tyrosine kinase inhibitor resistance	79	7	0.00727238	0.139845	Fgf2,Gab1,Nrg1,Nrg2,Pdgfb,Raf1,Shc4
4919	Thyroid hormone signaling pathway	120	9	0.00738616	0.139845	Actb,Atp1b2,Crebbp,Med30,Notch1,Raf1,Rcan1,Rcan2,Rxra
604	Glycosphingolipid biosynthesis - ganglio series	15	3	0.00816564	0.141167	Glb1,Hexb,St3gal1
4015	Rap1 signaling pathway	214	13	0.00845014	0.141167	Actb,Efna4,Evl,Fgf1,Fgf2,Itgb1,Kit,Pdgfb,Prkd1,Prkd3,Raf1,Rasgrp2,Tln2
4012	ErbB signaling pathway	84	7	0.010079	0.159024	Camk2d,Gab1,Hbegf,Nrg1,Nrg2,Raf1,Shc4
5226	Gastric cancer	150	10	0.0108484	0.162156	E2f3,Fgf1,Fgf2,Gab1,Polk,Raf1,Rarb,Rxra,Shc4,Shh
52	Galactose metabolism	32	4	0.0125466	0.178162	Galk1,Gla,Glb1,Pgm1
5223	Non-small cell lung cancer	72	6	0.0167505	0.224258	Alk,E2f3,Polk,Raf1,Rarb,Rxra
4014	Ras signaling pathway	235	13	0.0174349	0.224258	Efna4,Fgf1,Fgf2,Foxo4,Gab1,Gng5,Igf2,Kit,Pdgfb,Raf1,Rasgrp2,Rgl1,Shc4
600	Sphingolipid metabolism	54	5	0.018652	0.224258	Asah2,Gla,Glb1,Hexb,Ugt8a
5214	Glioma	74	6	0.0189514	0.224258	Camk2d,E2f3,Pdgfb,Polk,Raf1,Shc4
4936	Alcoholic liver disease	141	9	0.0197676	0.22456	Adipor2,Aldh9a1,C1qa,C3ar1,C4a,Cpt1a,Cpt1c,Prkag2,Scd1
5225	Hepatocellular carcinoma	174	10	0.0276904	0.302465	Actb,E2f3,Gab1,Gsta3,Igf2,Mgst3,Nqo1,Polk,Raf1,Shc4
4922	Glucagon signaling pathway	104	7	0.0293479	0.308696	Camk2d,Cpt1a,Cpt1c,Crebbp,Pdhb,Prkag2,Pygl
514	Other types of O-glycan biosynthesis	43	4	0.0337738	0.342501	Galnt14,Galnt16,Gxylt1,Poglut1
4360	Axon guidance	181	10	0.0349737	0.342501	Camk2d,Efna4,Itgb1,Ntng1,Plxna4,Ptch1,Raf1,Sema6a,Shh,Trpc5
1100	Metabolic pathways	1621	58	0.0364148	0.344727	Acsbg1,Acsl6,Adpgk,Aldh9a1,Asah2,Aspa,Cmpk2,Crppa,Csgalnact1,Ddo,Dhrs3,Entpd1,Fads2,Fggy,Fktn,Fut9,Galk1,Galnt14,Galnt16,Gla,Glb1,Idi1,Gsta3,Hadh,Hccs,Hexb,Hlcs,Man1b1,Mgat4b,Mgst3,Mvk,Nanp,Nat8f1,Nos1,Nqo1,Ntpcr,Pde2a,Pdhb,Pfas,Pgm1,Pi4k2b,Pi4ka,Pigv,Pnp,Pomgnt2,Pygl,Qars,Rgn,Scd1,Setd2,Sirt3,Sms,St3gal1,Sts,Txndc12,Uap1,Ugdh,Ugt8a
5135	Yersinia infection	135	8	0.0397509	0.364169	Actb,Arpc5,Dock1,Elmo1,Itga4,Itgb1,Skap2,Traf2
5211	Renal cell carcinoma	68	5	0.0447101	0.39499	Crebbp,Egln3,Gab1,Pdgfb,Raf1
5410	Hypertrophic cardiomyopathy	91	6	0.0458967	0.39499	Actb,Cacnb2,Itga4,Itgb1,Prkag2,Slc8a3

### Sheet: Sst late-stage cortex KEGG
Annot	Term	Annotated	Significant	P-value	Padj	GeneID
1200	Carbon metabolism	121	10	0.000434447	0.110784	Eno2,Gapdh,Got1,Mdh1,Mdh2,Ogdh,Pgam1,Prps1,Suclg1,Tpi1
190	Oxidative phosphorylation	135	10	0.00102576	0.123402	Atp6v0b,Atp6v1b2,Atp6v1h,Cox5a,Cox6a2,Cycs,Ndufa3,Ndufb6,Atp5b,Atp5j
4721	Synaptic vesicle cycle	77	7	0.00182399	0.123402	Ap2m1,Atp6v0b,Atp6v1b2,Atp6v1h,Dnm1,Dnm2,Stx1b
1230	Biosynthesis of amino acids	79	7	0.00211599	0.123402	Eno2,Gapdh,Got1,Mat2b,Pgam1,Prps1,Tpi1
5022	Pathways of neurodegeneration - multiple diseases	471	21	0.00250168	0.123402	Araf,Atg14,Cox5a,Cox6a2,Csnk2b,Cycs,Dvl3,Ift57,Itpr1,Klc1,Map1lc3b,Ndufa3,Ndufb6,Pik3r4,Psen1,Septin5,Tomm40,Wdr41,Atp5b,Atp5j,Rb1cc1
5010	Alzheimer disease	383	18	0.00290359	0.123402	Araf,Atg14,Cox5a,Cox6a2,Csnk2b,Cycs,Dvl3,Gapdh,Itpr1,Klc1,Ndufa3,Ndufb6,Pik3r4,Psen1,Rtn4,Atp5b,Atp5j,Rb1cc1
5016	Huntington disease	302	15	0.0038578	0.140534	Ap2m1,Atg14,Cox5a,Cox6a2,Cycs,Ift57,Itpr1,Klc1,Ndufa3,Ndufb6,Pik3r4,Ppargc1a,Atp5b,Atp5j,Rb1cc1
20	Citrate cycle (TCA cycle)	32	4	0.00576581	0.183785	Mdh1,Mdh2,Ogdh,Suclg1
270	Cysteine and methionine metabolism	54	5	0.00756712	0.214402	Got1,Ldhb,Mat2b,Mdh1,Mdh2
5014	Amyotrophic lateral sclerosis	369	16	0.0103549	0.264051	Atg14,Cox5a,Cox6a2,Cycs,Klc1,Map1lc3b,Ndufa3,Ndufb6,Pik3r4,Tomm40,Ubqln1,Ubqln4,Wdr41,Atp5b,Atp5j,Rb1cc1
1100	Metabolic pathways	1621	50	0.0132123	0.306285	Acadm,Agpat1,Aprt,Atp6v0b,Atp6v1b2,Atp6v1h,B4galt7,Bdh1,Cant1,Ckb,Ckmt1,Cox5a,Cox6a2,Cpox,Crls1,Cycs,Dtymk,Eno2,Gapdh,Gatc,Gmps,Got1,Gucy2g,Kmt5a,Ldhb,Mat2b,Mdh1,Mdh2,Mtmr6,Nadk,Ndufa3,Ndufb6,Odc1,Ogdh,Pemt,Pgam1,Phospho1,Pi4k2a,Pigs,Plch2,Prps1,Pygm,St6galnac6,Stt3a,Suclg1,Tmlhe,Tpi1,Atp5b,Atp5j,Bckdhb
3022	Basal transcription factors	44	4	0.0176114	0.35764	Gtf2a2,Gtf2e2,Gtf2h2,Gtf2i
10	Glycolysis / Gluconeogenesis	67	5	0.0182326	0.35764	Eno2,Gapdh,Ldhb,Pgam1,Tpi1
564	Glycerophospholipid metabolism	98	6	0.0245129	0.446484	Agpat1,Crls1,Gpcpd1,Pemt,Phospho1,Plpp5
4922	Glucagon signaling pathway	104	6	0.0316257	0.495098	Crtc2,Itpr1,Ldhb,Pgam1,Ppargc1a,Pygm
640	Propanoate metabolism	31	3	0.0330381	0.495098	Ldhb,Suclg1,Bckdhb
330	Arginine and proline metabolism	54	4	0.0344447	0.495098	Ckb,Ckmt1,Got1,Odc1
5135	Yersinia infection	135	7	0.0349481	0.495098	Arpc1a,Baiap2,Crk,Limk1,Nfatc2,Pkn1,Vav2
4371	Apelin signaling pathway	137	7	0.0373997	0.501943	Gna13,Gng13,Hdac5,Itpr1,Map1lc3b,Pik3r4,Ppargc1a
5020	Prion disease	268	11	0.0433861	0.553172	Atf6b,Cox5a,Cox6a2,Csnk2b,Cycs,Itpr1,Klc1,Ndufa3,Ndufb6,Atp5b,Atp5j
4330	Notch signaling pathway	60	4	0.047855	0.558053	Dtx3l,Dvl3,Psen1,Rfng
