## Supplemental Table 26 for "Regional interneuron transcriptional changes reveal pathologic markers of disease progression in a mouse model of Alzheimer’s disease"

### Sheet: Vglut late-stage DG KEGG
Annot	Term	Annotated	Significant	P-value	Padj	GeneID
4721	Synaptic vesicle cycle	77	14	2.31783e-06	0.000376453	Ap2a2,Ap2b1,Ap2m1,Atp6v0c,Atp6v1b2,Atp6v1c1,Atp6v1e1,Atp6v1g1,Clta,Cltc,Napa,Snap25,Stxbp1,Vamp2
4714	Thermogenesis	231	26	2.52653e-06	0.000376453	Acsl6,Actg1,Adcy2,Adcy6,Arid1a,Arid1b,Atp5d,Atp5g3,Cox17,Cox5b,Frs2,Kdm3b,Kras,Ndufa13,Ndufa3,Ndufa4,Ndufa7,Ndufaf2,Prkaca,Rps6,Rps6ka2,Rps6kb1,Sirt6,Tsc1,Atp5b,Gnas
3010	Ribosome	179	21	1.25287e-05	0.00124452	Mrpl1,Mrpl21,Mrpl33,Mrpl9,Mrps10,Mrps15,Rpl17,Rpl35,Rpl36,Rpl37a,Rpl5,Rplp2,Rps10,Rps13,Rps15,Rps24,Rps25,Rps26,Rps27,Rps3a1,Rps6
4961	Endocrine and other factor-regulated calcium reabsorption	61	11	3.07855e-05	0.00229352	Adcy6,Ap2a2,Ap2b1,Ap2m1,Atp1b1,Clta,Cltc,Prkaca,Prkcb,Slc8a2,Gnas
4150	mTOR signaling pathway	157	18	7.09957e-05	0.00423134	Akt1,Akt3,Atp6v1b2,Atp6v1c1,Atp6v1e1,Atp6v1g1,Cab39,Grb10,Kras,Lamtor2,Prkcb,Rps6,Rps6ka2,Rps6kb1,Rraga,Sec13,Sgk1,Tsc1
4110	Cell cycle	125	15	0.000169838	0.00843529	Bub3,Cdc7,Cdkn1b,Chek2,E2f4,Mad1l1,Mcm4,Mcm7,Orc5,Rbl2,Skp1,Smc1a,Ywhag,Ywhah,Gadd45a
190	Oxidative phosphorylation	135	15	0.000397402	0.016918	Atp5d,Atp5g3,Atp6v0c,Atp6v1b2,Atp6v1c1,Atp6v1e1,Atp6v1g1,Cox17,Cox5b,Ndufa13,Ndufa3,Ndufa4,Ndufa7,Atp5b,Atp6ap1
4012	ErbB signaling pathway	84	10	0.00216355	0.0771414	Akt1,Akt3,Cblb,Cdkn1b,Kras,Nck2,Pak6,Prkcb,Rps6kb1,Tgfa
4370	VEGF signaling pathway	58	8	0.00232977	0.0771414	Akt1,Akt3,Cdc42,Kras,Prkcb,Ptgs2,Sphk2,Vegfa
4971	Gastric acid secretion	75	9	0.00336913	0.096361	Actg1,Adcy2,Adcy6,Atp1b1,Calm3,Kcnk2,Prkaca,Prkcb,Gnas
4213	Longevity regulating pathway - multiple species	62	8	0.00356661	0.096361	Adcy2,Adcy6,Akt1,Akt3,Hspa8,Kras,Prkaca,Rps6kb1
4114	Oocyte meiosis	121	12	0.00388031	0.096361	Adcy2,Adcy6,Calm3,Mad1l1,Ppp1ca,Ppp2r1b,Prkaca,Rps6ka2,Skp1,Smc1a,Ywhag,Ywhah
4966	Collecting duct acid secretion	27	5	0.00428468	0.0974222	Atp6v0c,Atp6v1b2,Atp6v1c1,Atp6v1e1,Atp6v1g1
1522	Endocrine resistance	93	10	0.00457688	0.0974222	Adcy2,Adcy6,Akt1,Akt3,Cdkn1b,Dll1,Kras,Prkaca,Rps6kb1,Gnas
4725	Cholinergic synapse	112	11	0.00601327	0.100773	Adcy2,Adcy6,Akt1,Akt3,Gnao1,Gng12,Kcnq3,Kcnq4,Kras,Prkaca,Prkcb
5016	Huntington disease	302	22	0.00621295	0.100773	Ap2a2,Ap2b1,Ap2m1,Atp5d,Atp5g3,Bbc3,Clta,Cltc,Cox5b,Dlg4,Dnal1,Ndufa13,Ndufa3,Ndufa4,Ndufa7,Polr2b,Psma3,Psmd4,Rest,Tuba4a,Atp5b,Psmb6
5211	Renal cell carcinoma	68	8	0.00630833	0.100773	Akt1,Akt3,Cdc42,Elob,Kras,Pak6,Tgfa,Vegfa
5171	Coronavirus disease - COVID-19	248	19	0.0063236	0.100773	C1qb,C4b,Irf9,Prkcb,Rpl17,Rpl35,Rpl36,Rpl37a,Rpl5,Rplp2,Rps10,Rps13,Rps15,Rps24,Rps25,Rps26,Rps27,Rps3a1,Rps6
4724	Glutamatergic synapse	113	11	0.00642515	0.100773	Adcy2,Adcy6,Dlg4,Gnao1,Gng12,Grm4,Homer2,Prkaca,Prkcb,Slc38a2,Gnas
4723	Retrograde endocannabinoid signaling	148	13	0.00756666	0.110694	Adcy2,Adcy6,Dagla,Gabrb2,Gnao1,Gng12,Ndufa13,Ndufa3,Ndufa4,Ndufa7,Prkaca,Prkcb,Ptgs2
4072	Phospholipase D signaling pathway	149	13	0.00799284	0.110694	Adcy2,Adcy6,Akt1,Akt3,Arf1,Arf2,Dgke,Dgkz,Grm4,Kras,Sphk2,Tsc1,Gnas
4923	Regulation of lipolysis in adipocytes	57	7	0.00823892	0.110694	Adcy2,Adcy6,Akt1,Akt3,Prkaca,Ptgs2,Gnas
4962	Vasopressin-regulated water reabsorption	44	6	0.00854349	0.110694	Adcy6,Dync1i1,Prkaca,Rab5b,Vamp2,Gnas
4261	Adrenergic signaling in cardiomyocytes	152	13	0.0093859	0.114281	Adcy2,Adcy6,Akt1,Akt3,Atp1b1,Atp2a2,Calm3,Ppp1ca,Ppp2r1b,Prkaca,Slc8a2,Tpm1,Gnas
4919	Thyroid hormone signaling pathway	120	11	0.0099626	0.114281	Actg1,Akt1,Akt3,Atp1b1,Atp2a2,Kras,Med27,Prkaca,Prkcb,Thra,Thrb
4371	Apelin signaling pathway	137	12	0.0103011	0.114281	Adcy2,Adcy6,Akt1,Akt3,Calm3,Gng12,Kras,Prkaca,Rps6,Rps6kb1,Slc8a2,Sphk2
4727	GABAergic synapse	89	9	0.0103543	0.114281	Adcy2,Adcy6,Gabarapl1,Gabrb2,Gnao1,Gng12,Prkaca,Prkcb,Slc38a2
4211	Longevity regulating pathway	90	9	0.0111036	0.118174	Adcy2,Adcy6,Akt1,Akt3,Ehmt2,Kras,Prkaca,Rps6kb1,Tsc1
5212	Pancreatic cancer	76	8	0.0121447	0.124798	Akt1,Akt3,Cdc42,Kras,Rps6kb1,Tgfa,Vegfa,Gadd45a
4914	Progesterone-mediated oocyte maturation	92	9	0.0127233	0.126385	Adcy2,Adcy6,Akt1,Akt3,Kras,Mad1l1,Prkaca,Rps6ka2,Stk10
4015	Rap1 signaling pathway	214	16	0.0145196	0.139576	Actg1,Adcy2,Adcy6,Akt1,Akt3,Calm3,Cdc42,Ctnnd1,Farp2,Gnao1,Kras,Pfn1,Prkcb,Prkd1,Vegfa,Gnas
1521	EGFR tyrosine kinase inhibitor resistance	79	8	0.0151261	0.140861	Akt1,Akt3,Kras,Prkcb,Rps6,Rps6kb1,Tgfa,Vegfa
4144	Endocytosis	272	19	0.015997	0.144458	Ap2a2,Ap2b1,Ap2m1,Arf1,Arf2,Arf3,Cblb,Cdc42,Chmp2a,Chmp3,Clta,Cltc,Dnajc6,Hspa8,Rab5b,Sh3gl1,Vps45,Vps4b,Vta1
4066	HIF-1 signaling pathway	114	10	0.0181732	0.156084	Akt1,Akt3,Cdkn1b,Elob,Eno2,Gapdh,Prkcb,Rps6,Rps6kb1,Vegfa
4068	FoxO signaling pathway	131	11	0.018332	0.156084	Akt1,Akt3,Bcl6,Bnip3,Cdkn1b,Gabarapl1,Homer2,Kras,Rbl2,Sgk1,Gadd45a
3040	Spliceosome	134	11	0.0213284	0.163153	Hspa8,Lsm6,Pcbp1,Pqbp1,Rbm25,Sf3b3,Snrpb,Snrpd2,Srsf2,U2surp,Zmat2
4915	Estrogen signaling pathway	134	11	0.0213284	0.163153	Adcy2,Adcy6,Akt1,Akt3,Calm3,Gnao1,Hspa8,Kras,Prkaca,Tgfa,Gnas
4970	Salivary secretion	85	8	0.022624	0.163153	Adcy2,Adcy6,Atp1b1,Calm3,Prkaca,Prkcb,Vamp2,Gnas
4921	Oxytocin signaling pathway	153	12	0.0229319	0.163153	Actg1,Adcy2,Adcy6,Calm3,Gnao1,Kras,Myl6,Ppp1ca,Prkaca,Prkcb,Ptgs2,Gnas
4210	Apoptosis	136	11	0.0235169	0.163153	Actg1,Akt1,Akt3,Bbc3,Kras,Parp2,Ptpn13,Sptan1,Tuba4a,Xiap,Gadd45a
4925	Aldosterone synthesis and secretion	102	9	0.0235574	0.163153	Adcy2,Adcy6,Atp1b1,Calm3,Dagla,Prkaca,Prkcb,Prkd1,Gnas
5165	Human papillomavirus infection	362	23	0.0238895	0.163153	Akt1,Akt3,Atp6v0c,Atp6v1b2,Atp6v1c1,Atp6v1e1,Atp6v1g1,Cdc42,Cdkn1b,Col6a1,Col6a4,Irf9,Kras,Ppp2r1b,Prkaca,Ptgs2,Rbl2,Rps6kb1,Tsc1,Vegfa,Vtn,Atp6ap1,Gnas
4540	Gap junction	86	8	0.0240897	0.163153	Adcy2,Adcy6,Htr2c,Kras,Prkaca,Prkcb,Tuba4a,Gnas
4911	Insulin secretion	86	8	0.0240897	0.163153	Adcy2,Adcy6,Atp1b1,Prkaca,Prkcb,Snap25,Vamp2,Gnas
5415	Diabetic cardiomyopathy	211	15	0.0264055	0.169766	Akt1,Akt3,Atp2a2,Atp5d,Atp5g3,Cox5b,Gapdh,Mpc1,Ndufa13,Ndufa3,Ndufa4,Ndufa7,Ppp1ca,Prkcb,Atp5b
4910	Insulin signaling pathway	139	11	0.0271009	0.169766	Akt1,Akt3,Calm3,Cblb,Kras,Ppp1ca,Prkaca,Prkar1a,Rps6,Rps6kb1,Tsc1
4927	Cortisol synthesis and secretion	72	7	0.0273448	0.169766	Adcy2,Adcy6,Kcnk2,Nceh1,Pbx1,Prkaca,Gnas
5223	Non-small cell lung cancer	72	7	0.0273448	0.169766	Akt1,Akt3,Jak3,Kras,Prkcb,Tgfa,Gadd45a
5014	Amyotrophic lateral sclerosis	369	23	0.0289979	0.175371	Actg1,Anxa11,Atp5d,Atp5g3,Chchd10,Cox5b,Dnal1,Ndufa13,Ndufa3,Ndufa4,Ndufa7,Nup43,Pfn1,Psma3,Psmd4,Sec13,Sigmar1,Tank,Tpr,Tuba4a,Ubqln2,Atp5b,Psmb6
5017	Spinocerebellar ataxia	141	11	0.0296995	0.175371	Akt1,Akt3,Atp2a2,Atxn10,Dab1,Gtf2b,Kcnc3,Prkcb,Psma3,Psmd4,Psmb6
4912	GnRH signaling pathway	90	8	0.0306188	0.175371	Adcy2,Adcy6,Calm3,Cdc42,Kras,Prkaca,Prkcb,Gnas
4140	Autophagy - animal	142	11	0.0310637	0.175371	Akt1,Akt3,Bnip3,Gabarapl1,Kras,Prkaca,Rab33b,Rps6kb1,Rraga,Tank,Tsc1
5214	Glioma	74	7	0.0311901	0.175371	Akt1,Akt3,Calm3,Kras,Prkcb,Tgfa,Gadd45a
5032	Morphine addiction	91	8	0.0324237	0.178931	Adcy2,Adcy6,Gabrb2,Gnao1,Gng12,Prkaca,Prkcb,Gnas
5163	Human cytomegalovirus infection	256	17	0.0336088	0.18053	Adcy2,Adcy6,Akt1,Akt3,B2m,Calm3,Cx3cl1,Gnao1,Gng12,Kras,Prkaca,Prkcb,Ptgs2,Rps6kb1,Tsc1,Vegfa,Gnas
4270	Vascular smooth muscle contraction	144	11	0.0339251	0.18053	Adcy2,Adcy6,Cald1,Calm3,Myh9,Myl6,Ppp1ca,Prkaca,Prkcb,Ramp2,Gnas
511	Other glycan degradation	18	3	0.035141	0.18372	Gba2,Neu1,Neu3
5134	Legionellosis	61	6	0.0377917	0.188373	Arf1,Arf2,Bnip3,Clk1,Hbs1l,Hspa8
5414	Dilated cardiomyopathy	94	8	0.0382704	0.188373	Actg1,Adcy2,Adcy6,Atp2a2,Prkaca,Slc8a2,Tpm1,Gnas
4926	Relaxin signaling pathway	129	10	0.0385531	0.188373	Adcy2,Adcy6,Akt1,Akt3,Gnao1,Gng12,Kras,Prkaca,Vegfa,Gnas
4120	Ubiquitin mediated proteolysis	147	11	0.0385595	0.188373	Cblb,Cdc34,Cop1,Elob,Herc4,Rchy1,Rhobtb2,Skp1,Ubb,Ube2ql1,Xiap
5010	Alzheimer disease	383	23	0.0416604	0.194238	Akt1,Akt3,Atp2a2,Atp5d,Atp5g3,Bace1,Calm3,Cdk5r1,Cox5b,Csnk2b,Gapdh,Kras,Ndufa13,Ndufa3,Ndufa4,Ndufa7,Psma3,Psmd4,Ptgs2,Rtn4,Tuba4a,Atp5b,Psmb6
5205	Proteoglycans in cancer	205	14	0.0417634	0.194238	Actg1,Akt1,Akt3,Cdc42,Frs2,Kras,Ppp1ca,Prkaca,Prkcb,Rps6,Rps6kb1,Sdc2,Vegfa,Vtn
4726	Serotonergic synapse	131	10	0.0421321	0.194238	Gabrb2,Gnao1,Gng12,Htr2c,Kcnd2,Kras,Prkaca,Prkcb,Ptgs2,Gnas
5207	Chemical carcinogenesis - receptor activation	225	15	0.0429375	0.194238	Adcy2,Adcy6,Akt1,Akt3,Bcl6,Dll1,Kras,Prkaca,Prkcb,Ptges3,Rps6ka2,Rps6kb1,Vegfa,Xiap,Gnas
5012	Parkinson disease	264	17	0.0430192	0.194238	Atp5d,Atp5g3,Calm3,Cox5b,Ndufa13,Ndufa3,Ndufa4,Ndufa7,Prkaca,Psma3,Psmd4,Septin5,Tuba4a,Ubb,Atp5b,Gnas,Psmb6
4713	Circadian entrainment	98	8	0.0471096	0.206451	Adcy2,Adcy6,Calm3,Gnao1,Gng12,Prkaca,Prkcb,Gnas
5231	Choline metabolism in cancer	98	8	0.0471096	0.206451	Akt1,Akt3,Dgke,Dgkz,Kras,Prkcb,Rps6kb1,Tsc1
4728	Dopaminergic synapse	135	10	0.0499571	0.210659	Akt1,Akt3,Calm3,Gnao1,Gng12,Ppp1ca,Ppp2r1b,Prkaca,Prkcb,Gnas

### Sheet: Vglut late-stage CA1 KEGG
Annot	Term	Annotated	Significant	P-value	Padj	GeneID
4142	Lysosome	135	9	0.00154968	0.317995	Abca2,Ap1b1,Ap1g2,Atp6v0d1,Cln3,Ctsd,Gba,Ppt1,Ppt2
470	D-Amino acid metabolism	6	2	0.00570121	0.317995	Ddo,Gls
3018	RNA degradation	84	6	0.00671571	0.317995	Edc3,Edc4,Eno1,Lsm2,Pan3,Xrn1
1250	Biosynthesis of nucleotide sugars	38	4	0.00680907	0.317995	Galk1,Galk2,Hk1,Nagk
1100	Metabolic pathways	1621	46	0.00728318	0.317995	Abhd16a,Acad8,Acer3,Akr1a1,Akr1c18,Ash1l,Atp6v0d1,Azin2,Bcat1,Cycs,Cyp2c38,Dctpp1,Ddo,Eno1,Entpd5,Gad1,Galk1,Galk2,Gatc,Gba,Gls,Gstp1,Hk1,Impdh1,Lias,Mat2a,Mogs,Nagk,Naprt,Ndst4,Ndufb5,Ndufb9,Nsd1,Pcyt2,Pde1a,Pdha1,Plcb1,Pld3,Pld4,Pomk,Ppt1,Ppt2,Setd2,Suclg1,Atp6v1f,Pgm2l1
4724	Glutamatergic synapse	113	7	0.00757806	0.317995	Gls,Gnb1,Gng4,Grik5,Homer1,Plcb1,Slc1a6
4727	GABAergic synapse	89	6	0.00884637	0.317995	Gabarapl2,Gabrg2,Gad1,Gls,Gnb1,Gng4
3010	Ribosome	179	9	0.00993734	0.317995	Mrpl32,Mrps16,Rpl10a,Rpl15,Rpl36a,Rpl36al,Rpl4,Rpl7a,Rplp1
4713	Circadian entrainment	98	6	0.013835	0.385037	Camk2b,Gnb1,Gng4,Plcb1,Rasd1,Ryr3
4926	Relaxin signaling pathway	129	7	0.0150405	0.385037	Akt2,Arrb2,Gnb1,Gng4,Map2k4,Plcb1,Sos2
520	Amino sugar and nucleotide sugar metabolism	51	4	0.0188603	0.402446	Galk1,Galk2,Hk1,Nagk
4728	Dopaminergic synapse	135	7	0.0188647	0.402446	Akt2,Arrb2,Camk2b,Gnb1,Gng4,Plcb1,Ppp2r5c
4725	Cholinergic synapse	112	6	0.0250474	0.49324	Akt2,Camk2b,Gnb1,Gng4,Kcnq5,Plcb1
4066	HIF-1 signaling pathway	114	6	0.0270317	0.494295	Akt2,Camk2b,Eno1,Hk1,Pdha1,Rbx1
5032	Morphine addiction	91	5	0.0359341	0.505363	Arrb2,Gabrg2,Gnb1,Gng4,Pde1a
4932	Non-alcoholic fatty liver disease	156	7	0.0375412	0.505363	Adipor1,Akt2,Bax,Cebpa,Cycs,Ndufb5,Ndufb9
250	Alanine, aspartate and glutamate metabolism	39	3	0.0428973	0.505363	Ddo,Gad1,Gls
10	Glycolysis / Gluconeogenesis	67	4	0.0453036	0.505363	Akr1a1,Eno1,Hk1,Pdha1
5230	Central carbon metabolism in cancer	69	4	0.0495701	0.505363	Akt2,Gls,Hk1,Pdha1

### Sheet: Vglut late-stage CA3 KEGG
Annot	Term	Annotated	Significant	P-value	Padj	GeneID
5014	Amyotrophic lateral sclerosis	369	49	1.38184e-06	0.000431135	Alyref,Alyref2,Apaf1,C9orf72,Chmp2b,Cyc1,Dctn4,Dctn6,Ern1,Gle1,Grin2b,Grin2d,Map2k3,Map2k6,Ndufa10,Ndufa11,Ndufa5,Ndufa9,Ndufb10,Ndufb6,Ndufb7,Ndufc1,Ndufs2,Ndufs3,Ndufs7,Ndufv1,Ndufv2,Nup160,Nup188,Nup88,Nxt1,Ppp3cc,Psma7,Psmb2,Psmc4,Psmc5,Psmc6,Psmd6,Psmd7,Sdhc,Seh1l,Smcr8,Tomm40,Tubb2b,Tubb3,Uqcrfs1,Vapb,Atp5o,Uqcrc1
5020	Prion disease	268	37	1.16058e-05	0.0018105	Apaf1,Atf2,C1qc,Cyc1,Fyn,Grin2b,Grin2d,Grin3a,Ndufa10,Ndufa11,Ndufa5,Ndufa9,Ndufb10,Ndufb6,Ndufb7,Ndufc1,Ndufs2,Ndufs3,Ndufs7,Ndufv1,Ndufv2,Pik3cd,Ppp3cc,Psma7,Psmb2,Psmc4,Psmc5,Psmc6,Psmd6,Psmd7,Sdhc,Tubb2b,Tubb3,Uqcrfs1,Vdac2,Atp5o,Uqcrc1
3013	Nucleocytoplasmic transport	117	20	6.4816e-05	0.00674086	Alyref,Alyref2,Ddx39b,Gle1,Ipo11,Ipo7,Kpna6,Kpnb1,Magoh,Nup160,Nup188,Nup88,Nxt1,Pnn,Pym1,Seh1l,Senp2,Upf2,Xpo5,Xpo6
3022	Basal transcription factors	44	11	9.16946e-05	0.00681356	Ercc2,Gtf2e1,Gtf2f2,Gtf2h2,Gtf2ird1,Taf11,Taf12,Taf13,Taf4,Taf8,Taf9
5012	Parkinson disease	264	34	0.000109192	0.00681356	Apaf1,Cyc1,Ern1,Maoa,Mfn1,Ndufa10,Ndufa11,Ndufa5,Ndufa9,Ndufb10,Ndufb6,Ndufb7,Ndufc1,Ndufs2,Ndufs3,Ndufs7,Ndufv1,Ndufv2,Psma7,Psmb2,Psmc4,Psmc5,Psmc6,Psmd6,Psmd7,Sdhc,Slc39a7,Tubb2b,Tubb3,Txn2,Uqcrfs1,Vdac2,Atp5o,Uqcrc1
5016	Huntington disease	302	37	0.0001564	0.00765434	Apaf1,Cyc1,Dctn4,Dctn6,Ern1,Grin2b,Ndufa10,Ndufa11,Ndufa5,Ndufa9,Ndufb10,Ndufb6,Ndufb7,Ndufc1,Ndufs2,Ndufs3,Ndufs7,Ndufv1,Ndufv2,Polr2d,Psma7,Psmb2,Psmc4,Psmc5,Psmc6,Psmd6,Psmd7,Rcor1,Sdhc,Sin3a,Taf4,Tubb2b,Tubb3,Uqcrfs1,Vdac2,Atp5o,Uqcrc1
5010	Alzheimer disease	383	44	0.000171732	0.00765434	Apaf1,Aph1b,Araf,Chuk,Cyc1,Ern1,Frat2,Grin2b,Grin2d,Hsd17b10,Insr,Mme,Ndufa10,Ndufa11,Ndufa5,Ndufa9,Ndufb10,Ndufb6,Ndufb7,Ndufc1,Ndufs2,Ndufs3,Ndufs7,Ndufv1,Ndufv2,Nfkb1,Pik3cd,Ppp3cc,Psma7,Psmb2,Psmc4,Psmc5,Psmc6,Psmd6,Psmd7,Rela,Sdhc,Slc39a7,Tubb2b,Tubb3,Uqcrfs1,Vdac2,Atp5o,Uqcrc1
4120	Ubiquitin mediated proteolysis	147	22	0.0002177	0.0084903	Birc6,Cul1,Cul3,Ddb2,Fzr1,Klhl9,Mdm2,Mgrn1,Nedd4,Nhlrc1,Pias4,Prpf19,Sae1,Ube2a,Ube2e1,Ube2k,Ube2n,Ube2q2,Ube2r2,Ube2s,Ube2z,Uba3
5208	Chemical carcinogenesis - reactive oxygen species	222	29	0.000270945	0.00939275	Abl2,Araf,Chuk,Cyc1,Gstm1,Map3k14,Ndufa10,Ndufa11,Ndufa5,Ndufa9,Ndufb10,Ndufb6,Ndufb7,Ndufc1,Ndufs2,Ndufs3,Ndufs7,Ndufv1,Ndufv2,Nfkb1,Pik3cd,Ptpn1,Ptpn11,Rela,Sdhc,Uqcrfs1,Vdac2,Atp5o,Uqcrc1
3030	DNA replication	35	9	0.000317423	0.00990361	Mcm5,Pcna,Pola2,Pold3,Pole3,Rfc2,Rfc5,Rpa3,Ssbp1
3420	Nucleotide excision repair	43	10	0.000361329	0.0102486	Ddb2,Ercc2,Ercc5,Gtf2h2,Pcna,Pold3,Pole3,Rfc2,Rfc5,Rpa3
3040	Spliceosome	134	20	0.000431212	0.0112115	Alyref,Alyref2,Ddx39b,Dhx15,Hnrnpk,Hnrnpu,Magoh,Prpf18,Prpf19,Prpf8,Rbmx,Sf3a1,Snrnp200,Snrpb2,Srsf6,Tcerg1,Txnl4a,U2af2,Bud31,Snrnp27
4932	Non-alcoholic fatty liver disease	156	22	0.000510052	0.0122413	Cyc1,Ern1,Insr,Ndufa10,Ndufa11,Ndufa5,Ndufa9,Ndufb10,Ndufb6,Ndufb7,Ndufc1,Ndufs2,Ndufs3,Ndufs7,Ndufv1,Ndufv2,Nfkb1,Pik3cd,Rela,Sdhc,Uqcrfs1,Uqcrc1
5022	Pathways of neurodegeneration - multiple diseases	471	49	0.00077672	0.0173098	Apaf1,Araf,Atxn3,C9orf72,Chmp2b,Cyc1,Dctn4,Dctn6,Ern1,Frat2,Grin2b,Grin2d,Hsd17b10,Map2k3,Map2k6,Mfn1,Ndufa10,Ndufa11,Ndufa5,Ndufa9,Ndufb10,Ndufb6,Ndufb7,Ndufc1,Ndufs2,Ndufs3,Ndufs7,Ndufv1,Ndufv2,Nfkb1,Ppp3cc,Psma7,Psmb2,Psmc4,Psmc5,Psmc6,Psmd6,Psmd7,Rela,Sdhc,Smcr8,Tomm40,Tubb2b,Tubb3,Uqcrfs1,Vapb,Vdac2,Atp5o,Uqcrc1
3015	mRNA surveillance pathway	103	16	0.00101819	0.0211784	Alyref,Alyref2,Cpsf1,Cpsf4,Cstf3,Ddx39b,Etf1,Gle1,Magoh,Nxt1,Pabpc4,Pnn,Ppp2r5d,Pym1,Upf2,Wdr82
190	Oxidative phosphorylation	135	19	0.00123282	0.0240399	Atp6v0b,Cyc1,Ndufa10,Ndufa11,Ndufa5,Ndufa9,Ndufb10,Ndufb6,Ndufb7,Ndufc1,Ndufs2,Ndufs3,Ndufs7,Ndufv1,Ndufv2,Sdhc,Uqcrfs1,Atp5o,Uqcrc1
3430	Mismatch repair	22	6	0.00233191	0.0427973	Pcna,Pold3,Rfc2,Rfc5,Rpa3,Ssbp1
250	Alanine, aspartate and glutamate metabolism	39	8	0.00326438	0.0565826	Adss,Aldh4a1,Asl,Cad,Gpt,Nat8l,Nit2,Rimkla
5030	Cocaine addiction	48	9	0.00351638	0.0577426	Atf2,Gpsm1,Grin2b,Grin2d,Grin3a,Maoa,Nfkb1,Ppp1r1b,Rela
5415	Diabetic cardiomyopathy	211	24	0.00568334	0.0886601	Cyc1,G6pdx,Insr,Ndufa10,Ndufa11,Ndufa5,Ndufa9,Ndufb10,Ndufb6,Ndufb7,Ndufc1,Ndufs2,Ndufs3,Ndufs7,Ndufv1,Ndufv2,Nfkb1,Pik3cd,Rela,Sdhc,Uqcrfs1,Vdac2,Atp5o,Uqcrc1
5222	Small cell lung cancer	93	13	0.00735317	0.109247	Apaf1,Chuk,Col4a2,Ddb2,Itga6,Lama4,Lama5,Lamb1,Lamb2,Nfkb1,Pik3cd,Rela,Zbtb17
1210	2-Oxocarboxylic acid metabolism	20	5	0.00808571	0.11467	Bcat2,Gpt,Idh2,Idh3b,Idh3g
4714	Thermogenesis	231	25	0.00900508	0.122156	Atf2,Cox14,Cyc1,Map2k3,Ndufa10,Ndufa11,Ndufa5,Ndufa9,Ndufb10,Ndufb6,Ndufb7,Ndufc1,Ndufs2,Ndufs3,Ndufs7,Ndufv1,Ndufv2,Nppa,Rps6ka1,Rps6kb2,Sdhc,Smarca4,Uqcrfs1,Atp5o,Uqcrc1
1230	Biosynthesis of amino acids	79	11	0.0134953	0.175439	Aldoc,Asl,Bcat2,Gpt,Idh2,Idh3b,Pfkm,Pgam1,Prps2,Psat1,Idh3g
3460	Fanconi anemia pathway	51	8	0.0169623	0.211689	Eme2,Faap100,Fance,Fancf,Fancg,Fancm,Rpa3,Slx1b
4130	SNARE interactions in vesicular transport	33	6	0.0187629	0.225155	Sec22b,Snap23,Stx16,Stx1b,Stx2,Vamp7
1240	Biosynthesis of cofactors	152	17	0.021121	0.244065	Adss,Ak2,Bcat2,Cad,Flad1,Fpgs,Mocs1,Mthfd2l,Nadk,Pdxp,Pmm2,Psat1,Pts,Rdh13,Spr,Urod,Vkorc1l1
1200	Carbon metabolism	121	14	0.0265989	0.294417	Adh5,Aldoc,Fh1,G6pdx,Gpt,Idh2,Idh3b,Pfkm,Pgam1,Pgd,Prps2,Psat1,Sdhc,Idh3g
5145	Toxoplasmosis	110	13	0.0273657	0.294417	Chuk,Irak1,Itga6,Lama4,Lama5,Lamb1,Lamb2,Map2k3,Map2k6,Map3k7,Nfkb1,Rela,Stat1
4392	Hippo signaling pathway - multiple species	27	5	0.0288607	0.300151	Dchs2,Frmd6,Mob1a,Pak1,Wwc1
3050	Proteasome	47	7	0.0320693	0.322762	Psma7,Psmb2,Psmc4,Psmc5,Psmc6,Psmd6,Psmd7
1523	Antifolate resistance	29	5	0.0381506	0.361658	Abcc4,Chuk,Fpgs,Nfkb1,Rela
5221	Acute myeloid leukemia	70	9	0.0382523	0.361658	Araf,Ccna1,Chuk,Dusp6,Nfkb1,Per2,Pik3cd,Rela,Rps6kb2
1100	Metabolic pathways	1621	122	0.0473095	0.41426	Acadvl,Adh5,Adss,Agk,Agpat1,Agpat3,Agps,Ahcy,Ak2,Aldh4a1,Aldoc,Ampd3,Apip,Asl,Atp6v0b,B4galt7,Bcat2,Cad,Cers5,Chac2,Chka,Chsy3,Cyc1,Dctd,Dhcr7,Dhtkd1,Dnmt1,Dnmt3a,Dpm1,Entpd4,Ethe1,Ext1,Fh1,Flad1,Fpgs,G6pdx,Galc,Gale,Galntl6,Glo1,Gmps,Gnpda2,Gpt,Gstm1,Guk1,Hmgcll1,Hmox2,Hsd17b10,Idh2,Idh3b,Idua,Itpa,Kmt2b,Kmt5a,L2hgdh,Lancl1,Lap3,Lpin1,Maoa,Mgat1,Minpp1,Mocs1,Mtfmt,Mthfd2l,Mtmr2,Mtmr7,Nadk,Nat8l,…
3450	Non-homologous end-joining	13	3	0.0489346	0.41426	Dclre1c,Prkdc,Rad50
5169	Epstein-Barr virus infection	231	22	0.0490419	0.41426	Apaf1,Calr,Ccna1,Chuk,Ddb2,Irak1,Map2k3,Map2k6,Map3k14,Map3k7,Mdm2,Nedd4,Nfkb1,Pik3cd,Psmc4,Psmc5,Psmc6,Psmd6,Psmd7,Rela,Sin3a,Stat1
3440	Homologous recombination	41	6	0.049127	0.41426	Nbn,Pold3,Rad50,Rad52,Rpa3,Ssbp1

### Sheet: Vglut late-stage cortex KEGG
Annot	Term	Annotated	Significant	P-value	Padj	GeneID
4071	Sphingolipid signaling pathway	124	14	4.48611e-06	0.000701952	Degs1,Gnaq,Mapk1,Mapk10,Mapk12,Pik3r2,Pik3r3,Ppp2r3a,Ppp2r5e,Prkce,Prkcz,Raf1,S1pr5,Traf2
4914	Progesterone-mediated oocyte maturation	92	12	4.8578e-06	0.000701952	Anapc13,Anapc15,Braf,Cdc25b,Cpeb4,Hsp90ab1,Mapk1,Mapk10,Mapk12,Pik3r2,Pik3r3,Raf1
5211	Renal cell carcinoma	68	10	1.03143e-05	0.00099361	Braf,Cdkn1a,Cul2,Egln1,Ets1,Mapk1,Pik3r2,Pik3r3,Raf1,Tfe3
4930	Type II diabetes mellitus	48	8	3.17521e-05	0.00229409	Cacna1d,Cacna1e,Mapk1,Mapk10,Pik3r2,Pik3r3,Prkce,Prkcz
5212	Pancreatic cancer	76	9	0.000163311	0.00824988	Bcl2l1,Braf,Cdkn1a,Jak1,Mapk1,Mapk10,Pik3r2,Pik3r3,Raf1
4068	FoxO signaling pathway	131	12	0.000171278	0.00824988	Braf,Ccnd2,Cdkn1a,Foxo1,Klf2,Mapk1,Mapk10,Mapk12,Pik3r2,Pik3r3,Prkaa1,Raf1
4910	Insulin signaling pathway	139	12	0.000298721	0.0108867	Acaca,Braf,Flot1,Foxo1,Mapk1,Mapk10,Pik3r2,Pik3r3,Prkaa1,Prkar2b,Prkcz,Raf1
4360	Axon guidance	181	14	0.000301361	0.0108867	Ilk,Itgb1,Mapk1,Pik3r2,Pik3r3,Ppp3ca,Prkcz,Raf1,Rgs3,Robo3,Sema3a,Sema7a,Slit2,Trpc3
4722	Neurotrophin signaling pathway	121	11	0.000340848	0.010945	Braf,Mapk1,Mapk10,Mapk12,Nfkbib,Pik3r2,Pik3r3,Prdm4,Raf1,Sort1,Bex3
5213	Endometrial cancer	58	7	0.000780754	0.0225638	Braf,Cdkn1a,Ilk,Mapk1,Pik3r2,Pik3r3,Raf1
4210	Apoptosis	136	11	0.000919292	0.022639	Bcl2l1,Birc2,Ctsz,Diablo,Lmnb1,Mapk1,Mapk10,Pik3r2,Pik3r3,Raf1,Traf2
5166	Human T-cell leukemia virus 1 infection	250	16	0.000940029	0.022639	Anapc13,Anapc15,Bcl2l1,Ccnd2,Cdkn1a,Ets1,H2-DMa,H2-T10,Jak1,Mapk1,Mapk10,Pik3r2,Pik3r3,Ppp3ca,Ranbp3,Tbpl1
1521	EGFR tyrosine kinase inhibitor resistance	79	8	0.0010872	0.0232103	Bcl2l1,Braf,Fgf2,Jak1,Mapk1,Pik3r2,Pik3r3,Raf1
4218	Cellular senescence	184	13	0.00115352	0.0232103	Cacna1d,Ccnd2,Cdkn1a,Ets1,Foxo1,H2-T10,Lin37,Mapk1,Mapk12,Pik3r2,Pik3r3,Ppp3ca,Raf1
5017	Spinocerebellar ataxia	141	11	0.00123717	0.0232103	Afg3l1,Gnaq,Mapk10,Pik3r2,Pik3r3,Psmb4,Ryr1,Tbpl1,Traf2,Trpc3,Ulk1
4929	GnRH secretion	63	7	0.001285	0.0232103	Cacna1d,Gabbr1,Gnaq,Mapk1,Pik3r2,Pik3r3,Raf1
5235	PD-L1 expression and PD-1 checkpoint pathway in cancer	88	8	0.00218685	0.0354319	Jak1,Mapk1,Mapk12,Nfkbib,Pik3r2,Pik3r3,Ppp3ca,Raf1
4921	Oxytocin signaling pathway	153	11	0.00238011	0.0354319	Cacna1d,Cacng3,Cacng4,Cdkn1a,Gnaq,Mapk1,Ppp3ca,Prkaa1,Raf1,Rgs2,Ryr1
5167	Kaposi sarcoma-associated herpesvirus infection	224	14	0.00241856	0.0354319	Cdkn1a,Fgf2,Gng5,H2-T10,Irf3,Jak1,Mapk1,Mapk10,Mapk12,Pik3r2,Pik3r3,Ppp3ca,Raf1,Traf2
5145	Toxoplasmosis	110	9	0.00245203	0.0354319	Bcl2l1,Birc2,H2-DMa,Itgb1,Jak1,Mapk1,Mapk10,Mapk12,Nfkbib
5218	Melanoma	72	7	0.00280039	0.0384849	Braf,Cdkn1a,Fgf2,Mapk1,Pik3r2,Pik3r3,Raf1
5135	Yersinia infection	135	10	0.00299287	0.0384849	Gnaq,Irf3,Itgb1,Mapk1,Mapk10,Mapk12,Pik3r2,Pik3r3,Traf2,Wasl
1522	Endocrine resistance	93	8	0.00309638	0.0384849	Braf,Cdkn1a,Mapk1,Mapk10,Mapk12,Pik3r2,Pik3r3,Raf1
4917	Prolactin signaling pathway	74	7	0.0032724	0.0384849	Ccnd2,Mapk1,Mapk10,Mapk12,Pik3r2,Pik3r3,Raf1
4371	Apelin signaling pathway	137	10	0.00332914	0.0384849	Gnaq,Gng5,Hdac4,Klf2,Mapk1,Mef2a,Prkaa1,Prkce,Raf1,Ryr1
5220	Chronic myeloid leukemia	76	7	0.00380286	0.0422703	Bcl2l1,Braf,Cdkn1a,Mapk1,Pik3r2,Pik3r3,Raf1
4370	VEGF signaling pathway	58	6	0.00408363	0.0423982	Mapk1,Mapk12,Pik3r2,Pik3r3,Ppp3ca,Raf1
4919	Thyroid hormone signaling pathway	120	9	0.00440176	0.0423982	Atp1b3,Foxo1,Mapk1,Med13,Med30,Ncoa2,Pik3r2,Pik3r3,Raf1
5170	Human immunodeficiency virus 1 infection	240	14	0.00450563	0.0423982	Ap1g1,Bcl2l1,Gnaq,Gng5,H2-T10,Irf3,Mapk1,Mapk10,Mapk12,Pik3r2,Pik3r3,Ppp3ca,Raf1,Traf2
5215	Prostate cancer	99	8	0.00454925	0.0423982	Braf,Cdkn1a,Foxo1,Hsp90ab1,Mapk1,Pik3r2,Pik3r3,Raf1
4530	Tight junction	167	11	0.00466561	0.0423982	Amotl2,Cacna1d,Cgn,Cgnl1,Ezr,Itgb1,Mapk10,Prkaa1,Prkce,Prkcz,Synpo
4730	Long-term depression	60	6	0.0048355	0.0423982	Braf,Gnaq,Gnaz,Mapk1,Raf1,Ryr1
4010	MAPK signaling pathway	294	16	0.00484535	0.0423982	Braf,Cacna1d,Cacna1e,Cacng3,Cacng4,Cdc25b,Dusp3,Fgf2,Mapk1,Mapk10,Mapk12,Mapt,Ppp3ca,Raf1,Rasgrp4,Traf2
1524	Platinum drug resistance	80	7	0.00505712	0.0423982	Bcl2l1,Birc2,Cdkn1a,Gstm7,Mapk1,Pik3r2,Pik3r3
4933	AGE-RAGE signaling pathway in diabetic complications	101	8	0.00513473	0.0423982	Foxo1,Mapk1,Mapk10,Mapk12,Pik3r2,Pik3r3,Prkce,Prkcz
4120	Ubiquitin mediated proteolysis	147	10	0.00548776	0.0428638	Anapc13,Anapc15,Birc2,Cul2,Klhl13,Trim32,Ube2g1,Ube2h,Ube2i,Wwp1
5418	Fluid shear stress and atherosclerosis	147	10	0.00548776	0.0428638	Gstm7,Hsp90ab1,Klf2,Mapk10,Mapk12,Mef2a,Pik3r2,Pik3r3,Prkaa1,Prkcz
4660	T cell receptor signaling pathway	103	8	0.00577622	0.0439297	Mapk1,Mapk10,Mapk12,Nfkbib,Pik3r2,Pik3r3,Ppp3ca,Raf1
5171	Coronavirus disease - COVID-19	248	14	0.00599775	0.0444449	Irf3,Jak1,Mapk1,Mapk10,Mapk12,Nfkbib,Pik3r2,Pik3r3,Rpl13,Rpl18a,Rpl3,Rplp0,Rps12,Rpsa
4659	Th17 cell differentiation	105	8	0.00647704	0.0460781	H2-DMa,Hsp90ab1,Jak1,Mapk1,Mapk10,Mapk12,Nfkbib,Ppp3ca
4012	ErbB signaling pathway	84	7	0.00659977	0.0460781	Braf,Cdkn1a,Mapk1,Mapk10,Pik3r2,Pik3r3,Raf1
4380	Osteoclast differentiation	128	9	0.00669648	0.0460781	Fosb,Jak1,Mapk1,Mapk10,Mapk12,Pik3r2,Pik3r3,Ppp3ca,Traf2
4261	Adrenergic signaling in cardiomyocytes	152	10	0.0069148	0.0464739	Atp1b3,Cacna1d,Cacng3,Cacng4,Crem,Gnaq,Mapk1,Mapk12,Ppp2r3a,Ppp2r5e
4664	Fc epsilon RI signaling pathway	66	6	0.00770171	0.0505862	Mapk1,Mapk10,Mapk12,Pik3r2,Pik3r3,Raf1
5205	Proteoglycans in cancer	205	12	0.00807595	0.0509847	Ank2,Ank3,Braf,Cdkn1a,Ezr,Fgf2,Itgb1,Mapk1,Mapk12,Pik3r2,Pik3r3,Raf1
4810	Regulation of actin cytoskeleton	231	13	0.00817528	0.0509847	Braf,Ezr,Fgf2,Git1,Iqgap2,Itgb1,Mapk1,Nckap1,Pfn2,Pik3r2,Pik3r3,Raf1,Wasl
4658	Th1 and Th2 cell differentiation	88	7	0.00846805	0.0509847	H2-DMa,Jak1,Mapk1,Mapk10,Mapk12,Nfkbib,Ppp3ca
5210	Colorectal cancer	88	7	0.00846805	0.0509847	Braf,Cdkn1a,Mapk1,Mapk10,Pik3r2,Pik3r3,Raf1
4137	Mitophagy - animal	68	6	0.00888364	0.0523953	Bcl2l1,Cited2,Mapk10,Tbc1d17,Tfe3,Ulk1
4728	Dopaminergic synapse	135	9	0.00937514	0.053991	Cacna1d,Gnal,Gnaq,Gng5,Mapk10,Mapk12,Ppp2r3a,Ppp2r5e,Ppp3ca
4215	Apoptosis - multiple species	32	4	0.00952783	0.053991	Bcl2l1,Birc2,Diablo,Mapk10
5140	Leishmaniasis	70	6	0.0101901	0.0566336	H2-DMa,Itgb1,Jak1,Mapk1,Mapk12,Nfkbib
4621	NOD-like receptor signaling pathway	213	12	0.0107726	0.0574079	Antxr1,Bcl2l1,Birc2,Hsp90ab1,Irf3,Jak1,Mapk1,Mapk10,Mapk12,Nfkbib,Sugt1,Traf2
5161	Hepatitis B	163	10	0.0110585	0.0574079	Braf,Cdkn1a,Irf3,Jak1,Mapk1,Mapk10,Mapk12,Pik3r2,Pik3r3,Raf1
4657	IL-17 signaling pathway	93	7	0.0113181	0.0574079	Fosb,Hsp90ab1,Mapk1,Mapk10,Mapk12,Mapk4,Traf2
5222	Small cell lung cancer	93	7	0.0113181	0.0574079	Bcl2l1,Birc2,Cdkn1a,Itgb1,Pik3r2,Pik3r3,Traf2
5223	Non-small cell lung cancer	72	6	0.0116278	0.0574079	Braf,Cdkn1a,Mapk1,Pik3r2,Pik3r3,Raf1
4550	Signaling pathways regulating pluripotency of stem cells	140	9	0.0117362	0.0574079	Fgf2,Jak1,Mapk1,Mapk12,Pcgf2,Pcgf5,Pik3r2,Pik3r3,Raf1
4710	Circadian rhythm	34	4	0.0117946	0.0574079	Dbp,Fbxl21,Nfil3,Prkaa1
5160	Hepatitis C	165	10	0.0119803	0.0574079	Braf,Cdkn1a,Eif2ak1,Irf3,Jak1,Mapk1,Pik3r2,Pik3r3,Raf1,Traf2
4935	Growth hormone synthesis, secretion and action	117	8	0.0121172	0.0574079	Cacna1d,Gnaq,Mapk1,Mapk10,Mapk12,Pik3r2,Pik3r3,Raf1
4140	Autophagy - animal	142	9	0.0127957	0.0596445	Bcl2l1,Igbp1,Mapk1,Mapk10,Pik3r2,Pik3r3,Prkaa1,Raf1,Ulk1
5214	Glioma	74	6	0.0132029	0.0605659	Braf,Cdkn1a,Mapk1,Pik3r2,Pik3r3,Raf1
5162	Measles	146	9	0.0151263	0.0683048	Bcl2l1,Ccnd2,Eif2ak1,Irf3,Jak1,Mapk10,Nfkbib,Pik3r2,Pik3r3
4723	Retrograde endocannabinoid signaling	148	9	0.0164025	0.0723927	Cacna1d,Gabra4,Gabrg3,Gnaq,Gng5,Mapk1,Mapk10,Mapk12,Slc17a7
5200	Pathways in cancer	543	23	0.0165326	0.0723927	Bcl2l1,Birc2,Braf,Ccnd2,Cdkn1a,Cul2,Egln1,Ets1,Fgf2,Foxo1,Gnaq,Gng5,Gstm7,Hsp90ab1,Itgb1,Jak1,Mapk1,Mapk10,Pik3r2,Pik3r3,Raf1,Rasgrp4,Traf2
4960	Aldosterone-regulated sodium reabsorption	38	4	0.0173009	0.0746262	Atp1b3,Mapk1,Pik3r2,Pik3r3
5163	Human cytomegalovirus infection	256	13	0.0180845	0.076859	Cdkn1a,Gnaq,Gng5,H2-T10,Irf3,Jak1,Mapk1,Mapk12,Pik3r2,Pik3r3,Ppp3ca,Raf1,Traf2
3015	mRNA surveillance pathway	103	7	0.0190025	0.0776115	Cpsf3,Fip1l1,Nxt2,Papola,Ppp2r3a,Ppp2r5e,Wdr33
5142	Chagas disease	103	7	0.0190025	0.0776115	Gnal,Gnaq,Mapk1,Mapk10,Mapk12,Pik3r2,Pik3r3
4152	AMPK signaling pathway	127	8	0.0190672	0.0776115	Acaca,Foxo1,Pik3r2,Pik3r3,Ppp2r3a,Ppp2r5e,Prkaa1,Ulk1
5169	Epstein-Barr virus infection	231	12	0.0193554	0.0776905	Ccnd2,Cdkn1a,H2-DMa,H2-T10,Irf3,Jak1,Mapk10,Mapk12,Nfkbib,Pik3r2,Pik3r3,Traf2
4662	B cell receptor signaling pathway	81	6	0.0198866	0.0787293	Mapk1,Nfkbib,Pik3r2,Pik3r3,Ppp3ca,Raf1
4926	Relaxin signaling pathway	129	8	0.0207417	0.0810049	Gng5,Mapk1,Mapk10,Mapk12,Pik3r2,Pik3r3,Prkcz,Raf1
5219	Bladder cancer	41	4	0.0223304	0.0860464	Braf,Cdkn1a,Mapk1,Raf1
4150	mTOR signaling pathway	157	9	0.0231376	0.0879838	Atp6v1a,Braf,Lamtor4,Mapk1,Pik3r2,Pik3r3,Prkaa1,Raf1,Ulk1
5022	Pathways of neurodegeneration - multiple diseases	471	20	0.0240458	0.0902498	Bcl2l1,Braf,Cacna1d,Dnal4,Gnaq,Gpx1,Mapk1,Mapk10,Mapk12,Mapt,Ppp3ca,Psmb4,Raf1,Ryr1,Traf2,Trpc3,Tubb5,Ube2g1,Ulk1,Uqcr10
4915	Estrogen signaling pathway	134	8	0.0253808	0.094039	Gabbr1,Gnaq,Hsp90ab1,Mapk1,Ncoa2,Pik3r2,Pik3r3,Raf1
4931	Insulin resistance	110	7	0.0261852	0.0950983	Foxo1,Mapk10,Pik3r2,Pik3r3,Prkaa1,Prkce,Prkcz
4015	Rap1 signaling pathway	214	11	0.0263248	0.0950983	Braf,Fgf2,Gnaq,Itgb1,Mapk1,Mapk12,Pfn2,Pik3r2,Pik3r3,Prkcz,Raf1
4625	C-type lectin receptor signaling pathway	112	7	0.0285372	0.101453	Mapk1,Mapk10,Mapk12,Pik3r2,Pik3r3,Ppp3ca,Raf1
4668	TNF signaling pathway	113	7	0.0297652	0.101453	Birc2,Mapk1,Mapk10,Mapk12,Pik3r2,Pik3r3,Traf2
4724	Glutamatergic synapse	113	7	0.0297652	0.101453	Cacna1d,Gnaq,Gng5,Grm8,Mapk1,Ppp3ca,Slc17a7
5206	MicroRNAs in cancer	303	14	0.029769	0.101453	Bcl2l2,Ccnd2,Cdc25b,Cdkn1a,Ezr,Fscn1,Hdac4,Hmga2,Mapk1,Pik3r2,Pik3r3,Prkce,Raf1,Ube2i
5165	Human papillomavirus infection	362	16	0.030107	0.101453	Atp6v1a,Ccnd2,Cdkn1a,Foxo1,H2-T10,Irf3,Itgb1,Jak1,Mapk1,Pik3r2,Pik3r3,Ppp2r3a,Ppp2r5e,Prkcz,Raf1,Tbpl1
563	Glycosylphosphatidylinositol (GPI)-anchor biosynthesis	26	3	0.0301902	0.101453	Mppe1,Pigc,Pigg
4024	cAMP signaling pathway	220	11	0.03137	0.102472	Acox1,Atp1b3,Braf,Cacna1d,Gabbr1,Mapk1,Mapk10,Npy,Pik3r2,Pik3r3,Raf1
4912	GnRH signaling pathway	90	6	0.0314445	0.102472	Cacna1d,Gnaq,Mapk1,Mapk10,Mapk12,Raf1
4720	Long-term potentiation	67	5	0.0315571	0.102472	Braf,Gnaq,Mapk1,Ppp3ca,Raf1
5032	Morphine addiction	91	6	0.0329507	0.105809	Gabbr1,Gabra4,Gabrg3,Gng5,Pde1b,Pde7b
5132	Salmonella infection	253	12	0.0358092	0.113724	Birc2,Hsp90ab1,Mapk1,Mapk10,Mapk12,Nckap1,Pfn2,Rab5c,Raf1,Traf2,Tubb5,Wasl
4622	RIG-I-like receptor signaling pathway	70	5	0.037144	0.114483	Irf3,Mapk10,Mapk12,Nfkbib,Traf2
5221	Acute myeloid leukemia	70	5	0.037144	0.114483	Braf,Mapk1,Pik3r2,Pik3r3,Raf1
4973	Carbohydrate digestion and absorption	48	4	0.0372367	0.114483	Atp1b3,Cacna1d,Pik3r2,Pik3r3
4141	Protein processing in endoplasmic reticulum	172	9	0.0384182	0.115844	Dnajb12,Eif2ak1,Hsp90ab1,Mapk10,Mbtps2,Nploc4,Sec62,Traf2,Ube2g1
4920	Adipocytokine signaling pathway	71	5	0.0391328	0.115844	Mapk10,Nfkbib,Npy,Prkaa1,Traf2
4022	cGMP-PKG signaling pathway	173	9	0.0396343	0.115844	Atp1b3,Cacna1d,Gnaq,Mapk1,Mef2a,Ppp3ca,Prkce,Raf1,Rgs2
5164	Influenza A	173	9	0.0396343	0.115844	H2-DMa,Irf3,Jak1,Mapk1,Nfkbib,Nxt2,Pik3r2,Pik3r3,Raf1
5203	Viral carcinogenesis	229	11	0.0401787	0.115844	Ccnd2,Cdkn1a,H2-T10,Hdac4,Irf3,Jak1,Mapk1,Pik3r2,Pik3r3,Tbpl1,Traf2
4510	Focal adhesion	201	10	0.0402483	0.115844	Birc2,Braf,Ccnd2,Ilk,Itgb1,Mapk1,Mapk10,Pik3r2,Pik3r3,Raf1
5225	Hepatocellular carcinoma	174	9	0.0408764	0.115844	Bcl2l1,Braf,Cdkn1a,Gstm7,Mapk1,Pik3r2,Pik3r3,Raf1,Smarcd1
4114	Oocyte meiosis	121	7	0.0408862	0.115844	Anapc13,Anapc15,Cpeb4,Mapk1,Mapk12,Ppp2r5e,Ppp3ca
5231	Choline metabolism in cancer	98	6	0.0448073	0.125721	Lypla1,Mapk1,Mapk10,Pik3r2,Pik3r3,Raf1
5010	Alzheimer disease	383	16	0.0465282	0.12787	Braf,Cacna1d,Gnaq,Mapk1,Mapk10,Mapt,Pik3r2,Pik3r3,Ppp3ca,Psmb4,Raf1,Slc39a14,Traf2,Tubb5,Ulk1,Uqcr10
4014	Ras signaling pathway	235	11	0.0469295	0.12787	Bcl2l1,Ets1,Fgf2,Gng5,Mapk1,Mapk10,Pik3r2,Pik3r3,Rab5c,Raf1,Rasgrp4
4110	Cell cycle	125	7	0.0473431	0.12787	Anapc13,Anapc15,Ccnd2,Cdc14b,Cdc25b,Cdkn1a,Orc3
4611	Platelet activation	125	7	0.0473431	0.12787	Gnaq,Itgb1,Mapk1,Mapk12,Pik3r2,Pik3r3,Prkcz
4620	Toll-like receptor signaling pathway	100	6	0.0486263	0.13012	Irf3,Mapk1,Mapk10,Mapk12,Pik3r2,Pik3r3
